# Cell-Specific Transcriptomic and Mito-Nuclear Imbalance in Lungs Under Intermittent Hypoxia in Adult Male Mice

**DOI:** 10.1101/2025.08.05.668735

**Authors:** Alexandra Jochmans-Lemoine, François Marcouillier, Marie Martelat, Ynuk Bossé, Dominique K. Boudreau, Sébastien Renaut, Yohan Bossé, Vincent Joseph

**Affiliations:** Centre de Recherche de l’Institut Universitaire de Cardiologie et Pneumologie - Université Laval, Québec, CANADA; Université Laval, Département de Médecine, Québec, CANADA; Université Laval, Département de Médecine Moléculaire, Québec, CANADA; Université Laval, Département de Pédiatrie, Québec, CANADA

## Abstract

Obstructive sleep apnea and its characteristic intermittent hypoxia (IH) are widely recognized as significant contributors to various pulmonary diseases, including asthma, pulmonary arterial hypertension, fibrosis, and chronic obstructive pulmonary disease. While single-cell RNA sequencing (scRNA-seq) has provided valuable insights into cell-type-specific responses to IH, previous studies have primarily focused on post-hypoxic recovery states, leaving immediate molecular responses during active IH exposure unexplored. To address this critical knowledge gap, we investigated real-time transcriptional responses to IH at single-cell resolution in lung tissue using male mice (n=3/group) exposed to either normoxia or IH (30 cycles/h, nadir 6% O_2_, 12 h/day) for 14 days, with tissue collection during active IH exposure. Our analysis revealed pronounced cell-type-specific transcriptional reprogramming, particularly in airway smooth muscle cells (ASMC), arterial endothelial cells (AEC), and lymphatic endothelial cells (LEC). These changes were characterized by enrichment in pathways related to epithelial-to-mesenchymal transition (ASMC, LEC), myogenesis (ASMC), and antioxidant defenses (AEC, LEC). Most cell types demonstrated substantial upregulation of genes encoding mitochondrial complex I-IV proteins and TCA cycle enzymes accompanied by a decreased expression of genes encoded by mitochondrial DNA that was markedly present in LEC, AEC, and cells of the alveolar-capillary unit, revealing a mito-nuclear imbalance. These findings provide novel insights into the immediate cellular responses to IH, showing previously uncharacterized metabolic reorganization that may underlie the development of IH-related pulmonary complications. This improved understanding of early molecular events during active IH exposure advances our knowledge of sleep apnea-related lung pathologies and may inform future therapeutic strategies.
