## supplemental data 3D for "Cell-Specific Transcriptomic and Mito-Nuclear Imbalance in Lungs Under Intermittent Hypoxia in Adult Male Mice"

### Sheet: Fig 3D gsea NES Bulk
rank	geneset	NES	q.CIH vs NX
1	HALLMARK:OXIDATIVE_PHOSPHORYLATION	5.64309	0.001273
2	HALLMARK:REACTIVE_OXYGEN_SPECIES_PATHWAY	3.84109	0.003286
3	HALLMARK:DNA_REPAIR	2.35726	0.001273
4	HALLMARK:MYC_TARGETS_V1	2.23729	0.001273
5	HALLMARK:EPITHELIAL_MESENCHYMAL_TRANSITION	2.16816	0.001273
6	HALLMARK:ANGIOGENESIS	1.81575	0.639212
7	HALLMARK:ADIPOGENESIS	1.74727	0.001273
8	HALLMARK:FATTY_ACID_METABOLISM	1.50553	0.001273
9	HALLMARK:MYOGENESIS	1.47997	0.001629
10	HALLMARK:PEROXISOME	1.46138	0.010359
11	HALLMARK:COAGULATION	1.36118	0.01523
12	HALLMARK:CHOLESTEROL_HOMEOSTASIS	1.19619	0.058502
13	HALLMARK:PANCREAS_BETA_CELLS	1.02409	0.799931
14	HALLMARK:GLYCOLYSIS	0.875162	0.007894
15	HALLMARK:P53_PATHWAY	0.622272	0.062816
16	HALLMARK:XENOBIOTIC_METABOLISM	0.531833	0.051749
17	HALLMARK:MYC_TARGETS_V2	0.447883	0.679313
18	HALLMARK:UV_RESPONSE	0.419468	0.167424
19	HALLMARK:APICAL_JUNCTION	0.418811	0.188355
20	HALLMARK:ESTROGEN_RESPONSE_LATE	0.324499	0.200447
21	HALLMARK:HYPOXIA	0.295313	0.192328
22	HALLMARK:APOPTOSIS	0.269058	0.221454
23	HALLMARK:BILE_ACID_METABOLISM	0.174467	0.530896
24	HALLMARK:MTORC1_SIGNALING	0.0667592	0.550076
25	HALLMARK:E2F_TARGETS	0.05881	0.875091
26	HALLMARK:NOTCH_SIGNALING	-0.0239314	0.805757
27	HALLMARK:COMPLEMENT	-0.07166	0.585555
28	HALLMARK:TGF_BETA_SIGNALING	-0.094983	0.620869
29	HALLMARK:UNFOLDED_PROTEIN_RESPONSE	-0.191025	0.665524
30	HALLMARK:KRAS_SIGNALING_DN	-0.201995	1
31	HALLMARK:APICAL_SURFACE	-0.245406	1
32	HALLMARK:IL2_STAT5_SIGNALING	-0.344625	0.693622
33	HALLMARK:ESTROGEN_RESPONSE_EARLY	-0.402879	0.706913
34	HALLMARK:KRAS_SIGNALING	-0.458809	0.725118
35	HALLMARK:SPERMATOGENESIS	-0.500935	1
36	HALLMARK:HEDGEHOG_SIGNALING	-0.548893	1
37	HALLMARK:PI3K_AKT_MTOR_SIGNALING	-0.567455	0.292611
38	HALLMARK:UV_RESPONSE_DN	-0.589596	0.205248
39	HALLMARK:PROTEIN_SECRETION	-0.743615	0.279622
40	HALLMARK:WNT_BETA_CATENIN_SIGNALING	-0.957975	0.674227
41	HALLMARK:G2M_CHECKPOINT	-0.97621	0.043128
42	HALLMARK:INFLAMMATORY_RESPONSE	-1.0202	0.030765
43	HALLMARK:INTERFERON_GAMMA_RESPONSE	-1.02134	0.018521
44	HALLMARK:HEME_METABOLISM	-1.04846	0.026087
45	HALLMARK:TNFA_SIGNALING_VIA_NFKB	-1.04994	0.005012
46	HALLMARK:IL6_JAK_STAT3_SIGNALING	-1.0769	0.091983
47	HALLMARK:ALLOGRAFT_REJECTION	-1.13182	0.043774
48	HALLMARK:ANDROGEN_RESPONSE	-1.14569	0.090843
49	HALLMARK:MITOTIC_SPINDLE	-1.60875	0.001273
50	HALLMARK:INTERFERON_ALPHA_RESPONSE	-1.6343	0.016268
