## supplemental data 6A-D for "Cell-Specific Transcriptomic and Mito-Nuclear Imbalance in Lungs Under Intermittent Hypoxia in Adult Male Mice"

### Sheet: ASMC GO
GS	NES	q.AEC.CIH vs AEC.NX
GO_MF:heparin binding (GO_0008201)	3.54011	0.062289
GO_MF:extracellular matrix structural constituent conferring tensile strength (GO_0030020)	3.21658	0.007662
GO_MF:extracellular matrix structural constituent (GO_0005201)	1.99581	0.004197
GO_MF:voltage-gated monoatomic cation channel activity (GO_0022843)	0.733504	0.024446
GO_MF:antigen binding (GO_0003823)	-0.284173	0.03954
GO_MF:non-membrane spanning protein tyrosine kinase activity (GO_0004715)	-0.48549	0.098014
GO_MF:peptide antigen binding (GO_0042605)	-0.847114	0.02663
GO_MF:T cell receptor binding (GO_0042608)	-1.60173	0.073682
GO_BP:positive regulation of cartilage development (GO_0061036)	3.61018	0.052538
GO_BP:collagen fibril organization (GO_0030199)	3.22442	0.009648
GO_BP:regulation of cell cycle phase transition (GO_1901987)	3.01039	0.087091
GO_BP:extracellular matrix assembly (GO_0085029)	2.98836	0.095139
GO_BP:positive regulation of locomotion (GO_0040017)	2.41229	0.082774
GO_BP:calcium ion transmembrane transport (GO_0070588)	2.31311	0.029178
GO_BP:cartilage development (GO_0051216)	2.1082	0.08599
GO_BP:regulation of fibroblast growth factor receptor signaling pathway (GO_0040036)	1.93885	0.092335
GO_BP:regulation of immune effector process (GO_0002697)	1.90122	0.098014
GO_BP:skeletal system morphogenesis (GO_0048705)	1.66156	0.091573
GO_BP:post-translational protein modification (GO_0043687)	1.43421	0.008152
GO_BP:muscle contraction (GO_0006936)	1.42802	0.08859
GO_BP:extracellular matrix organization (GO_0030198)	1.42109	0.004197
GO_BP:extracellular structure organization (GO_0043062)	1.00877	0.009365
GO_BP:external encapsulating structure organization (GO_0045229)	0.991235	0.009365
GO_BP:regulation of actin filament polymerization (GO_0030833)	0.205024	0.08243
GO_BP:positive regulation of inflammatory response (GO_0050729)	0.1451	0.098249
GO_BP:response to type II interferon (GO_0034341)	0.0226778	0.083946
GO_BP:positive regulation of adaptive immune response (GO_0002821)	-0.00310615	0.083258
GO_BP:T cell differentiation in thymus (GO_0033077)	-0.00475058	0.084714
GO_BP:CD4-positive, alpha-beta T cell differentiation (GO_0043367)	-0.0421992	0.082739
GO_BP:alpha-beta T cell differentiation (GO_0046632)	-0.0811862	0.08243
GO_BP:lymphocyte homeostasis (GO_0002260)	-0.0863037	0.096981
GO_BP:CD4-positive, alpha-beta T cell activation (GO_0035710)	-0.0881235	0.08243
GO_BP:positive regulation of tumor necrosis factor production (GO_0032760)	-0.0923419	0.072014
GO_BP:leukocyte homeostasis (GO_0001776)	-0.0982216	0.08243
GO_BP:positive regulation of B cell activation (GO_0050871)	-0.124206	0.096981
GO_BP:regulation of immune response (GO_0050776)	-0.151525	0.098249
GO_BP:antigen processing and presentation (GO_0019882)	-0.155227	0.054359
GO_BP:regulation of phagocytosis (GO_0050764)	-0.156174	0.058089
GO_BP:positive regulation of lymphocyte differentiation (GO_0045621)	-0.179318	0.083536
GO_BP:negative regulation of T cell activation (GO_0050868)	-0.194713	0.087098
GO_BP:regulation of mononuclear cell migration (GO_0071675)	-0.199197	0.067787
GO_BP:activated T cell proliferation (GO_0050798)	-0.201384	0.086788
GO_BP:positive regulation of myeloid cell differentiation (GO_0045639)	-0.206575	0.056711
GO_BP:positive regulation of cytokine production involved in immune response (GO_0002720)	-0.223715	0.074799
GO_BP:positive regulation of T cell differentiation (GO_0045582)	-0.260554	0.066934
GO_BP:regulation of osteoclast differentiation (GO_0045670)	-0.264185	0.062968
GO_BP:positive regulation of interleukin-6 production (GO_0032755)	-0.266124	0.05531
GO_BP:regulation of B cell activation (GO_0050864)	-0.29047	0.090223
GO_BP:regulation of myeloid leukocyte differentiation (GO_0002761)	-0.351673	0.083536
GO_BP:T cell receptor signaling pathway (GO_0050852)	-0.357922	0.08367
GO_BP:granulocyte chemotaxis (GO_0071621)	-0.374908	0.073314
GO_BP:T cell activation (GO_0042110)	-0.38053	0.050343
GO_BP:neutrophil migration (GO_1990266)	-0.389682	0.075247
GO_BP:positive regulation of alpha-beta T cell activation (GO_0046635)	-0.390754	0.043272
GO_BP:defense response to bacterium (GO_0042742)	-0.416645	0.058412
GO_BP:antigen processing and presentation of peptide antigen (GO_0048002)	-0.418376	0.073011
GO_BP:positive regulation of B cell proliferation (GO_0030890)	-0.433796	0.063871
GO_BP:negative regulation of mononuclear cell proliferation (GO_0032945)	-0.449549	0.054359
GO_BP:granulocyte differentiation (GO_0030851)	-0.466221	0.072856
GO_BP:negative regulation of T cell proliferation (GO_0042130)	-0.469724	0.043272
GO_BP:toll-like receptor signaling pathway (GO_0002224)	-0.471966	0.039042
GO_BP:lymphocyte migration (GO_0072676)	-0.478509	0.05579
GO_BP:positive regulation of interleukin-12 production (GO_0032735)	-0.502796	0.056711
GO_BP:negative regulation of leukocyte proliferation (GO_0070664)	-0.507433	0.057122
GO_BP:nuclear-transcribed mRNA catabolic process (GO_0000956)	-0.533801	0.095042
GO_BP:positive regulation of alpha-beta T cell differentiation (GO_0046638)	-0.542749	0.06029
GO_BP:nuclear-transcribed mRNA catabolic process, nonsense-mediated decay (GO_0000184)	-0.558269	0.04436
GO_BP:cellular response to chemokine (GO_1990869)	-0.559966	0.038631
GO_BP:neutrophil chemotaxis (GO_0030593)	-0.564481	0.052563
GO_BP:alpha-beta T cell proliferation (GO_0046633)	-0.566415	0.033158
GO_BP:B cell proliferation (GO_0042100)	-0.59685	0.045722
GO_BP:protein targeting to ER (GO_0045047)	-0.613384	0.039042
GO_BP:cellular defense response (GO_0006968)	-0.649315	0.061384
GO_BP:B cell differentiation (GO_0030183)	-0.660695	0.092118
GO_BP:regulation of B cell proliferation (GO_0030888)	-0.667651	0.037062
GO_BP:T cell migration (GO_0072678)	-0.688184	0.03354
GO_BP:negative regulation of lymphocyte proliferation (GO_0050672)	-0.705522	0.054305
GO_BP:positive regulation of myeloid leukocyte differentiation (GO_0002763)	-0.723196	0.035841
GO_BP:positive regulation of T cell migration (GO_2000406)	-0.758831	0.02663
GO_BP:B cell activation (GO_0042113)	-0.80205	0.03248
GO_BP:B cell apoptotic process (GO_0001783)	-0.86156	0.093451
GO_BP:regulation of T cell migration (GO_2000404)	-0.943605	0.027137
GO_BP:aspartate transmembrane transport (GO_0015810)	-0.971754	0.084868
GO_BP:interleukin-12-mediated signaling pathway (GO_0035722)	-1.03486	0.064874
GO_BP:regulation of lymphocyte migration (GO_2000401)	-1.05436	0.032866
GO_BP:cellular response to interleukin-12 (GO_0071349)	-1.07434	0.056711
GO_BP:positive regulation of lymphocyte migration (GO_2000403)	-1.1162	0.023375
GO_BP:SRP-dependent cotranslational protein targeting to membrane (GO_0006614)	-1.17842	0.034359
GO_BP:cotranslational protein targeting to membrane (GO_0006613)	-1.17988	0.036733
GO_BP:antigen processing and presentation of peptide or polysaccharide antigen via MHC class II (GO_0002504)	-1.19304	0.057386
GO_BP:positive regulation of immune effector process (GO_0002699)	-1.21421	0.057386
GO_BP:antigen processing and presentation of exogenous antigen (GO_0019884)	-1.25853	0.025109
GO_BP:mature B cell differentiation (GO_0002335)	-1.31319	0.02304
GO_BP:serotonin secretion (GO_0001820)	-1.35958	0.096391
GO_BP:Fc-gamma receptor signaling pathway involved in phagocytosis (GO_0038096)	-1.52426	0.034359
GO_BP:Fc receptor mediated stimulatory signaling pathway (GO_0002431)	-1.57068	0.036992
GO_BP:tolerance induction (GO_0002507)	-1.65848	0.032145
GO_BP:Fc-gamma receptor signaling pathway (GO_0038094)	-1.6622	0.035204
GO_BP:regulation of tolerance induction (GO_0002643)	-1.78091	0.060144
GO_BP:B cell receptor signaling pathway (GO_0050853)	-2.17778	0.029831
GO_BP:leukocyte cell-cell adhesion (GO_0007159)	-2.56215	0.016732
GO_CC:dystrophin-associated glycoprotein complex (GO_0016010)	2.93838	0.098249
GO_CC:sarcoplasmic reticulum (GO_0016529)	2.73142	0.043973
GO_CC:myofibril (GO_0030016)	2.14142	0.043804
GO_CC:organelle inner membrane (GO_0019866)	1.88125	0.050581
GO_CC:sarcoplasm (GO_0016528)	1.72018	0.028962
GO_CC:collagen trimer (GO_0005581)	1.55224	0.009721
GO_CC:collagen-containing extracellular matrix (GO_0062023)	1.51308	0.004197
GO_CC:sarcomere (GO_0030017)	1.45049	0.083258
GO_CC:cation channel complex (GO_0034703)	1.39576	0.025175
GO_CC:Golgi lumen (GO_0005796)	1.38684	0.007302
GO_CC:endoplasmic reticulum lumen (GO_0005788)	1	0.004197
GO_CC:microvillus (GO_0005902)	-0.171776	0.095139
GO_CC:immunoglobulin complex (GO_0019814)	-0.570538	0.025078
GO_CC:immunological synapse (GO_0001772)	-0.84951	0.03994
GO_CC:polysomal ribosome (GO_0042788)	-1.35355	0.068996
GO_CC:cytosolic small ribosomal subunit (GO_0022627)	-1.46539	0.038323
GO_CC:T cell receptor complex (GO_0042101)	-2.23751	0.026707

### Sheet: LEC GO
geneset	NES	q.LEC.CIH vs LEC.NX
GO_MF:oxidoreduction-driven active transmembrane transporter	2.57168	0.001509
GO_MF:NADH dehydrogenase (quinone) activity (GO_0050136)	2.54847	0.001523
GO_MF:NADH dehydrogenase (ubiquinone) activity (GO_0008137)	2.54847	0.001523
GO_MF:cytochrome-c oxidase activity (GO_0004129)	2.0679	0.002694
GO_MF:active ion transmembrane transporter activity (GO_0022	1.49549	0.001527
GO_MF:proton-transporting ATPase activity, rotational mechan	1.48841	0.047384
GO_MF:Notch binding (GO_0005112)	1.07489	0.897507
GO_MF:GTPase activator activity (GO_0005096)	1	0.833081
GO_MF:guanyl-nucleotide exchange factor activity (GO_0005085	0.893738	0.772624
GO_MF:glutathione peroxidase activity (GO_0004602)	0.55436	1
GO_MF:structural constituent of ribosome (GO_0003735)	0.487125	0.625087
GO_MF:rRNA binding (GO_0019843)	0.318185	0.595731
GO_MF:antioxidant activity (GO_0016209)	0.0343044	0.061371
GO_MF:oxidoreductase activity, acting on peroxide as accepto	-0.0326757	0.028974
GO_MF:peroxidase activity (GO_0004601)	-0.066408	0.029564
GO_BP:aerobic electron transport chain (GO_0019646)	2.94392	0.001507
GO_BP:mitochondrial ATP synthesis coupled electron transport	2.90776	0.001507
GO_BP:mitochondrial electron transport, NADH to ubiquinone (	2.52176	0.00152
GO_BP:mitochondrial respiratory chain complex I assembly (GO	2.45387	0.001509
GO_BP:NADH dehydrogenase complex assembly (GO_0010257)	2.45387	0.001509
GO_BP:proton motive force-driven ATP synthesis (GO_0015986)	2.32688	0.001518
GO_BP:proton motive force-driven mitochondrial ATP synthesis	2.32688	0.001518
GO_BP:oxidative phosphorylation (GO_0006119)	2.05485	0.001507
GO_BP:mitochondrial respiratory chain complex assembly (GO_0	2.01682	0.001507
GO_BP:ATP biosynthetic process (GO_0006754)	2.00053	0.004318
GO_BP:mitochondrial electron transport, cytochrome c to oxyg	1.85564	0.024584
GO_BP:ATP synthesis coupled electron transport (GO_0042773)	1.76612	0.001507
GO_BP:respiratory electron transport chain (GO_0022904)	1.55375	0.001507
GO_BP:aerobic respiration (GO_0009060)	1.49438	0.001507
GO_BP:electron transport chain (GO_0022900)	1.49123	0.001507
GO_BP:nucleoside triphosphate biosynthetic process (GO_00091	1.48443	0.001507
GO_BP:phagosome acidification (GO_0090383)	1.27261	0.035963
GO_BP:small GTPase mediated signal transduction (GO_0007264)	1.25188	0.259043
GO_BP:phagosome maturation (GO_0090382)	1.17142	0.083086
GO_BP:purine ribonucleotide biosynthetic process (GO_0009152	1.14681	0.015461
GO_BP:sprouting angiogenesis (GO_0002040)	1.06018	0.476827
GO_BP:negative regulation of transforming growth factor beta	1.0585	0.248874
GO_BP:positive regulation of signal transduction (GO_0009967	1.05354	0.935435
GO_BP:positive regulation of epithelial cell migration (GO_0	1.03322	0.460224
GO_BP:translation at presynapse (GO_0140236)	-1.01894	1
GO_BP:regulation of epithelial cell migration (GO_0010632)	1.01549	0.442484
GO_BP:ribosome biogenesis (GO_0042254)	1.0111	1
GO_BP:translation at postsynapse (GO_0140242)	-1.00977	1
GO_BP:cellular response to transforming growth factor beta s	0.978812	0.232887
GO_BP:response to transforming growth factor beta (GO_007155	0.965477	0.308961
GO_BP:positive regulation of cell differentiation (GO_004559	0.946461	0.832685
GO_BP:regulation of Notch signaling pathway (GO_0008593)	0.93599	0.9709
GO_BP:epithelium migration (GO_0090132)	0.897122	0.173677
GO_BP:heart trabecula morphogenesis (GO_0061384)	0.853549	0.76868
GO_BP:epithelial cell migration (GO_0010631)	0.737346	0.174661
GO_BP:transmembrane receptor protein serine/threonine kinase	0.825558	0.576218
GO_BP:Notch signaling pathway (GO_0007219)	0.796584	0.771585
GO_BP:ribosomal large subunit biogenesis (GO_0042273)	0.775683	0.974698
GO_BP:hydrogen peroxide metabolic process (GO_0042743)	0.0615171	0.175974
GO_BP:substantia nigra development (GO_0021762)	0.684003	0.794282
GO_BP:negative regulation of Notch signaling pathway (GO_004	0.655337	1
GO_BP:antigen processing and presentation (GO_0019882)	0.644366	0.767987
GO_BP:SRP-dependent cotranslational protein targeting to mem	-0.627336	0.429691
GO_BP:regulation of behavior (GO_0050795)	0.520012	1
GO_BP:protein targeting to ER (GO_0045047)	-0.519481	0.357903
GO_BP:killing of cells of another organism (GO_0031640)	0.513785	0.738049
GO_BP:cotranslational protein targeting to membrane (GO_0006	-0.505964	0.477164
GO_BP:ribosome assembly (GO_0042255)	0.480957	1
GO_BP:negative regulation of behavior (GO_0048521)	0.445625	1
GO_BP:antigen processing and presentation of peptide antigen	0.418473	0.985742
GO_BP:ribosomal small subunit biogenesis (GO_0042274)	0.399916	1
GO_BP:positive regulation of inflammatory response (GO_00507	0.391362	0.994661
GO_BP:nuclear-transcribed mRNA catabolic process (GO_0000956	0.365167	0.521829
GO_BP:regulation of feeding behavior (GO_0060259)	0.350592	0.979422
GO_BP:antigen processing and presentation of exogenous antig	0.323588	0.982985
GO_BP:peptide biosynthetic process (GO_0043043)	0.31284	0.260857
GO_BP:antimicrobial humoral response (GO_0019730)	0.308468	0.921265
GO_BP:nuclear-transcribed mRNA catabolic process, nonsense-m	-0.240735	0.81851
GO_BP:antimicrobial humoral immune response mediated by anti	0.212901	1
GO_BP:ribosomal small subunit assembly (GO_0000028)	-0.15849	0.813498
GO_BP:antigen processing and presentation of peptide or poly	-0.0616833	1
GO_BP:hydrogen peroxide catabolic process (GO_0042744)	-0.837505	0.05334
GO_BP:cytoplasmic translation (GO_0002181)	-0.0569195	0.650865
GO_CC:mitochondrial respirasome (GO_0005746)	2.76965	0.001507
GO_CC:respirasome (GO_0070469)	2.62941	0.001507
GO_CC:inner mitochondrial membrane protein complex (GO_00988	2.44039	0.001507
GO_CC:mitochondrial respiratory chain complex I (GO_0005747)	2.37531	0.001518
GO_CC:respiratory chain complex I (GO_0045271)	2.37531	0.001518
GO_CC:ficolin-1-rich granule (GO_0101002)	2.2459	0.011412
GO_CC:oxidoreductase complex (GO_1990204)	2.1267	0.001507
GO_CC:cytochrome complex (GO_0070069)	1.91599	0.001527
GO_CC:mitochondrial respiratory chain complex IV (GO_0005751	1.79678	0.049628
GO_CC:respiratory chain complex IV (GO_0045277)	1.59734	0.075273
GO_CC:tertiary granule (GO_0070820)	1.57787	0.293074
GO_CC:ficolin-1-rich granule lumen (GO_1904813)	1.42402	0.017832
GO_CC:mitochondrial envelope (GO_0005740)	1.31527	0.024886
GO_CC:proton-transporting V-type ATPase complex (GO_0033176)	1.24086	0.083557
GO_CC:cytoplasmic vesicle lumen (GO_0060205)	#REF!	0.228352
GO_CC:trans-Golgi network (GO_0005802)	#REF!	0.495255
GO_CC:cytosolic large ribosomal subunit (GO_0022625)	#REF!	1
GO_CC:cytosolic small ribosomal subunit (GO_0022627)	#REF!	0.566145
GO_CC:large ribosomal subunit (GO_0015934)	#REF!	0.99313
GO_CC:multivesicular body (GO_0005771)	#REF!	0.973002
GO_CC:cytosolic ribosome (GO_0022626)	#REF!	0.966288
GO_CC:polysomal ribosome (GO_0042788)	#REF!	0.421363
GO_CC:small ribosomal subunit (GO_0015935)	#REF!	0.256048
GO_CC:ribosome (GO_0005840)	#REF!	0.274008

### Sheet: AEC GO
geneset	NES	q.AEC.CIH vs AEC.NX
GO_MF:structural constituent of ribosome (GO_0003735)	2.88805	0.07708
GO_MF:cytochrome-c oxidase activity (GO_0004129)	2.01282	0.01002
GO_MF:oxidoreduction-driven active transmembrane transporter	1.93115	0.02054
GO_MF:NADH dehydrogenase (quinone) activity (GO_0050136)	1.47161	0.01477
GO_MF:NADH dehydrogenase (ubiquinone) activity (GO_0008137)	1.47161	0.01477
GO_MF:active ion transmembrane transporter activity (GO_0022	0.85375	0.01422
GO_MF:proton-transporting ATPase activity, rotational mechan	0.760088	0.02575
GO_MF:glutathione peroxidase activity (GO_0004602)	0.470567	0.03033
GO_MF:rRNA binding (GO_0019843)	0.423195	0.02494
GO_MF:oxidoreductase activity, acting on peroxide as accepto	0.368219	0.03788
GO_MF:peroxidase activity (GO_0004601)	0.318534	0.02806
GO_MF:antioxidant activity (GO_0016209)	0.217993	0.04023
GO_MF:guanyl-nucleotide exchange factor activity (GO_0005085	-0.981661	0.02635
GO_MF:GTPase activator activity (GO_0005096)	-1	0.0347
GO_MF:Notch binding (GO_0005112)	-1.08374	0.07279
GO_BP:protein targeting to ER (GO_0045047)	2.12319	0.02635
GO_BP:mitochondrial electron transport, cytochrome c to oxyg	2.01014	0.01017
GO_BP:SRP-dependent cotranslational protein targeting to mem	2.04617	0.02332
GO_BP:peptide biosynthetic process (GO_0043043)	1.91959	0.05257
GO_BP:aerobic electron transport chain (GO_0019646)	1.89599	0.02317
GO_BP:mitochondrial ATP synthesis coupled electron transport	1.87431	0.02333
GO_BP:translation at presynapse (GO_0140236)	1.79812	0.0172
GO_BP:translation at postsynapse (GO_0140242)	1.79775	0.01782
GO_BP:cotranslational protein targeting to membrane (GO_0006	1.82052	0.02443
GO_BP:nuclear-transcribed mRNA catabolic process, nonsense-m	1.50119	0.03097
GO_BP:mitochondrial electron transport, NADH to ubiquinone (	1.44617	0.01563
GO_BP:oxidative phosphorylation (GO_0006119)	1.43709	0.04394
GO_BP:proton motive force-driven ATP synthesis (GO_0015986)	1.33354	0.01685
GO_BP:proton motive force-driven mitochondrial ATP synthesis	1.33354	0.01685
GO_BP:ATP synthesis coupled electron transport (GO_0042773)	1.22318	0.02293
GO_BP:ribosomal small subunit assembly (GO_0000028)	1.14261	0.01062
GO_BP:mitochondrial respiratory chain complex I assembly (GO	1.11024	0.02054
GO_BP:NADH dehydrogenase complex assembly (GO_0010257)	1.11024	0.02054
GO_BP:cytoplasmic translation (GO_0002181)	1.05056	0.06852
GO_BP:ATP biosynthetic process (GO_0006754)	0.92742	0.02511
GO_BP:antigen processing and presentation of peptide or poly	0.905065	0.01178
GO_BP:respiratory electron transport chain (GO_0022904)	0.863053	0.03026
GO_BP:mitochondrial respiratory chain complex assembly (GO_0	0.824438	0.03184
GO_BP:nuclear-transcribed mRNA catabolic process (GO_0000956	0.773861	0.06914
GO_BP:electron transport chain (GO_0022900)	0.752185	0.0343
GO_BP:hydrogen peroxide catabolic process (GO_0042744)	0.629921	0.02363
GO_BP:aerobic respiration (GO_0009060)	0.597661	0.07812
GO_BP:nucleoside triphosphate biosynthetic process (GO_00091	0.531363	0.0343
GO_BP:phagosome acidification (GO_0090383)	0.510358	0.04222
GO_BP:ribosome assembly (GO_0042255)	0.521171	0.02217
GO_BP:antigen processing and presentation of peptide antigen	0.509811	0.03125
GO_BP:antigen processing and presentation of exogenous antig	0.493581	0.02673
GO_BP:substantia nigra development (GO_0021762)	0.432656	0.05583
GO_BP:phagosome maturation (GO_0090382)	0.420105	0.04879
GO_BP:hydrogen peroxide metabolic process (GO_0042743)	0.366994	0.04216
GO_BP:ribosome biogenesis (GO_0042254)	0.242609	0.08724
GO_BP:antimicrobial humoral immune response mediated by anti	0.241283	0.02272
GO_BP:killing of cells of another organism (GO_0031640)	0.240536	0.02548
GO_BP:purine ribonucleotide biosynthetic process (GO_0009152	0.229597	0.07812
GO_BP:ribosomal large subunit biogenesis (GO_0042273)	0.223043	0.07206
GO_BP:antimicrobial humoral response (GO_0019730)	0.193394	0.07212
GO_BP:antigen processing and presentation (GO_0019882)	0.132446	0.07985
GO_BP:ribosomal small subunit biogenesis (GO_0042274)	0.110652	0.03704
GO_BP:positive regulation of inflammatory response (GO_00507	0.0869613	0.06852
GO_BP:epithelial cell migration (GO_0010631)	-0.596326	0.08382
GO_BP:regulation of behavior (GO_0050795)	-0.609919	0.08724
GO_BP:Notch signaling pathway (GO_0007219)	-0.6375	0.04442
GO_BP:regulation of feeding behavior (GO_0060259)	-0.700933	0.07875
GO_BP:epithelium migration (GO_0090132)	-0.752215	0.08581
GO_BP:negative regulation of Notch signaling pathway (GO_004	-0.800194	0.08279
GO_BP:regulation of epithelial cell migration (GO_0010632)	-0.83106	0.0368
GO_BP:positive regulation of epithelial cell migration (GO_0	-0.839183	0.08839
GO_BP:positive regulation of cell differentiation (GO_004559	-0.899624	0.08395
GO_BP:negative regulation of transforming growth factor beta	-0.933607	0.08382
GO_BP:regulation of Notch signaling pathway (GO_0008593)	-0.946714	0.02702
GO_BP:sprouting angiogenesis (GO_0002040)	-1.00382	0.05645
GO_BP:transmembrane receptor protein serine/threonine kinase	-1.01628	0.09654
GO_BP:cellular response to transforming growth factor beta s	-1.0232	0.09015
GO_BP:small GTPase mediated signal transduction (GO_0007264)	-1.08576	0.09907
GO_BP:positive regulation of signal transduction (GO_0009967	-1.10038	0.09015
GO_BP:response to transforming growth factor beta (GO_007155	-1.11688	0.09628
GO_BP:negative regulation of behavior (GO_0048521)	-1.17565	0.02758
GO_BP:heart trabecula morphogenesis (GO_0061384)	-1.45453	0.0635
GO_CC:mitochondrial respiratory chain complex IV (GO_0005751	2.21353	0.01118
GO_CC:mitochondrial respirasome (GO_0005746)	1.96319	0.02511
GO_CC:respiratory chain complex IV (GO_0045277)	1.94807	0.01162
GO_CC:cytosolic large ribosomal subunit (GO_0022625)	1.93376	0.02161
GO_CC:respirasome (GO_0070469)	1.84718	0.02806
GO_CC:cytochrome complex (GO_0070069)	1.64951	0.01422
GO_CC:inner mitochondrial membrane protein complex (GO_00988	1.64249	0.04475
GO_CC:cytosolic ribosome (GO_0022626)	1.62145	0.05305
GO_CC:cytosolic small ribosomal subunit (GO_0022627)	1.37735	0.01668
GO_CC:mitochondrial respiratory chain complex I (GO_0005747)	1.34706	0.01668
GO_CC:respiratory chain complex I (GO_0045271)	1.34706	0.01668
GO_CC:ribosome (GO_0005840)	1.31443	0.01891
GO_CC:large ribosomal subunit (GO_0015934)	1.19397	0.0492
GO_CC:oxidoreductase complex (GO_1990204)	1.07341	0.0383
GO_CC:polysomal ribosome (GO_0042788)	1.01891	0.02445
GO_CC:small ribosomal subunit (GO_0015935)	0.866406	0.02713
GO_CC:proton-transporting V-type ATPase complex (GO_0033176)	0.474032	0.0761
GO_CC:multivesicular body (GO_0005771)	0.236268	0.06965
GO_CC:cytoplasmic vesicle lumen (GO_0060205)	0.22618	0.06553
GO_CC:ficolin-1-rich granule (GO_0101002)	0.145268	0.06928
GO_CC:ficolin-1-rich granule lumen (GO_1904813)	0.111404	0.04222
GO_CC:tertiary granule (GO_0070820)	0.030628	0.08459
GO_CC:mitochondrial envelope (GO_0005740)	0.0242603	0.08199
GO_CC:trans-Golgi network (GO_0005802)	-0.883124	0.0925

### Sheet: IM GO
geneset	NES	q.IM.CIH vs IM.NX
GO_MF:structural constituent of ribosome (GO_0003735)	#REF!	0.69148
GO_MF:guanyl-nucleotide exchange factor activity (GO_0005085	#REF!	0.84154
GO_MF:oxidoreduction-driven active transmembrane transporter	2.96255	0.01266
GO_MF:NADH dehydrogenase (quinone) activity (GO_0050136)	2.81458	0.0108
GO_MF:NADH dehydrogenase (ubiquinone) activity (GO_0008137)	2.81458	0.0108
GO_MF:cytochrome-c oxidase activity (GO_0004129)	1.5429	0.36993
GO_MF:proton-transporting ATPase activity, rotational mechan	0.979104	0.11895
GO_MF:glutathione peroxidase activity (GO_0004602)	0.921773	0.087
GO_MF:rRNA binding (GO_0019843)	0.836764	1
GO_MF:active ion transmembrane transporter activity (GO_0022	0.803511	0.08352
GO_MF:oxidoreductase activity, acting on peroxide as accepto	0.797471	0.54262
GO_MF:Notch binding (GO_0005112)	0.712295	1
GO_MF:peroxidase activity (GO_0004601)	0.649036	0.52673
GO_MF:antioxidant activity (GO_0016209)	0.54168	0.73091
GO_MF:GTPase activator activity (GO_0005096)	-1	0.81272
GO_BP:oxidative phosphorylation (GO_0006119)	5.33625	0.01689
GO_BP:protein targeting to ER (GO_0045047)	4.80785	1
GO_BP:peptide biosynthetic process (GO_0043043)	3.84463	1
GO_BP:aerobic electron transport chain (GO_0019646)	3.38915	0.01333
GO_BP:mitochondrial ATP synthesis coupled electron transport	3.27673	0.01332
GO_BP:mitochondrial electron transport, NADH to ubiquinone (	3.07816	0.01118
GO_BP:cellular response to transforming growth factor beta s	2.83755	1
GO_BP:proton motive force-driven ATP synthesis (GO_0015986)	2.66531	0.01171
GO_BP:proton motive force-driven mitochondrial ATP synthesis	2.66531	0.01171
GO_BP:mitochondrial respiratory chain complex I assembly (GO	2.59679	0.01266
GO_BP:NADH dehydrogenase complex assembly (GO_0010257)	2.59679	0.01266
GO_BP:transmembrane receptor protein serine/threonine kinase	2.59168	1
GO_BP:nuclear-transcribed mRNA catabolic process, nonsense-m	2.06421	1
GO_BP:small GTPase mediated signal transduction (GO_0007264)	2.05421	1
GO_BP:ATP biosynthetic process (GO_0006754)	1.72816	0.01403
GO_BP:cotranslational protein targeting to membrane (GO_0006	1.71196	1
GO_BP:SRP-dependent cotranslational protein targeting to mem	1.69978	1
GO_BP:mitochondrial electron transport, cytochrome c to oxyg	1.57598	0.38646
GO_BP:ATP synthesis coupled electron transport (GO_0042773)	1.55301	0.01295
GO_BP:mitochondrial respiratory chain complex assembly (GO_0	1.52989	0.01507
GO_BP:translation at presynapse (GO_0140236)	1.47971	1
GO_BP:translation at postsynapse (GO_0140242)	1.4786	1
GO_BP:ribosome biogenesis (GO_0042254)	1.37493	0.86514
GO_BP:nuclear-transcribed mRNA catabolic process (GO_0000956	1.15679	1
GO_BP:antigen processing and presentation of peptide or poly	1.08771	1
GO_BP:regulation of feeding behavior (GO_0060259)	1.0662	0.88023
GO_BP:nucleoside triphosphate biosynthetic process (GO_00091	1.05539	0.01559
GO_BP:respiratory electron transport chain (GO_0022904)	1.03836	0.01496
GO_BP:ribosomal small subunit assembly (GO_0000028)	1.02506	1
GO_BP:electron transport chain (GO_0022900)	0.964843	0.01559
GO_BP:regulation of behavior (GO_0050795)	0.844184	1
GO_BP:hydrogen peroxide catabolic process (GO_0042744)	0.825281	1
GO_BP:aerobic respiration (GO_0009060)	0.758025	0.02273
GO_BP:negative regulation of transforming growth factor beta	0.756547	1
GO_BP:epithelium migration (GO_0090132)	0.723929	1
GO_BP:regulation of epithelial cell migration (GO_0010632)	0.655005	1
GO_BP:ribosome assembly (GO_0042255)	0.614715	1
GO_BP:positive regulation of epithelial cell migration (GO_0	0.609046	1
GO_BP:cytoplasmic translation (GO_0002181)	0.576507	0.29703
GO_BP:epithelial cell migration (GO_0010631)	0.570581	1
GO_BP:purine ribonucleotide biosynthetic process (GO_0009152	0.546066	0.02278
GO_BP:antimicrobial humoral response (GO_0019730)	0.490165	0.02376
GO_BP:antimicrobial humoral immune response mediated by anti	0.438698	0.90778
GO_BP:phagosome acidification (GO_0090383)	0.380878	0.34277
GO_BP:antigen processing and presentation of exogenous antig	0.370769	0.73601
GO_BP:regulation of Notch signaling pathway (GO_0008593)	0.366398	1
GO_BP:heart trabecula morphogenesis (GO_0061384)	0.348051	1
GO_BP:negative regulation of behavior (GO_0048521)	0.341393	1
GO_BP:Notch signaling pathway (GO_0007219)	0.285664	1
GO_BP:sprouting angiogenesis (GO_0002040)	0.226376	1
GO_BP:antigen processing and presentation of peptide antigen	0.195979	0.8698
GO_BP:phagosome maturation (GO_0090382)	0.144537	0.41882
GO_BP:ribosomal small subunit biogenesis (GO_0042274)	0.113997	1
GO_BP:negative regulation of Notch signaling pathway (GO_004	0.0959881	1
GO_BP:ribosomal large subunit biogenesis (GO_0042273)	0.0655209	1
GO_BP:antigen processing and presentation (GO_0019882)	0.044086	0.4559
GO_BP:hydrogen peroxide metabolic process (GO_0042743)	0.037707	0.72448
GO_BP:killing of cells of another organism (GO_0031640)	0.0292376	0.92766
GO_BP:substantia nigra development (GO_0021762)	0.0167346	0.8171
GO_BP:positive regulation of inflammatory response (GO_00507	0.00209872	0.63607
GO_BP:positive regulation of signal transduction (GO_0009967	-0.900102	1
GO_BP:response to transforming growth factor beta (GO_007155	-0.971806	1
GO_BP:positive regulation of cell differentiation (GO_004559	-1.0999	0.97222
GO_CC:inner mitochondrial membrane protein complex (GO_00988	6.29604	0.01699
GO_CC:oxidoreductase complex (GO_1990204)	4.62397	0.01618
GO_CC:mitochondrial respirasome (GO_0005746)	3.28197	0.01403
GO_CC:respirasome (GO_0070469)	2.90352	0.01424
GO_CC:cytosolic ribosome (GO_0022626)	2.8543	0.86695
GO_CC:mitochondrial respiratory chain complex I (GO_0005747)	2.70555	0.01145
GO_CC:respiratory chain complex I (GO_0045271)	2.70555	0.01145
GO_CC:mitochondrial respiratory chain complex IV (GO_0005751	1.97608	0.44509
GO_CC:cytosolic large ribosomal subunit (GO_0022625)	1.96696	1
GO_CC:cytochrome complex (GO_0070069)	1.67386	0.01058
GO_CC:respiratory chain complex IV (GO_0045277)	1.64092	0.48047
GO_CC:large ribosomal subunit (GO_0015934)	1.57917	1
GO_CC:ribosome (GO_0005840)	1.49585	0.80735
GO_CC:cytosolic small ribosomal subunit (GO_0022627)	1.01796	1
GO_CC:small ribosomal subunit (GO_0015935)	0.985022	1
GO_CC:polysomal ribosome (GO_0042788)	0.805861	0.48047
GO_CC:proton-transporting V-type ATPase complex (GO_0033176)	0.702419	0.07711
GO_CC:ficolin-1-rich granule (GO_0101002)	0.429829	0.66689
GO_CC:tertiary granule (GO_0070820)	0.299208	0.55206
GO_CC:multivesicular body (GO_0005771)	0.268937	0.86017
GO_CC:mitochondrial envelope (GO_0005740)	0.20057	0.27106
GO_CC:cytoplasmic vesicle lumen (GO_0060205)	0.0768478	0.11587
GO_CC:ficolin-1-rich granule lumen (GO_1904813)	#REF!	1
GO_CC:trans-Golgi network (GO_0005802)	#REF!	1
