## supplemental data 6D for "Cell-Specific Transcriptomic and Mito-Nuclear Imbalance in Lungs Under Intermittent Hypoxia in Adult Male Mice"

### Sheet: ASMC
rank	geneset	NES	q Value
1	HALLMARK:OXIDATIVE_PHOSPHORYLATION	2.76337	0.407639
2	HALLMARK:EPITHELIAL_MESENCHYMAL_TRANSITION	2.62862	0.004197
3	HALLMARK:PEROXISOME	2.0366	1
4	HALLMARK:MYOGENESIS	1.98258	0.017997
5	HALLMARK:ADIPOGENESIS	1.87685	0.170424
6	HALLMARK:FATTY_ACID_METABOLISM	1.73827	0.49979
7	HALLMARK:PROTEIN_SECRETION	1.68824	0.772663
8	HALLMARK:REACTIVE_OXYGEN_SPECIES_PATHWAY	1.66271	0.674964
9	HALLMARK:ANGIOGENESIS	1.60843	0.470591
10	HALLMARK:MYC_TARGETS_V1	1.54598	0.663775
11	HALLMARK:DNA_REPAIR	1.46354	0.801016
12	HALLMARK:GLYCOLYSIS	1.37643	0.981599
13	HALLMARK:UNFOLDED_PROTEIN_RESPONSE	1.25104	0.885711
14	HALLMARK:BILE_ACID_METABOLISM	1.22221	1
15	HALLMARK:XENOBIOTIC_METABOLISM	1.18491	1
16	HALLMARK:CHOLESTEROL_HOMEOSTASIS	1.15137	0.993604
17	HALLMARK:MYC_TARGETS_V2	1.12221	1
18	HALLMARK:MTORC1_SIGNALING	1.1197	0.855014
19	HALLMARK:E2F_TARGETS	1.09169	0.677258
20	HALLMARK:WNT_BETA_CATENIN_SIGNALING	1.07589	1
21	HALLMARK:TGF_BETA_SIGNALING	1.05766	0.912973
22	HALLMARK:HYPOXIA	0.997757	0.91042
23	HALLMARK:ANDROGEN_RESPONSE	0.991177	0.514144
24	HALLMARK:UV_RESPONSE	0.981591	0.937311
25	HALLMARK:APICAL_JUNCTION	0.974063	0.777828
26	HALLMARK:P53_PATHWAY	0.893062	0.970379
27	HALLMARK:UV_RESPONSE_DN	0.887832	0.970871
28	HALLMARK:G2M_CHECKPOINT	0.824426	0.985937
29	HALLMARK:COAGULATION	0.822798	0.84617
30	HALLMARK:HEME_METABOLISM	0.792218	0.993259
31	HALLMARK:PI3K_AKT_MTOR_SIGNALING	0.739326	0.446996
32	HALLMARK:APOPTOSIS	0.69979	0.993856
33	HALLMARK:NOTCH_SIGNALING	0.694991	0.992393
34	HALLMARK:APICAL_SURFACE	0.675517	0.889723
35	HALLMARK:MITOTIC_SPINDLE	0.66193	0.993856
36	HALLMARK:HEDGEHOG_SIGNALING	0.621216	1
37	HALLMARK:ESTROGEN_RESPONSE_LATE	0.602968	0.99646
38	HALLMARK:SPERMATOGENESIS	0.574792	0.936326
39	HALLMARK:ESTROGEN_RESPONSE_EARLY	0.540724	0.997924
40	HALLMARK:IL2_STAT5_SIGNALING	0.502889	0.636306
41	HALLMARK:PANCREAS_BETA_CELLS	0.481381	0.93534
42	HALLMARK:COMPLEMENT	0.4267	0.358118
43	HALLMARK:KRAS_SIGNALING_DN	0.394937	1
44	HALLMARK:INFLAMMATORY_RESPONSE	0.376056	0.997715
45	HALLMARK:KRAS_SIGNALING	0.267437	0.234458
46	HALLMARK:INTERFERON_GAMMA_RESPONSE	0.166272	0.122769
47	HALLMARK:TNFA_SIGNALING_VIA_NFKB	0.152673	0.150328
48	HALLMARK:INTERFERON_ALPHA_RESPONSE	-0.0634198	0.183279
49	HALLMARK:IL6_JAK_STAT3_SIGNALING	-0.107664	0.151292
50	HALLMARK:ALLOGRAFT_REJECTION	-0.436104	0.127789

### Sheet: LEC
rank	geneset	NES	q Value
1	HALLMARK:OXIDATIVE_PHOSPHORYLATION	2.90642	0.001507
2	HALLMARK:MYC_TARGETS_V1	1.85559	0.007303
3	HALLMARK:PROTEIN_SECRETION	1.77667	0.060676
4	HALLMARK:ADIPOGENESIS	1.61852	0.062018
5	HALLMARK:TGF_BETA_SIGNALING	1.58217	0.091041
6	HALLMARK:DNA_REPAIR	1.46327	0.016048
7	HALLMARK:MTORC1_SIGNALING	1.33973	0.361144
8	HALLMARK:PI3K_AKT_MTOR_SIGNALING	1.30811	0.298057
9	HALLMARK:P53_PATHWAY	1.27706	0.324506
10	HALLMARK:FATTY_ACID_METABOLISM	1.26295	0.402894
11	HALLMARK:E2F_TARGETS	1.25774	0.422296
12	HALLMARK:EPITHELIAL_MESENCHYMAL_TRANSITION	1.22402	0.041163
13	HALLMARK:REACTIVE_OXYGEN_SPECIES_PATHWAY	1.19744	0.660554
14	HALLMARK:PEROXISOME	1.18803	0.50301
15	HALLMARK:ANDROGEN_RESPONSE	1.16536	0.757675
16	HALLMARK:MITOTIC_SPINDLE	1.1636	0.772462
17	HALLMARK:NOTCH_SIGNALING	1.10703	0.711709
18	HALLMARK:GLYCOLYSIS	1.10699	0.672756
19	HALLMARK:UNFOLDED_PROTEIN_RESPONSE	1.0921	0.661754
20	HALLMARK:WNT_BETA_CATENIN_SIGNALING	1.07506	0.802427
21	HALLMARK:G2M_CHECKPOINT	1.03758	0.950752
22	HALLMARK:MYC_TARGETS_V2	0.999393	0.492414
23	HALLMARK:UV_RESPONSE_DN	0.949024	0.61461
24	HALLMARK:APICAL_JUNCTION	0.937256	0.794282
25	HALLMARK:XENOBIOTIC_METABOLISM	0.930046	0.768784
26	HALLMARK:ANGIOGENESIS	0.917099	0.751406
27	HALLMARK:HYPOXIA	0.909142	0.979037
28	HALLMARK:COMPLEMENT	0.891425	0.886652
29	HALLMARK:IL2_STAT5_SIGNALING	0.859442	0.988601
30	HALLMARK:COAGULATION	0.857702	0.499888
31	HALLMARK:MYOGENESIS	0.856123	0.772462
32	HALLMARK:UV_RESPONSE	0.796554	0.999844
33	HALLMARK:ESTROGEN_RESPONSE_EARLY	0.796532	1
34	HALLMARK:APOPTOSIS	0.788883	1
35	HALLMARK:KRAS_SIGNALING	0.787783	0.995089
36	HALLMARK:HEDGEHOG_SIGNALING	0.783946	0.762062
37	HALLMARK:BILE_ACID_METABOLISM	0.764703	0.973166
38	HALLMARK:PANCREAS_BETA_CELLS	0.737616	0.389947
39	HALLMARK:CHOLESTEROL_HOMEOSTASIS	0.735114	0.995061
40	HALLMARK:INFLAMMATORY_RESPONSE	0.661524	1
41	HALLMARK:SPERMATOGENESIS	0.637907	0.852155
42	HALLMARK:IL6_JAK_STAT3_SIGNALING	0.627272	0.996955
43	HALLMARK:TNFA_SIGNALING_VIA_NFKB	0.621848	1
44	HALLMARK:ESTROGEN_RESPONSE_LATE	0.608703	1
45	HALLMARK:APICAL_SURFACE	0.600259	0.82913
46	HALLMARK:INTERFERON_GAMMA_RESPONSE	0.574764	0.625087
47	HALLMARK:INTERFERON_ALPHA_RESPONSE	0.434735	0.424935
48	HALLMARK:ALLOGRAFT_REJECTION	0.205194	0.772462
49	HALLMARK:KRAS_SIGNALING_DN	0.193676	0.463154
50	HALLMARK:HEME_METABOLISM	-0.530911	0.772462

### Sheet: AEC
rank	geneset	NES	q Value
1	HALLMARK:OXIDATIVE_PHOSPHORYLATION	2.79072	0.10162
2	HALLMARK:REACTIVE_OXYGEN_SPECIES_PATHWAY	0.563944	0.05194
3	HALLMARK:MYOGENESIS	0.164362	0.66483
4	HALLMARK:FATTY_ACID_METABOLISM	0.126381	1
5	HALLMARK:MYC_TARGETS_V1	-0.00402845	0.10544
6	HALLMARK:CHOLESTEROL_HOMEOSTASIS	-0.182481	1
7	HALLMARK:ADIPOGENESIS	-0.201098	0.26354
8	HALLMARK:PANCREAS_BETA_CELLS	-0.234433	1
9	HALLMARK:DNA_REPAIR	-0.249904	0.34771
10	HALLMARK:ALLOGRAFT_REJECTION	-0.291848	0.99138
11	HALLMARK:COMPLEMENT	-0.32578	0.45166
12	HALLMARK:UV_RESPONSE	-0.442555	1
13	HALLMARK:MYC_TARGETS_V2	-0.465133	0.9636
14	HALLMARK:COAGULATION	-0.491684	1
15	HALLMARK:KRAS_SIGNALING_DN	-0.492225	1
16	HALLMARK:GLYCOLYSIS	-0.594251	1
17	HALLMARK:P53_PATHWAY	-0.606317	0.97993
18	HALLMARK:PEROXISOME	-0.667629	0.90508
19	HALLMARK:SPERMATOGENESIS	-0.675456	1
20	HALLMARK:MTORC1_SIGNALING	-0.720972	1
21	HALLMARK:APOPTOSIS	-0.738931	0.96996
22	HALLMARK:PI3K_AKT_MTOR_SIGNALING	-0.825837	0.90927
23	HALLMARK:BILE_ACID_METABOLISM	-0.855478	0.92529
24	HALLMARK:IL6_JAK_STAT3_SIGNALING	-1.01209	0.64602
25	HALLMARK:HYPOXIA	-1.03675	0.82135
26	HALLMARK:ESTROGEN_RESPONSE_LATE	-1.07956	0.69818
27	HALLMARK:XENOBIOTIC_METABOLISM	-1.08725	1
28	HALLMARK:NOTCH_SIGNALING	-1.09116	0.80641
29	HALLMARK:ANGIOGENESIS	-1.09252	1
30	HALLMARK:APICAL_SURFACE	-1.09671	0.3809
31	HALLMARK:INFLAMMATORY_RESPONSE	-1.11906	1
32	HALLMARK:INTERFERON_ALPHA_RESPONSE	-1.14909	0.79676
33	HALLMARK:IL2_STAT5_SIGNALING	-1.1724	0.66227
34	HALLMARK:E2F_TARGETS	-1.22331	0.98887
35	HALLMARK:WNT_BETA_CATENIN_SIGNALING	-1.235	1
36	HALLMARK:TNFA_SIGNALING_VIA_NFKB	-1.23973	0.66483
37	HALLMARK:KRAS_SIGNALING	-1.27264	0.64672
38	HALLMARK:INTERFERON_GAMMA_RESPONSE	-1.28155	0.73076
39	HALLMARK:EPITHELIAL_MESENCHYMAL_TRANSITION	-1.32857	1
40	HALLMARK:HEME_METABOLISM	-1.35865	0.94046
41	HALLMARK:UNFOLDED_PROTEIN_RESPONSE	-1.42136	0.76298
42	HALLMARK:APICAL_JUNCTION	-1.46165	0.98243
43	HALLMARK:HEDGEHOG_SIGNALING	-1.47821	1
44	HALLMARK:ESTROGEN_RESPONSE_EARLY	-1.51091	0.7066
45	HALLMARK:ANDROGEN_RESPONSE	-1.52265	1
46	HALLMARK:G2M_CHECKPOINT	-1.6458	1
47	HALLMARK:TGF_BETA_SIGNALING	-1.74288	0.62359
48	HALLMARK:PROTEIN_SECRETION	-1.78475	0.73178
49	HALLMARK:UV_RESPONSE_DN	-2.1616	0.47496
50	HALLMARK:MITOTIC_SPINDLE	-2.6827	0.73144
