## supplemental data 7&8 for "Cell-Specific Transcriptomic and Mito-Nuclear Imbalance in Lungs Under Intermittent Hypoxia in Adult Male Mice"

### Sheet: ALvCap Combined
geneset	NES	q.AlvCapUnit.CIH vs AlvCapUnit.NX
HALLMARK:OXIDATIVE_PHOSPHORYLATION	6.88594	0.001381
HALLMARK:REACTIVE_OXYGEN_SPECIES_PATHWAY	3.58089	0.001381
HALLMARK:MYC_TARGETS_V1	2.54335	0.001381
HALLMARK:PEROXISOME	2.47155	0.112925
HALLMARK:CHOLESTEROL_HOMEOSTASIS	1.82147	0.067575
HALLMARK:DNA_REPAIR	1.79448	0.001381
HALLMARK:ADIPOGENESIS	1.79208	0.001381
HALLMARK:FATTY_ACID_METABOLISM	1.74988	0.062446
HALLMARK:ALLOGRAFT_REJECTION	1.47076	0.146727
HALLMARK:GLYCOLYSIS	1.40449	0.004072
HALLMARK:IL6_JAK_STAT3_SIGNALING	1.24088	0.237129
HALLMARK:P53_PATHWAY	1.13908	0.009323
HALLMARK:COMPLEMENT	0.969538	0.020986
HALLMARK:COAGULATION	0.895946	0.94236
HALLMARK:MTORC1_SIGNALING	0.798896	0.020034
HALLMARK:UV_RESPONSE	0.760864	0.111422
HALLMARK:APOPTOSIS	0.742513	0.342555
HALLMARK:INTERFERON_GAMMA_RESPONSE	0.741404	0.072241
HALLMARK:MYC_TARGETS_V2	0.492303	0.479424
HALLMARK:IL2_STAT5_SIGNALING	0.447452	0.85759
HALLMARK:ANGIOGENESIS	0.447262	1
HALLMARK:PI3K_AKT_MTOR_SIGNALING	0.395451	0.266963
HALLMARK:HYPOXIA	0.386677	0.153199
HALLMARK:INTERFERON_ALPHA_RESPONSE	0.289896	0.676641
HALLMARK:PANCREAS_BETA_CELLS	0.282286	0.848655
HALLMARK:ESTROGEN_RESPONSE_LATE	0.154521	1
HALLMARK:INFLAMMATORY_RESPONSE	0.131114	1
HALLMARK:E2F_TARGETS	0.100705	0.92131
HALLMARK:MYOGENESIS	0.0738911	1
HALLMARK:EPITHELIAL_MESENCHYMAL_TRANSITION	-0.0180182	0.675358
HALLMARK:XENOBIOTIC_METABOLISM	-0.0362935	0.916215
HALLMARK:APICAL_JUNCTION	-0.0378226	0.784141
HALLMARK:BILE_ACID_METABOLISM	-0.0505261	1
HALLMARK:HEME_METABOLISM	-0.0614519	0.60136
HALLMARK:KRAS_SIGNALING	-0.260878	0.824819
HALLMARK:TNFA_SIGNALING_VIA_NFKB	-0.266202	0.824235
HALLMARK:UNFOLDED_PROTEIN_RESPONSE	-0.379785	0.819168
HALLMARK:APICAL_SURFACE	-0.49435	1
HALLMARK:SPERMATOGENESIS	-0.62055	1
HALLMARK:KRAS_SIGNALING_DN	-0.726525	1
HALLMARK:WNT_BETA_CATENIN_SIGNALING	-0.779825	1
HALLMARK:NOTCH_SIGNALING	-0.802359	0.606372
HALLMARK:PROTEIN_SECRETION	-0.810697	0.437678
HALLMARK:ANDROGEN_RESPONSE	-0.919531	0.650583
HALLMARK:G2M_CHECKPOINT	-0.940961	1
HALLMARK:ESTROGEN_RESPONSE_EARLY	-0.950641	0.926283
HALLMARK:TGF_BETA_SIGNALING	-0.969365	0.281474
HALLMARK:HEDGEHOG_SIGNALING	-1.15136	1
HALLMARK:UV_RESPONSE_DN	-1.30924	0.054154
HALLMARK:MITOTIC_SPINDLE	-2.40806	0.001381

### Sheet: AF1
geneset	NES	q.AF1.CIH vs AF1.NX
HALLMARK:OXIDATIVE_PHOSPHORYLATION	0.382412	0.17635
HALLMARK:EPITHELIAL_MESENCHYMAL_TRANSITION	0.270136	0.17635
HALLMARK:REACTIVE_OXYGEN_SPECIES_PATHWAY	0.127271	1
HALLMARK:ANGIOGENESIS	0.11444	1
HALLMARK:COAGULATION	0.0820032	0.40719
HALLMARK:PEROXISOME	0.00193739	0.09055
HALLMARK:PANCREAS_BETA_CELLS	-0.11368	1
HALLMARK:MYOGENESIS	-0.156472	0.17635
HALLMARK:IL6_JAK_STAT3_SIGNALING	-0.20614	1
HALLMARK:CHOLESTEROL_HOMEOSTASIS	-0.312917	0.27757
HALLMARK:ALLOGRAFT_REJECTION	-0.332522	1
HALLMARK:INFLAMMATORY_RESPONSE	-0.532263	1
HALLMARK:APICAL_JUNCTION	-0.565757	1
HALLMARK:COMPLEMENT	-0.604082	0.99895
HALLMARK:IL2_STAT5_SIGNALING	-0.702207	1
HALLMARK:FATTY_ACID_METABOLISM	-0.716936	1
HALLMARK:GLYCOLYSIS	-0.728278	0.8876
HALLMARK:INTERFERON_GAMMA_RESPONSE	-0.777567	1
HALLMARK:DNA_REPAIR	-0.846126	0.85825
HALLMARK:SPERMATOGENESIS	-0.858332	1
HALLMARK:APICAL_SURFACE	-0.892585	1
HALLMARK:APOPTOSIS	-0.897062	0.94047
HALLMARK:BILE_ACID_METABOLISM	-0.903433	0.70762
HALLMARK:KRAS_SIGNALING	-0.914611	1
HALLMARK:HYPOXIA	-0.914847	0.88796
HALLMARK:ESTROGEN_RESPONSE_LATE	-0.935662	0.85128
HALLMARK:P53_PATHWAY	-0.936885	0.91908
HALLMARK:MYC_TARGETS_V2	-0.982449	1
HALLMARK:INTERFERON_ALPHA_RESPONSE	-1.02904	1
HALLMARK:KRAS_SIGNALING_DN	-1.11742	0.45534
HALLMARK:MYC_TARGETS_V1	-1.12407	0.78733
HALLMARK:ADIPOGENESIS	-1.16251	0.77909
HALLMARK:UV_RESPONSE	-1.17226	0.65557
HALLMARK:UV_RESPONSE_DN	-1.20474	0.35792
HALLMARK:HEME_METABOLISM	-1.21256	1
HALLMARK:PI3K_AKT_MTOR_SIGNALING	-1.28164	0.83681
HALLMARK:ESTROGEN_RESPONSE_EARLY	-1.29979	1
HALLMARK:MTORC1_SIGNALING	-1.41626	0.65404
HALLMARK:XENOBIOTIC_METABOLISM	-1.4549	0.99724
HALLMARK:HEDGEHOG_SIGNALING	-1.47948	1
HALLMARK:E2F_TARGETS	-1.57383	1
HALLMARK:NOTCH_SIGNALING	-1.59062	0.47665
HALLMARK:WNT_BETA_CATENIN_SIGNALING	-1.64016	1
HALLMARK:G2M_CHECKPOINT	-1.71637	1
HALLMARK:TNFA_SIGNALING_VIA_NFKB	-1.77142	0.86002
HALLMARK:ANDROGEN_RESPONSE	-1.92025	1
HALLMARK:UNFOLDED_PROTEIN_RESPONSE	-2.0088	0.03166
HALLMARK:TGF_BETA_SIGNALING	-2.05931	0.32014
HALLMARK:PROTEIN_SECRETION	-2.34465	0.34537
HALLMARK:MITOTIC_SPINDLE	-2.6109	1

### Sheet: AT1
geneset	NES	q.AT1.CIH vs AT1.NX
HALLMARK:OXIDATIVE_PHOSPHORYLATION	3.13817	0.05789
HALLMARK:REACTIVE_OXYGEN_SPECIES_PATHWAY	1.69098	0.02773
HALLMARK:TNFA_SIGNALING_VIA_NFKB	1.54624	0.05906
HALLMARK:EPITHELIAL_MESENCHYMAL_TRANSITION	1.12106	0.07079
HALLMARK:MYC_TARGETS_V1	1.10865	1
HALLMARK:ALLOGRAFT_REJECTION	0.577285	0.22391
HALLMARK:APOPTOSIS	0.547174	0.52365
HALLMARK:COMPLEMENT	0.485815	0.05406
HALLMARK:INTERFERON_GAMMA_RESPONSE	0.315844	0.58891
HALLMARK:COAGULATION	0.233391	1
HALLMARK:IL6_JAK_STAT3_SIGNALING	0.224593	0.80296
HALLMARK:ANGIOGENESIS	0.213053	1
HALLMARK:UV_RESPONSE	-0.12524	0.49672
HALLMARK:ADIPOGENESIS	-0.157472	0.27459
HALLMARK:P53_PATHWAY	-0.203436	0.26085
HALLMARK:MYOGENESIS	-0.297774	1
HALLMARK:DNA_REPAIR	-0.307424	0.09211
HALLMARK:PI3K_AKT_MTOR_SIGNALING	-0.350386	0.91854
HALLMARK:HYPOXIA	-0.367004	0.65417
HALLMARK:MYC_TARGETS_V2	-0.379819	1
HALLMARK:IL2_STAT5_SIGNALING	-0.38215	0.66831
HALLMARK:MTORC1_SIGNALING	-0.418331	1
HALLMARK:KRAS_SIGNALING	-0.458295	0.26845
HALLMARK:INFLAMMATORY_RESPONSE	-0.460249	1
HALLMARK:INTERFERON_ALPHA_RESPONSE	-0.472273	0.80296
HALLMARK:FATTY_ACID_METABOLISM	-0.528453	0.4661
HALLMARK:PANCREAS_BETA_CELLS	-0.621225	1
HALLMARK:CHOLESTEROL_HOMEOSTASIS	-0.650819	0.91777
HALLMARK:NOTCH_SIGNALING	-0.695225	0.80303
HALLMARK:APICAL_JUNCTION	-0.71368	1
HALLMARK:ANDROGEN_RESPONSE	-0.777219	1
HALLMARK:UNFOLDED_PROTEIN_RESPONSE	-0.859357	1
HALLMARK:GLYCOLYSIS	-0.914261	1
HALLMARK:XENOBIOTIC_METABOLISM	-0.9181	1
HALLMARK:PEROXISOME	-0.954403	0.8681
HALLMARK:KRAS_SIGNALING_DN	-1.1004	1
HALLMARK:APICAL_SURFACE	-1.15859	1
HALLMARK:E2F_TARGETS	-1.28587	0.8122
HALLMARK:HEDGEHOG_SIGNALING	-1.39479	1
HALLMARK:WNT_BETA_CATENIN_SIGNALING	-1.41953	1
HALLMARK:TGF_BETA_SIGNALING	-1.42679	1
HALLMARK:ESTROGEN_RESPONSE_LATE	-1.45312	1
HALLMARK:G2M_CHECKPOINT	-1.70276	1
HALLMARK:SPERMATOGENESIS	-1.77332	0.93331
HALLMARK:UV_RESPONSE_DN	-1.82651	1
HALLMARK:BILE_ACID_METABOLISM	-2.05261	0.93284
HALLMARK:HEME_METABOLISM	-2.08905	1
HALLMARK:ESTROGEN_RESPONSE_EARLY	-2.44301	1
HALLMARK:PROTEIN_SECRETION	-2.5177	1
HALLMARK:MITOTIC_SPINDLE	-3.14111	0.6976

### Sheet: Cap1
geneset	NES	q.CAP1 EPC.CIH vs CAP1 EPC.NX
HALLMARK:OXIDATIVE_PHOSPHORYLATION	2.91515	0.01577
HALLMARK:REACTIVE_OXYGEN_SPECIES_PATHWAY	0.702305	0.84847
HALLMARK:GLYCOLYSIS	0.645779	0.01639
HALLMARK:DNA_REPAIR	0.583902	1
HALLMARK:MYC_TARGETS_V1	0.388401	0.01639
HALLMARK:FATTY_ACID_METABOLISM	0.15358	0.42325
HALLMARK:MYC_TARGETS_V2	0.0635478	1
HALLMARK:CHOLESTEROL_HOMEOSTASIS	0.058895	0.43015
HALLMARK:COAGULATION	0.0537363	0.76768
HALLMARK:E2F_TARGETS	0.0258475	1
HALLMARK:ADIPOGENESIS	-0.00324851	0.01658
HALLMARK:ALLOGRAFT_REJECTION	-0.106146	0.41262
HALLMARK:HYPOXIA	-0.20512	0.01803
HALLMARK:PEROXISOME	-0.328239	0.5847
HALLMARK:MYOGENESIS	-0.413362	1
HALLMARK:PANCREAS_BETA_CELLS	-0.471235	1
HALLMARK:EPITHELIAL_MESENCHYMAL_TRANSITION	-0.485575	0.89084
HALLMARK:BILE_ACID_METABOLISM	-0.491788	1
HALLMARK:MTORC1_SIGNALING	-0.506219	0.87555
HALLMARK:KRAS_SIGNALING_DN	-0.608343	0.98056
HALLMARK:INTERFERON_GAMMA_RESPONSE	-0.664271	1
HALLMARK:INTERFERON_ALPHA_RESPONSE	-0.672208	1
HALLMARK:ANGIOGENESIS	-0.696207	1
HALLMARK:G2M_CHECKPOINT	-0.900217	1
HALLMARK:XENOBIOTIC_METABOLISM	-0.990529	0.74103
HALLMARK:HEDGEHOG_SIGNALING	-0.997264	0.72994
HALLMARK:APICAL_SURFACE	-1.0059	1
HALLMARK:SPERMATOGENESIS	-1.01785	1
HALLMARK:COMPLEMENT	-1.01988	0.59605
HALLMARK:KRAS_SIGNALING	-1.06914	0.58024
HALLMARK:P53_PATHWAY	-1.08139	0.65589
HALLMARK:UV_RESPONSE	-1.10125	0.56123
HALLMARK:IL2_STAT5_SIGNALING	-1.13269	0.80414
HALLMARK:ESTROGEN_RESPONSE_LATE	-1.19964	0.94602
HALLMARK:NOTCH_SIGNALING	-1.24683	1
HALLMARK:UNFOLDED_PROTEIN_RESPONSE	-1.29341	0.44895
HALLMARK:APOPTOSIS	-1.3079	0.52738
HALLMARK:WNT_BETA_CATENIN_SIGNALING	-1.33726	1
HALLMARK:IL6_JAK_STAT3_SIGNALING	-1.34435	0.4657
HALLMARK:APICAL_JUNCTION	-1.38634	0.79002
HALLMARK:PI3K_AKT_MTOR_SIGNALING	-1.44124	0.63187
HALLMARK:HEME_METABOLISM	-1.57779	0.38611
HALLMARK:INFLAMMATORY_RESPONSE	-1.58125	0.98353
HALLMARK:ANDROGEN_RESPONSE	-1.76769	0.25801
HALLMARK:PROTEIN_SECRETION	-1.89559	0.91483
HALLMARK:ESTROGEN_RESPONSE_EARLY	-1.91687	0.79807
HALLMARK:UV_RESPONSE_DN	-2.0511	0.2606
HALLMARK:MITOTIC_SPINDLE	-2.12409	1
HALLMARK:TGF_BETA_SIGNALING	-2.47945	0.25711
HALLMARK:TNFA_SIGNALING_VIA_NFKB	-2.48998	0.24239

### Sheet: Cap2
geneset	NES	q.CAP2.CIH vs CAP2.NX
HALLMARK:OXIDATIVE_PHOSPHORYLATION	4.25864	0.02009
HALLMARK:CHOLESTEROL_HOMEOSTASIS	1.12076	0.03185
HALLMARK:TNFA_SIGNALING_VIA_NFKB	0.983506	0.02009
HALLMARK:ALLOGRAFT_REJECTION	0.919948	0.06347
HALLMARK:APOPTOSIS	0.905501	0.02009
HALLMARK:ADIPOGENESIS	0.462029	0.02009
HALLMARK:IL6_JAK_STAT3_SIGNALING	0.451001	0.12645
HALLMARK:REACTIVE_OXYGEN_SPECIES_PATHWAY	0.437419	0.13851
HALLMARK:DNA_REPAIR	0.245645	0.48186
HALLMARK:COMPLEMENT	0.24269	0.06347
HALLMARK:PEROXISOME	0.237782	0.09831
HALLMARK:INTERFERON_GAMMA_RESPONSE	0.110801	0.05209
HALLMARK:P53_PATHWAY	-0.0465371	0.281
HALLMARK:PANCREAS_BETA_CELLS	-0.0802097	1
HALLMARK:COAGULATION	-0.160676	0.67171
HALLMARK:EPITHELIAL_MESENCHYMAL_TRANSITION	-0.176102	0.46925
HALLMARK:ESTROGEN_RESPONSE_LATE	-0.177264	0.73002
HALLMARK:XENOBIOTIC_METABOLISM	-0.182806	1
HALLMARK:ANGIOGENESIS	-0.203452	1
HALLMARK:MYC_TARGETS_V1	-0.213714	1
HALLMARK:UV_RESPONSE	-0.348281	0.31338
HALLMARK:KRAS_SIGNALING	-0.556618	0.9618
HALLMARK:KRAS_SIGNALING_DN	-0.569923	1
HALLMARK:HYPOXIA	-0.623393	0.66084
HALLMARK:IL2_STAT5_SIGNALING	-0.627067	0.33861
HALLMARK:MTORC1_SIGNALING	-0.679043	0.93779
HALLMARK:GLYCOLYSIS	-0.686391	0.94638
HALLMARK:APICAL_SURFACE	-0.729222	1
HALLMARK:BILE_ACID_METABOLISM	-0.855107	0.9074
HALLMARK:INTERFERON_ALPHA_RESPONSE	-0.908329	0.87442
HALLMARK:INFLAMMATORY_RESPONSE	-0.910524	0.9698
HALLMARK:MYC_TARGETS_V2	-0.918651	1
HALLMARK:ANDROGEN_RESPONSE	-0.969534	1
HALLMARK:FATTY_ACID_METABOLISM	-1.01477	1
HALLMARK:PI3K_AKT_MTOR_SIGNALING	-1.03709	0.89516
HALLMARK:SPERMATOGENESIS	-1.20736	1
HALLMARK:APICAL_JUNCTION	-1.22051	1
HALLMARK:HEDGEHOG_SIGNALING	-1.3147	1
HALLMARK:MYOGENESIS	-1.4172	0.86835
HALLMARK:UNFOLDED_PROTEIN_RESPONSE	-1.41817	0.92346
HALLMARK:WNT_BETA_CATENIN_SIGNALING	-1.51841	1
HALLMARK:HEME_METABOLISM	-1.52443	1
HALLMARK:NOTCH_SIGNALING	-1.64107	1
HALLMARK:E2F_TARGETS	-1.64926	1
HALLMARK:ESTROGEN_RESPONSE_EARLY	-1.85003	1
HALLMARK:UV_RESPONSE_DN	-1.96814	1
HALLMARK:TGF_BETA_SIGNALING	-2.15686	1
HALLMARK:PROTEIN_SECRETION	-2.4204	1
HALLMARK:MITOTIC_SPINDLE	-2.72632	1
HALLMARK:G2M_CHECKPOINT	-2.9167	1

### Sheet: AF2
geneset	NES	q.AF2.CIH vs AF2.NX
HALLMARK:OXIDATIVE_PHOSPHORYLATION	3.74407	0.0008005
HALLMARK:DNA_REPAIR	2.00886	0.0610757
HALLMARK:MYC_TARGETS_V1	1.99718	0.536481
HALLMARK:FATTY_ACID_METABOLISM	1.83299	0.667135
HALLMARK:REACTIVE_OXYGEN_SPECIES_PATHWAY	1.7651	0.189113
HALLMARK:ADIPOGENESIS	1.7033	0.142735
HALLMARK:PEROXISOME	1.43168	0.107019
HALLMARK:GLYCOLYSIS	1.4281	1
HALLMARK:TGF_BETA_SIGNALING	1.23393	1
HALLMARK:P53_PATHWAY	1.21363	0.936276
HALLMARK:EPITHELIAL_MESENCHYMAL_TRANSITION	1.19739	1
HALLMARK:CHOLESTEROL_HOMEOSTASIS	1.19188	0.321366
HALLMARK:ANGIOGENESIS	1.17185	0.679299
HALLMARK:INTERFERON_ALPHA_RESPONSE	1.15406	1
HALLMARK:XENOBIOTIC_METABOLISM	1.05093	0.84213
HALLMARK:INTERFERON_GAMMA_RESPONSE	1.03016	1
HALLMARK:PROTEIN_SECRETION	1.02668	1
HALLMARK:HYPOXIA	1.0025	0.560837
HALLMARK:WNT_BETA_CATENIN_SIGNALING	0.997009	1
HALLMARK:IL2_STAT5_SIGNALING	0.99321	0.949024
HALLMARK:UV_RESPONSE	0.976059	0.603306
HALLMARK:IL6_JAK_STAT3_SIGNALING	0.97191	1
HALLMARK:APICAL_JUNCTION	0.966692	1
HALLMARK:COAGULATION	0.932305	1
HALLMARK:PANCREAS_BETA_CELLS	0.924337	0.105656
HALLMARK:PI3K_AKT_MTOR_SIGNALING	0.922888	1
HALLMARK:ALLOGRAFT_REJECTION	0.921919	1
HALLMARK:MYOGENESIS	0.92032	0.904784
HALLMARK:COMPLEMENT	0.900483	0.886037
HALLMARK:NOTCH_SIGNALING	0.894144	1
HALLMARK:APOPTOSIS	0.890233	1
HALLMARK:UNFOLDED_PROTEIN_RESPONSE	0.820189	1
HALLMARK:HEME_METABOLISM	0.816521	0.886037
HALLMARK:HEDGEHOG_SIGNALING	0.812783	1
HALLMARK:ESTROGEN_RESPONSE_LATE	0.779824	1
HALLMARK:MTORC1_SIGNALING	0.776864	0.861516
HALLMARK:BILE_ACID_METABOLISM	0.768012	1
HALLMARK:UV_RESPONSE_DN	0.763415	1
HALLMARK:KRAS_SIGNALING	0.705069	0.868865
HALLMARK:APICAL_SURFACE	0.703216	1
HALLMARK:ESTROGEN_RESPONSE_EARLY	0.679382	1
HALLMARK:INFLAMMATORY_RESPONSE	0.642005	1
HALLMARK:ANDROGEN_RESPONSE	0.532881	0.931794
HALLMARK:MYC_TARGETS_V2	0.497636	1
HALLMARK:SPERMATOGENESIS	0.475229	1
HALLMARK:E2F_TARGETS	0.472076	1
HALLMARK:KRAS_SIGNALING_DN	0.156295	0.841373
HALLMARK:G2M_CHECKPOINT	0.0985593	0.943497
HALLMARK:TNFA_SIGNALING_VIA_NFKB	0.0168949	0.110545
HALLMARK:MITOTIC_SPINDLE	-0.0873461	0.580027

### Sheet: AT2
geneset	NES	q.AT2.CIH vs AT2.NX
HALLMARK:OXIDATIVE_PHOSPHORYLATION	2.53363	0.001438
HALLMARK:TGF_BETA_SIGNALING	2.28409	0.707455
HALLMARK:PEROXISOME	1.99465	0.945903
HALLMARK:REACTIVE_OXYGEN_SPECIES_PATHWAY	1.7637	0.132867
HALLMARK:APOPTOSIS	1.55804	0.037882
HALLMARK:ADIPOGENESIS	1.4877	1
HALLMARK:TNFA_SIGNALING_VIA_NFKB	1.48298	0.050358
HALLMARK:COAGULATION	1.43656	0.474951
HALLMARK:MYC_TARGETS_V1	1.35378	0.264751
HALLMARK:DNA_REPAIR	1.33868	0.176625
HALLMARK:HEME_METABOLISM	1.24869	1
HALLMARK:UV_RESPONSE	1.23834	0.564111
HALLMARK:P53_PATHWAY	1.21801	0.210758
HALLMARK:GLYCOLYSIS	1.19547	0.32341
HALLMARK:PI3K_AKT_MTOR_SIGNALING	1.17987	0.382711
HALLMARK:APICAL_JUNCTION	1.14105	1
HALLMARK:NOTCH_SIGNALING	1.0938	0.519438
HALLMARK:UNFOLDED_PROTEIN_RESPONSE	1.08541	0.601987
HALLMARK:ESTROGEN_RESPONSE_LATE	0.989141	0.295897
HALLMARK:PROTEIN_SECRETION	0.986018	0.568517
HALLMARK:UV_RESPONSE_DN	0.985222	1
HALLMARK:MYOGENESIS	0.977272	0.750431
HALLMARK:COMPLEMENT	0.970877	0.361576
HALLMARK:INTERFERON_GAMMA_RESPONSE	0.945513	0.791428
HALLMARK:HEDGEHOG_SIGNALING	0.920177	1
HALLMARK:ESTROGEN_RESPONSE_EARLY	0.899825	0.742399
HALLMARK:EPITHELIAL_MESENCHYMAL_TRANSITION	0.897116	1
HALLMARK:HYPOXIA	0.895923	0.857664
HALLMARK:IL6_JAK_STAT3_SIGNALING	0.855288	1
HALLMARK:FATTY_ACID_METABOLISM	0.854138	0.644414
HALLMARK:MYC_TARGETS_V2	0.84882	1
HALLMARK:IL2_STAT5_SIGNALING	0.798207	0.627491
HALLMARK:INTERFERON_ALPHA_RESPONSE	0.782803	0.731658
HALLMARK:XENOBIOTIC_METABOLISM	0.774089	0.823512
HALLMARK:BILE_ACID_METABOLISM	0.771617	1
HALLMARK:MTORC1_SIGNALING	0.763955	0.775225
HALLMARK:CHOLESTEROL_HOMEOSTASIS	0.726233	0.937959
HALLMARK:PANCREAS_BETA_CELLS	0.722379	1
HALLMARK:ANDROGEN_RESPONSE	0.703517	1
HALLMARK:MITOTIC_SPINDLE	0.675343	1
HALLMARK:APICAL_SURFACE	0.664275	1
HALLMARK:INFLAMMATORY_RESPONSE	0.612313	1
HALLMARK:E2F_TARGETS	0.600986	0.867639
HALLMARK:G2M_CHECKPOINT	0.573833	0.849824
HALLMARK:KRAS_SIGNALING	0.556707	1
HALLMARK:ANGIOGENESIS	0.47989	1
HALLMARK:ALLOGRAFT_REJECTION	0.391516	1
HALLMARK:KRAS_SIGNALING_DN	0.365556	1
HALLMARK:WNT_BETA_CATENIN_SIGNALING	0.222874	1
HALLMARK:SPERMATOGENESIS	0.15413	1

### Sheet: AM
geneset	NES	q.AM.CIH vs AM.NX
HALLMARK:OXIDATIVE_PHOSPHORYLATION	2.40704	0.0007537
HALLMARK:DNA_REPAIR	1.93456	0.225405
HALLMARK:REACTIVE_OXYGEN_SPECIES_PATHWAY	1.90706	0.634471
HALLMARK:ADIPOGENESIS	1.67208	0.407165
HALLMARK:FATTY_ACID_METABOLISM	1.58033	0.534644
HALLMARK:MYC_TARGETS_V1	1.55697	0.685065
HALLMARK:PEROXISOME	1.53546	0.953531
HALLMARK:WNT_BETA_CATENIN_SIGNALING	1.53408	1
HALLMARK:TGF_BETA_SIGNALING	1.35265	0.668901
HALLMARK:MTORC1_SIGNALING	1.31148	1
HALLMARK:P53_PATHWAY	1.31109	0.400953
HALLMARK:PROTEIN_SECRETION	1.24026	0.861877
HALLMARK:UV_RESPONSE	1.21984	0.275148
HALLMARK:MYC_TARGETS_V2	1.16659	0.688996
HALLMARK:GLYCOLYSIS	1.15041	1
HALLMARK:HEME_METABOLISM	1.14113	0.357083
HALLMARK:E2F_TARGETS	1.13455	0.765138
HALLMARK:CHOLESTEROL_HOMEOSTASIS	1.11951	0.766999
HALLMARK:UNFOLDED_PROTEIN_RESPONSE	1.06543	0.898782
HALLMARK:HYPOXIA	0.997106	0.688996
HALLMARK:PI3K_AKT_MTOR_SIGNALING	0.993509	0.873836
HALLMARK:XENOBIOTIC_METABOLISM	0.947114	0.65866
HALLMARK:BILE_ACID_METABOLISM	0.936275	1
HALLMARK:G2M_CHECKPOINT	0.927838	0.964485
HALLMARK:ESTROGEN_RESPONSE_LATE	0.922039	1
HALLMARK:IL2_STAT5_SIGNALING	0.907386	0.832795
HALLMARK:COMPLEMENT	0.884976	0.798992
HALLMARK:IL6_JAK_STAT3_SIGNALING	0.882794	0.798416
HALLMARK:APOPTOSIS	0.833808	0.958218
HALLMARK:TNFA_SIGNALING_VIA_NFKB	0.83326	0.947613
HALLMARK:COAGULATION	0.797737	0.774159
HALLMARK:INTERFERON_GAMMA_RESPONSE	0.787773	1
HALLMARK:APICAL_SURFACE	0.783065	1
HALLMARK:ANGIOGENESIS	0.775195	1
HALLMARK:HEDGEHOG_SIGNALING	0.774622	1
HALLMARK:ANDROGEN_RESPONSE	0.769516	0.641152
HALLMARK:MITOTIC_SPINDLE	0.752277	1
HALLMARK:ALLOGRAFT_REJECTION	0.738917	1
HALLMARK:INFLAMMATORY_RESPONSE	0.699973	1
HALLMARK:APICAL_JUNCTION	0.682538	0.941827
HALLMARK:UV_RESPONSE_DN	0.661299	1
HALLMARK:NOTCH_SIGNALING	0.657718	1
HALLMARK:ESTROGEN_RESPONSE_EARLY	0.633799	1
HALLMARK:MYOGENESIS	0.626003	1
HALLMARK:KRAS_SIGNALING	0.592269	1
HALLMARK:SPERMATOGENESIS	0.540972	1
HALLMARK:EPITHELIAL_MESENCHYMAL_TRANSITION	0.540514	1
HALLMARK:INTERFERON_ALPHA_RESPONSE	0.522672	1
HALLMARK:KRAS_SIGNALING_DN	0.207492	0.611981
HALLMARK:PANCREAS_BETA_CELLS	0.0490156	0.341158
