## supplemental data 10 for "Cell-Specific Transcriptomic and Mito-Nuclear Imbalance in Lungs Under Intermittent Hypoxia in Adult Male Mice"

### Sheet: Sheet2
		meanlg2fc nuc	meanlg2fc mt DNA	nuc-mt index
	AF1	0.256164	-0.232762	0.488926
	Cap1	0.469506	-0.229438	0.698943
	Cap2	0.453546	-0.316387	0.769933
	AT1	0.61024	-0.331945	0.942185
	AF2	0.648636	-0.430393	1.07903
	AEC	1.094	-0.180848	1.27484
	LEC	1.73523	-1.08458	2.81981

### Sheet: LEC
symbol	human_ortholog	gene_title	fc	p	q			symbol	log2FC	q.value
Uqcrb	UQCRB	ubiquinol-cytochrome c reductase binding protein	4.4043	0	0.0011			mt-Atp8	-0.5179	0.802189
Ndufa6	NDUFA6	NADH:ubiquinone oxidoreductase subunit A6	4.0489	0	0.0016			mt-Nd2	-0.6864	0.074954
Cox5b	COX5B	cytochrome c oxidase subunit 5B	4.0273	0	0.0008			mt-Nd4	-0.7154	0.0270682
Ndufa7	NDUFA7	NADH:ubiquinone oxidoreductase subunit A7	3.8627	0	0.0031			mt-Atp6	-0.8116	0.0095759
Cox6b1	COX6B1	cytochrome c oxidase, subunit 6B1	3.8484	0	0.003			mt-Co3	-0.9656	0.0025582
Ndufb11	NDUFB11	NADH:ubiquinone oxidoreductase subunit B11	3.6216	0	0.0082			mt-Co2	-0.9935	0.001968
Uqcr10	UQCR10	ubiquinol-cytochrome c reductase, complex III subunit X	3.5874	0.0001	0.0186			mt-Co1	-1.0848	0.0004501
Ndufa13	NDUFA13	NADH:ubiquinone oxidoreductase subunit A13	3.2156	0.0001	0.0177			mt-Nd1	-1.2432	0.0183938
Cox7a2l	COX7A2L	cytochrome c oxidase subunit 7A2 like	3.1735	0.0003	0.0212			mt-Nd5	-1.4171	0.0450289
Uqcrq	UQCRQ	ubiquinol-cytochrome c reductase, complex III subunit VII	3.1368	0.0002	0.0388			mt-Nd6	-1.4275	0.191192
Ndufb8	NDUFB8	NADH:ubiquinone oxidoreductase subunit B8	3.0992	0.0005	0.0611			mt-Nd4l	-1.5276	0.125285
Cox5a	COX5A	cytochrome c oxidase subunit 5A	2.9896	0.0003	0.0474			mt-Nd3	-1.6244	0.08596
Uqcr11	UQCR11	ubiquinol-cytochrome c reductase, complex III subunit XI	2.9035	0.0006	0.0681
Ndufa2	NDUFA2	NADH:ubiquinone oxidoreductase subunit A2	2.8704	0.0013	0.0954
Ndufb10	NDUFB10	NADH:ubiquinone oxidoreductase subunit B10	2.78	0.0017	0.1079
Ndufb5	NDUFB5	NADH:ubiquinone oxidoreductase subunit B5	2.7362	0.0017	0.1072
Ndufc2	NDUFC2	NADH:ubiquinone oxidoreductase subunit C2	2.6647	0.0014	0.0971
Ndufb9	NDUFB9	NADH:ubiquinone oxidoreductase subunit B9	2.5562	0.002	0.1143
Ndufa8	NDUFA8	NADH:ubiquinone oxidoreductase subunit A8	2.4429	0.0024	0.125
Ndufa4	NDUFA4	Ndufa4, mitochondrial complex associated	2.3621	0.0066	0.1558
Ndufs6	NDUFS6	NADH:ubiquinone oxidoreductase core subunit S6	2.3545	0.0034	0.1511
Ndufs5	NDUFS5	NADH:ubiquinone oxidoreductase core subunit S5	2.3095	0.0025	0.1279
Ndufb7	NDUFB7	NADH:ubiquinone oxidoreductase subunit B7	2.2737	0.0081	0.1667
Cyc1	CYC1	cytochrome c-1	2.2141	0.0018	0.1111
Ndufb4	NDUFB4	NADH:ubiquinone oxidoreductase subunit B4	2.0715	0.0122	0.1667
Cox7b	COX7B	cytochrome c oxidase subunit 7B	1.9019	0.0248	0.1809
Cox6a1	COX6A1	cytochrome c oxidase subunit 6A1	1.8721	0.0473	0.2029
Ndufs3	NDUFS3	NADH:ubiquinone oxidoreductase core subunit S3	1.7649	0.0205	0.1809
Ndufs8	NDUFS8	NADH:ubiquinone oxidoreductase core subunit S8	1.7606	0.012	0.1667
Uqcrc2	UQCRC2	ubiquinol cytochrome c reductase core protein 2	1.6607	0.0116	0.1667
Ndufs4	NDUFS4	NADH:ubiquinone oxidoreductase core subunit S4	1.6462	0.0198	0.1809
Ndufa12	NDUFA12	NADH:ubiquinone oxidoreductase subunit A12	1.6272	0.0143	0.1721
Ndufv3	NDUFV3	NADH:ubiquinone oxidoreductase core subunit V3	1.6055	0.0462	0.2029
Ndufs7	NDUFS7	NADH:ubiquinone oxidoreductase core subunit S7	1.5675	0.0242	0.1809
Uqcrc1	UQCRC1	ubiquinol-cytochrome c reductase core protein 1	1.5218	0.0256	0.1809
Ndufa11	NDUFA11	NADH:ubiquinone oxidoreductase subunit A11	1.5077	0.0349	0.194
Uqcc3	UQCC3	ubiquinol-cytochrome c reductase complex assembly factor 3	1.5012	0.0182	0.1809
Ndufs2	NDUFS2	NADH:ubiquinone oxidoreductase core subunit S2	1.4706	0.0264	0.1809
Ndufb1	NDUFB1	NADH:ubiquinone oxidoreductase subunit B1	-1.4299	0.0451	0.2029
Ndufb6	NDUFB6	NADH:ubiquinone oxidoreductase subunit B6	1.4158	0.0257	0.1809
Ndufa5	NDUFA5	NADH:ubiquinone oxidoreductase subunit A5	1.4058	0.0392	0.2029
Ndufv1	NDUFV1	NADH:ubiquinone oxidoreductase core subunit V1	1.3624	0.0405	0.2029
Sdhd	SDHD	succinate dehydrogenase complex, subunit D, integral membran...	1.3269	0.0297	0.1836
Uqcrfs1	UQCRFS1	ubiquinol-cytochrome c reductase, Rieske iron-sulfur polypep...	1.1995	0.0622	0.2309
Ndufa1	NDUFA1	NADH:ubiquinone oxidoreductase subunit A1	1.1547	0.1294	0.2922
Ndufv2	NDUFV2	NADH:ubiquinone oxidoreductase core subunit V2	1.1251	0.0857	0.2962
Ndufab1	NDUFAB1	NADH:ubiquinone oxidoreductase subunit AB1	1.0848	0.1113	0.3031
Ndufb2	NDUFB2	NADH:ubiquinone oxidoreductase subunit B2	1.0819	0.0815	0.2965
Sdha	SDHA	succinate dehydrogenase complex, subunit A, flavoprotein (Fp...	1.0201	0.1163	0.348
Ndufs1	NDUFS1	NADH:ubiquinone oxidoreductase core subunit S1	0.9836	0.0799	0.2985
Sdhaf2	SDHAF2	succinate dehydrogenase complex assembly factor 2	0.8974	0.0969	0.3374
Ndufb3	NDUFB3	NADH:ubiquinone oxidoreductase subunit B3	0.8925	0.1885	0.4491
Ndufa9	NDUFA9	NADH:ubiquinone oxidoreductase subunit A9	0.8743	0.1148	0.3722
Sdhc	SDHC	succinate dehydrogenase complex, subunit C, integral membran...	0.8369	0.1551	0.4458
Ndufa10	NDUFA10	NADH:ubiquinone oxidoreductase subunit A10	0.8214	0.1803	0.4873
Ndufc1	NDUFC1	NADH:ubiquinone oxidoreductase subunit C1	0.8196	0.2684	0.534
Ndufa3	NDUFA3	NADH:ubiquinone oxidoreductase subunit A3	0.7797	0.3884	0.5508
Afg1l	AFG1L	AFG1 like ATPase	0.7735	0.1736	0.4762
Cox15	COX15	cytochrome c oxidase assembly protein 15	0.4471	0.1755	0.4794
Cox4i1	COX4I1	cytochrome c oxidase subunit 4I1	-0.4062	0.4981	0.6982
Ndufaf1	NDUFAF1	NADH:ubiquinone oxidoreductase complex assembly factor 1	0.3913	0.2856	0.6383
Cox10	COX10	heme A:farnesyltransferase cytochrome c oxidase assembly fac...	0.2914	0.5583	0.958
Cox4i2	COX4I2	cytochrome c oxidase subunit 4I2	0.116	0.6291	1
Cox6c	COX6C	cytochrome c oxidase subunit 6C	0.1132	0.831	1
Cox8a	COX8A	cytochrome c oxidase subunit 8A	-0.0492	0.9146	1
Cox7c	COX7C	cytochrome c oxidase subunit 7C	-0.0316	0.9668	1
Cox6a2	COX6A2	cytochrome c oxidase subunit 6A2	0	1	1

### Sheet: AEC
symbol	human_ortholog	gene_title	fc	p	q			symbol	log2FC	q.value
Cox5b	COX5B	cytochrome c oxidase subunit 5B	3.2868	0.0001	0.0252			mt-Nd3	0.5149	0.96
Cox8a	COX8A	cytochrome c oxidase subunit 8A	3.2846	0.0003	0.0382			mt-Nd4	0.33553	0.2677
Ndufa13	NDUFA13	NADH:ubiquinone oxidoreductase subunit A13	3.2535	0.0001	0.0279			mt-Co2	0.26049	0.4734
Ndufa6	NDUFA6	NADH:ubiquinone oxidoreductase subunit A6	3.0255	0.0002	0.034			mt-Nd2	0.25557	0.756
Ndufa1	NDUFA1	NADH:ubiquinone oxidoreductase subunit A1	2.8163	0.0007	0.0436			mt-Atp6	0.21191	0.6937
Cox6b1	COX6B1	cytochrome c oxidase, subunit 6B1	2.7306	0.001	0.0639			mt-Co3	0.20895	0.7236
Ndufa4	NDUFA4	Ndufa4, mitochondrial complex associated	2.6794	0.0026	0.1174			mt-Nd1	0.19204	1
Uqcr10	UQCR10	ubiquinol-cytochrome c reductase, complex III subunit X	2.6174	0.0026	0.0993			mt-Co1	0.19034	0.8023
Ndufb8	NDUFB8	NADH:ubiquinone oxidoreductase subunit B8	2.477	0.0043	0.1087			mt-Nd5	-0.01173	1
Ndufb11	NDUFB11	NADH:ubiquinone oxidoreductase subunit B11	2.4457	0.0052	0.1567			mt-Nd4l	-0.32033	0.9678
Ndufa7	NDUFA7	NADH:ubiquinone oxidoreductase subunit A7	2.323	0.0048	0.141			mt-Atp8	-1.99615	0.137
Cox7a2l	COX7A2L	cytochrome c oxidase subunit 7A2 like	2.3083	0.0048	0.1494			mt-Nd6	-2.0117	0.1022
Ndufs5	NDUFS5	NADH:ubiquinone oxidoreductase core subunit S5	2.0907	0.0129	0.1847
Cox6a1	COX6A1	cytochrome c oxidase subunit 6A1	2.0482	0.0086	0.1971
Uqcrb	UQCRB	ubiquinol-cytochrome c reductase binding protein	2.0145	0.015	0.2589
Ndufb10	NDUFB10	NADH:ubiquinone oxidoreductase subunit B10	1.9559	0.0279	0.2854
Cox7c	COX7C	cytochrome c oxidase subunit 7C	1.8413	0.0168	0.272
Cox4i1	COX4I1	cytochrome c oxidase subunit 4I1	1.8315	0.026	0.3344
Uqcr11	UQCR11	ubiquinol-cytochrome c reductase, complex III subunit XI	1.7723	0.038	0.3742
Sdhc	SDHC	succinate dehydrogenase complex, subunit C, integral membran...	1.7472	0.0161	0.2086
Cox7b	COX7B	cytochrome c oxidase subunit 7B	1.6902	0.0638	0.4514
Uqcrfs1	UQCRFS1	ubiquinol-cytochrome c reductase, Rieske iron-sulfur polypep...	1.6458	0.0257	0.2499
Ndufb9	NDUFB9	NADH:ubiquinone oxidoreductase subunit B9	1.6235	0.0752	0.4932
Cox5a	COX5A	cytochrome c oxidase subunit 5A	1.6108	0.0714	0.4828
Ndufs3	NDUFS3	NADH:ubiquinone oxidoreductase core subunit S3	1.338	0.0651	0.3776
Cox6a2	COX6A2	cytochrome c oxidase subunit 6A2	1.3361	0.0707	0.3819
Ndufa11	NDUFA11	NADH:ubiquinone oxidoreductase subunit A11	1.3356	0.1313	0.5521
Ndufa12	NDUFA12	NADH:ubiquinone oxidoreductase subunit A12	1.3188	0.1193	0.5193
Ndufb5	NDUFB5	NADH:ubiquinone oxidoreductase subunit B5	1.315	0.1116	0.5146
Ndufa10	NDUFA10	NADH:ubiquinone oxidoreductase subunit A10	1.3017	0.0728	0.4117
Cox6c	COX6C	cytochrome c oxidase subunit 6C	1.2858	0.111	0.5521
Ndufv3	NDUFV3	NADH:ubiquinone oxidoreductase core subunit V3	1.2705	0.1451	0.5521
Afg1l	AFG1L	AFG1 like ATPase	-1.2178	0.0855	0.5178
Ndufa2	NDUFA2	NADH:ubiquinone oxidoreductase subunit A2	1.2101	0.168	0.5521
Uqcrq	UQCRQ	ubiquinol-cytochrome c reductase, complex III subunit VII	1.1893	0.1879	0.5521
Cox10	COX10	heme A:farnesyltransferase cytochrome c oxidase assembly fac...	-1.1713	0.0653	0.4773
Ndufb4	NDUFB4	NADH:ubiquinone oxidoreductase subunit B4	1.1619	0.1771	0.5521
Sdhaf2	SDHAF2	succinate dehydrogenase complex assembly factor 2	-1.1477	0.103	0.5358
Ndufs7	NDUFS7	NADH:ubiquinone oxidoreductase core subunit S7	1.1002	0.2	0.5521
Uqcc3	UQCC3	ubiquinol-cytochrome c reductase complex assembly factor 3	1.0774	0.1685	0.5521
Ndufc2	NDUFC2	NADH:ubiquinone oxidoreductase subunit C2	0.9391	0.2848	0.6045
Ndufb7	NDUFB7	NADH:ubiquinone oxidoreductase subunit B7	0.9067	0.2975	0.6133
Ndufs6	NDUFS6	NADH:ubiquinone oxidoreductase core subunit S6	0.8591	0.3013	0.6397
Ndufa8	NDUFA8	NADH:ubiquinone oxidoreductase subunit A8	0.8467	0.3012	0.6376
Ndufa3	NDUFA3	NADH:ubiquinone oxidoreductase subunit A3	0.8423	0.2944	0.6664
Ndufs4	NDUFS4	NADH:ubiquinone oxidoreductase core subunit S4	-0.7888	0.3664	0.721
Ndufb1	NDUFB1	NADH:ubiquinone oxidoreductase subunit B1	0.7655	0.3352	0.6347
Ndufs1	NDUFS1	NADH:ubiquinone oxidoreductase core subunit S1	-0.7008	0.2862	0.717
Sdha	SDHA	succinate dehydrogenase complex, subunit A, flavoprotein (Fp...	0.6908	0.3816	0.815
Ndufv1	NDUFV1	NADH:ubiquinone oxidoreductase core subunit V1	0.5927	0.4289	0.851
Ndufb6	NDUFB6	NADH:ubiquinone oxidoreductase subunit B6	0.5502	0.4774	0.9493
Ndufb2	NDUFB2	NADH:ubiquinone oxidoreductase subunit B2	0.4573	0.5566	1
Ndufa9	NDUFA9	NADH:ubiquinone oxidoreductase subunit A9	-0.3934	0.5534	1
Ndufv2	NDUFV2	NADH:ubiquinone oxidoreductase core subunit V2	0.3351	0.6839	1
Ndufa5	NDUFA5	NADH:ubiquinone oxidoreductase subunit A5	0.2908	0.7273	1
Ndufs2	NDUFS2	NADH:ubiquinone oxidoreductase core subunit S2	0.2774	0.6979	1
Uqcrc2	UQCRC2	ubiquinol cytochrome c reductase core protein 2	-0.2423	0.7487	1
Ndufaf1	NDUFAF1	NADH:ubiquinone oxidoreductase complex assembly factor 1	-0.1773	0.6228	1
Ndufc1	NDUFC1	NADH:ubiquinone oxidoreductase subunit C1	-0.1685	0.8471	1
Cox15	COX15	cytochrome c oxidase assembly protein 15	-0.1362	0.7323	1
Sdhd	SDHD	succinate dehydrogenase complex, subunit D, integral membran...	-0.1356	0.8371	1
Uqcrc1	UQCRC1	ubiquinol-cytochrome c reductase core protein 1	-0.1196	0.8876	1
Cox4i2	COX4I2	cytochrome c oxidase subunit 4I2	0.1135	0.7718	1
Ndufs8	NDUFS8	NADH:ubiquinone oxidoreductase core subunit S8	-0.111	0.8805	1
Cyc1	CYC1	cytochrome c-1	0.0972	0.8702	1
Ndufb3	NDUFB3	NADH:ubiquinone oxidoreductase subunit B3	-0.0923	0.907	1
Ndufab1	NDUFAB1	NADH:ubiquinone oxidoreductase subunit AB1	-0.0245	0.9768	1

### Sheet: AF1
symbol	human_ortholog	gene_title	fc	p	q			symbol	log2FC	q.value
Ndufb6	NDUFB6	NADH:ubiquinone oxidoreductase subunit B6	0.8925	0.0075	0.1474			mt-Nd1	0.31446	0.183462
Cox7b	COX7B	cytochrome c oxidase subunit 7B	0.8683	0.0116	0.1536			mt-Nd4	0.19422	0.20639
Cox5b	COX5B	cytochrome c oxidase subunit 5B	0.8269	0.0149	0.1524			mt-Co2	0.18767	0.173987
Ndufb1	NDUFB1	NADH:ubiquinone oxidoreductase subunit B1	-0.8243	0.0067	0.0931			mt-Atp6	0.16565	0.219926
Ndufa13	NDUFA13	NADH:ubiquinone oxidoreductase subunit A13	0.8171	0.0121	0.1343			mt-Nd2	0.10584	0.605925
Uqcc3	UQCC3	ubiquinol-cytochrome c reductase complex assembly factor 3	0.8017	0.0097	0.1177			mt-Co1	0.07789	0.676055
Cox7a2l	COX7A2L	cytochrome c oxidase subunit 7A2 like	0.7393	0.0212	0.2081			mt-Co3	0.06774	0.73104
Ndufab1	NDUFAB1	NADH:ubiquinone oxidoreductase subunit AB1	0.7261	0.0321	0.2407			mt-Nd5	-0.12433	0.846828
Cox8a	COX8A	cytochrome c oxidase subunit 8A	0.726	0.0036	0.0632			mt-Nd3	-0.35978	0.601987
Ndufb7	NDUFB7	NADH:ubiquinone oxidoreductase subunit B7	0.7129	0.0384	0.2666			mt-Nd4l	-0.73743	0.054262
Uqcr11	UQCR11	ubiquinol-cytochrome c reductase, complex III subunit XI	0.6952	0.0427	0.2826			mt-Nd6	-1.33209	0.004767
Sdhd	SDHD	succinate dehydrogenase complex, subunit D, integral membran...	0.6675	0.0285	0.2237			mt-Atp8	-1.35298	0.004164
Ndufb11	NDUFB11	NADH:ubiquinone oxidoreductase subunit B11	0.6498	0.0554	0.3261
Cox6b1	COX6B1	cytochrome c oxidase, subunit 6B1	0.6183	0.0627	0.3481
Uqcr10	UQCR10	ubiquinol-cytochrome c reductase, complex III subunit X	0.6061	0.0728	0.3769
Ndufa5	NDUFA5	NADH:ubiquinone oxidoreductase subunit A5	0.5871	0.0889	0.42
Ndufa8	NDUFA8	NADH:ubiquinone oxidoreductase subunit A8	0.5825	0.0836	0.4061
Uqcrq	UQCRQ	ubiquinol-cytochrome c reductase, complex III subunit VII	0.5594	0.104	0.4556
Cox6a1	COX6A1	cytochrome c oxidase subunit 6A1	0.5385	0.1041	0.4556
Ndufa11	NDUFA11	NADH:ubiquinone oxidoreductase subunit A11	0.5286	0.1247	0.4988
Cox6c	COX6C	cytochrome c oxidase subunit 6C	0.5167	0.0732	0.378
Ndufb5	NDUFB5	NADH:ubiquinone oxidoreductase subunit B5	0.4957	0.1527	0.5526
Ndufs5	NDUFS5	NADH:ubiquinone oxidoreductase core subunit S5	0.4939	0.1502	0.5482
Ndufv1	NDUFV1	NADH:ubiquinone oxidoreductase core subunit V1	0.4928	0.1072	0.4616
Cox4i1	COX4I1	cytochrome c oxidase subunit 4I1	0.4639	0.0416	0.278
Cox5a	COX5A	cytochrome c oxidase subunit 5A	0.4618	0.1749	0.5882
Ndufv2	NDUFV2	NADH:ubiquinone oxidoreductase core subunit V2	-0.4474	0.1981	0.6226
Uqcrb	UQCRB	ubiquinol-cytochrome c reductase binding protein	0.4355	0.2082	0.6352
Ndufa9	NDUFA9	NADH:ubiquinone oxidoreductase subunit A9	0.43	0.1535	0.5536
Ndufs3	NDUFS3	NADH:ubiquinone oxidoreductase core subunit S3	0.4164	0.2021	0.6273
Ndufa2	NDUFA2	NADH:ubiquinone oxidoreductase subunit A2	0.4134	0.2161	0.646
Ndufs8	NDUFS8	NADH:ubiquinone oxidoreductase core subunit S8	0.4113	0.2069	0.6335
Afg1l	AFG1L	AFG1 like ATPase	-0.4093	0.1851	0.6036
Ndufa3	NDUFA3	NADH:ubiquinone oxidoreductase subunit A3	-0.3573	0.3021	0.7477
Ndufaf1	NDUFAF1	NADH:ubiquinone oxidoreductase complex assembly factor 1	-0.3328	0.1074	0.4691
Ndufb8	NDUFB8	NADH:ubiquinone oxidoreductase subunit B8	0.3314	0.34	0.7872
Ndufs6	NDUFS6	NADH:ubiquinone oxidoreductase core subunit S6	0.3299	0.3354	0.7813
Uqcrc2	UQCRC2	ubiquinol cytochrome c reductase core protein 2	0.3256	0.3379	0.7845
Ndufc2	NDUFC2	NADH:ubiquinone oxidoreductase subunit C2	0.2916	0.397	0.84
Sdhaf2	SDHAF2	succinate dehydrogenase complex assembly factor 2	-0.2862	0.3296	0.7749
Ndufb3	NDUFB3	NADH:ubiquinone oxidoreductase subunit B3	0.2489	0.4679	0.8887
Ndufa12	NDUFA12	NADH:ubiquinone oxidoreductase subunit A12	-0.242	0.4703	0.8896
Ndufb4	NDUFB4	NADH:ubiquinone oxidoreductase subunit B4	0.236	0.4982	0.9077
Cox15	COX15	cytochrome c oxidase assembly protein 15	-0.2323	0.2112	0.6173
Ndufs2	NDUFS2	NADH:ubiquinone oxidoreductase core subunit S2	0.2137	0.5197	0.9222
Ndufs1	NDUFS1	NADH:ubiquinone oxidoreductase core subunit S1	-0.2072	0.497	0.9069
Ndufa10	NDUFA10	NADH:ubiquinone oxidoreductase subunit A10	0.2051	0.538	0.9324
Ndufc1	NDUFC1	NADH:ubiquinone oxidoreductase subunit C1	-0.1882	0.5962	0.9628
Ndufs7	NDUFS7	NADH:ubiquinone oxidoreductase core subunit S7	0.177	0.6037	0.9674
Ndufb10	NDUFB10	NADH:ubiquinone oxidoreductase subunit B10	0.171	0.6274	0.9763
Ndufb2	NDUFB2	NADH:ubiquinone oxidoreductase subunit B2	0.1698	0.6117	0.9707
Uqcrc1	UQCRC1	ubiquinol-cytochrome c reductase core protein 1	-0.1516	0.6535	0.9853
Uqcrfs1	UQCRFS1	ubiquinol-cytochrome c reductase, Rieske iron-sulfur polypep...	-0.1232	0.7144	1
Ndufv3	NDUFV3	NADH:ubiquinone oxidoreductase core subunit V3	-0.1021	0.7687	1
Ndufs4	NDUFS4	NADH:ubiquinone oxidoreductase core subunit S4	-0.0934	0.7865	1
Cox10	COX10	heme A:farnesyltransferase cytochrome c oxidase assembly fac...	0.072	0.79	1
Cyc1	CYC1	cytochrome c-1	0.0631	0.8446	1
Ndufa6	NDUFA6	NADH:ubiquinone oxidoreductase subunit A6	-0.0616	0.8555	1
Cox7c	COX7C	cytochrome c oxidase subunit 7C	0.0598	0.8264	1
Ndufa1	NDUFA1	NADH:ubiquinone oxidoreductase subunit A1	0.0593	0.866	1
Cox6a2	COX6A2	cytochrome c oxidase subunit 6A2	0.058	0.7242	1
Ndufa4	NDUFA4	Ndufa4, mitochondrial complex associated	0.0517	0.8701	1
Sdha	SDHA	succinate dehydrogenase complex, subunit A, flavoprotein (Fp...	-0.0261	0.9387	1
Ndufb9	NDUFB9	NADH:ubiquinone oxidoreductase subunit B9	0.0208	0.9513	1
Ndufa7	NDUFA7	NADH:ubiquinone oxidoreductase subunit A7	-0.0186	0.9551	1
Sdhc	SDHC	succinate dehydrogenase complex, subunit C, integral membran...	0.0116	0.9711	1
Cox4i2	COX4I2	cytochrome c oxidase subunit 4I2	-0.0049	0.9702	1

### Sheet: AF2
symbol	human_ortholog	gene_title	fc	p	q			symbol	log2FC	q.value
Ndufa1	NDUFA1	NADH:ubiquinone oxidoreductase subunit A1	1.4474	0	0.0178			mt-Atp6	0.01574	1
Ndufb2	NDUFB2	NADH:ubiquinone oxidoreductase subunit B2	1.4431	0	0.0199			mt-Nd1	-0.05685	0.97955
Ndufb5	NDUFB5	NADH:ubiquinone oxidoreductase subunit B5	1.2481	0.0004	0.062			mt-Co2	-0.08159	0.83864
Uqcrq	UQCRQ	ubiquinol-cytochrome c reductase, complex III subunit VII	1.2428	0.0004	0.0608			mt-Nd4	-0.0987	0.80456
Sdhc	SDHC	succinate dehydrogenase complex, subunit C, integral membran...	1.2026	0.0001	0.0248			mt-Co1	-0.13464	0.66983
Ndufa11	NDUFA11	NADH:ubiquinone oxidoreductase subunit A11	1.2007	0.0006	0.0714			mt-Co3	-0.17355	0.5348
Ndufa8	NDUFA8	NADH:ubiquinone oxidoreductase subunit A8	1.1969	0.0002	0.0518			mt-Nd2	-0.25014	0.43208
Uqcr10	UQCR10	ubiquinol-cytochrome c reductase, complex III subunit X	1.1859	0.0005	0.0662			mt-Nd5	-0.5351	0.24929
Ndufa9	NDUFA9	NADH:ubiquinone oxidoreductase subunit A9	1.1664	0	0.0198			mt-Nd3	-0.74373	0.11288
Ndufs5	NDUFS5	NADH:ubiquinone oxidoreductase core subunit S5	1.1016	0.001	0.0987			mt-Nd6	-0.74481	0.27394
Ndufb11	NDUFB11	NADH:ubiquinone oxidoreductase subunit B11	1.0746	0.0022	0.1212			mt-Nd4l	-1.08827	0.00714
Ndufa13	NDUFA13	NADH:ubiquinone oxidoreductase subunit A13	1.0478	0.0014	0.1002			mt-Atp8	-1.27308	0.01613
Ndufb4	NDUFB4	NADH:ubiquinone oxidoreductase subunit B4	1.045	0.002	0.1204
Ndufs2	NDUFS2	NADH:ubiquinone oxidoreductase core subunit S2	1.0286	0.0024	0.1329
Ndufab1	NDUFAB1	NADH:ubiquinone oxidoreductase subunit AB1	0.9978	0.0025	0.1365
Ndufb10	NDUFB10	NADH:ubiquinone oxidoreductase subunit B10	0.9962	0.0034	0.1474
Ndufa12	NDUFA12	NADH:ubiquinone oxidoreductase subunit A12	0.9951	0.0023	0.1309
Ndufs8	NDUFS8	NADH:ubiquinone oxidoreductase core subunit S8	0.9614	0.0019	0.1129
Ndufa4	NDUFA4	Ndufa4, mitochondrial complex associated	0.9564	0.0054	0.1764
Ndufb8	NDUFB8	NADH:ubiquinone oxidoreductase subunit B8	0.9329	0.0086	0.2275
Ndufb7	NDUFB7	NADH:ubiquinone oxidoreductase subunit B7	0.9055	0.0076	0.2214
Ndufa5	NDUFA5	NADH:ubiquinone oxidoreductase subunit A5	0.8812	0.0093	0.2294
Cyc1	CYC1	cytochrome c-1	0.874	0.0042	0.1725
Ndufs3	NDUFS3	NADH:ubiquinone oxidoreductase core subunit S3	0.8522	0.0084	0.23
Ndufa7	NDUFA7	NADH:ubiquinone oxidoreductase subunit A7	0.8423	0.0146	0.2813
Cox6a1	COX6A1	cytochrome c oxidase subunit 6A1	0.8238	0.0221	0.3319
Uqcrc1	UQCRC1	ubiquinol-cytochrome c reductase core protein 1	0.7839	0.0143	0.2779
Ndufv2	NDUFV2	NADH:ubiquinone oxidoreductase core subunit V2	0.7814	0.021	0.3296
Cox5a	COX5A	cytochrome c oxidase subunit 5A	0.7639	0.025	0.3626
Ndufb3	NDUFB3	NADH:ubiquinone oxidoreductase subunit B3	0.7456	0.0291	0.3749
Ndufc2	NDUFC2	NADH:ubiquinone oxidoreductase subunit C2	0.7188	0.0381	0.4294
Ndufv1	NDUFV1	NADH:ubiquinone oxidoreductase core subunit V1	0.6767	0.0278	0.3734
Cox6c	COX6C	cytochrome c oxidase subunit 6C	0.6382	0.0338	0.3947
Cox6b1	COX6B1	cytochrome c oxidase, subunit 6B1	0.6346	0.0665	0.5052
Cox7b	COX7B	cytochrome c oxidase subunit 7B	0.6092	0.0833	0.5553
Cox8a	COX8A	cytochrome c oxidase subunit 8A	0.6049	0.0354	0.4028
Ndufs6	NDUFS6	NADH:ubiquinone oxidoreductase core subunit S6	0.5655	0.0973	0.5745
Uqcr11	UQCR11	ubiquinol-cytochrome c reductase, complex III subunit XI	0.5507	0.1028	0.5882
Ndufa2	NDUFA2	NADH:ubiquinone oxidoreductase subunit A2	0.5502	0.1089	0.5885
Uqcrfs1	UQCRFS1	ubiquinol-cytochrome c reductase, Rieske iron-sulfur polypep...	0.5423	0.0971	0.5807
Uqcc3	UQCC3	ubiquinol-cytochrome c reductase complex assembly factor 3	0.541	0.0652	0.5016
Cox5b	COX5B	cytochrome c oxidase subunit 5B	0.5358	0.1363	0.6294
Afg1l	AFG1L	AFG1 like ATPase	0.5146	0.0785	0.5128
Cox7c	COX7C	cytochrome c oxidase subunit 7C	0.5105	0.0757	0.5267
Ndufb1	NDUFB1	NADH:ubiquinone oxidoreductase subunit B1	-0.5053	0.1104	0.5925
Sdha	SDHA	succinate dehydrogenase complex, subunit A, flavoprotein (Fp...	0.462	0.1613	0.6444
Ndufb9	NDUFB9	NADH:ubiquinone oxidoreductase subunit B9	0.4442	0.1933	0.6638
Ndufa6	NDUFA6	NADH:ubiquinone oxidoreductase subunit A6	0.3844	0.2612	0.7012
Cox7a2l	COX7A2L	cytochrome c oxidase subunit 7A2 like	0.3709	0.2819	0.6907
Ndufs4	NDUFS4	NADH:ubiquinone oxidoreductase core subunit S4	0.3635	0.2832	0.7434
Cox4i1	COX4I1	cytochrome c oxidase subunit 4I1	0.3567	0.1136	0.5938
Cox10	COX10	heme A:farnesyltransferase cytochrome c oxidase assembly fac...	0.3543	0.1667	0.6029
Sdhd	SDHD	succinate dehydrogenase complex, subunit D, integral membran...	0.3467	0.2396	0.7002
Ndufs7	NDUFS7	NADH:ubiquinone oxidoreductase core subunit S7	0.3444	0.317	0.7691
Ndufb6	NDUFB6	NADH:ubiquinone oxidoreductase subunit B6	0.3408	0.2996	0.7538
Uqcrb	UQCRB	ubiquinol-cytochrome c reductase binding protein	0.3394	0.3414	0.7843
Ndufa3	NDUFA3	NADH:ubiquinone oxidoreductase subunit A3	-0.3253	0.3485	0.8034
Sdhaf2	SDHAF2	succinate dehydrogenase complex assembly factor 2	0.2719	0.3281	0.8095
Cox15	COX15	cytochrome c oxidase assembly protein 15	0.2683	0.1228	0.6129
Ndufv3	NDUFV3	NADH:ubiquinone oxidoreductase core subunit V3	0.2619	0.445	0.8915
Ndufaf1	NDUFAF1	NADH:ubiquinone oxidoreductase complex assembly factor 1	0.2094	0.2816	0.7445
Ndufa10	NDUFA10	NADH:ubiquinone oxidoreductase subunit A10	0.1002	0.7607	1
Uqcrc2	UQCRC2	ubiquinol cytochrome c reductase core protein 2	0.0803	0.8126	1
Cox4i2	COX4I2	cytochrome c oxidase subunit 4I2	0.0762	0.5372	0.957
Cox6a2	COX6A2	cytochrome c oxidase subunit 6A2	-0.0659	0.6723	1
Ndufs1	NDUFS1	NADH:ubiquinone oxidoreductase core subunit S1	0.0517	0.858	1
Ndufc1	NDUFC1	NADH:ubiquinone oxidoreductase subunit C1	0.0098	0.9772	1

### Sheet: AT1
symbol	human_ortholog	gene_title	fc	p	q			symbol	log2FC	q.value
Ndufb11	NDUFB11	NADH:ubiquinone oxidoreductase subunit B11	1.8937	0.0001	0.0232			mt-Atp6	0.24155	0.1528
Uqcr10	UQCR10	ubiquinol-cytochrome c reductase, complex III subunit X	1.7208	0.0002	0.0118			mt-Co2	0.22929	0.2667
Cox5a	COX5A	cytochrome c oxidase subunit 5A	1.5898	0.0006	0.0439			mt-Nd1	0.21576	0.3836
Ndufa6	NDUFA6	NADH:ubiquinone oxidoreductase subunit A6	1.5878	0.0006	0.0555			mt-Co1	0.17013	0.4341
Cox5b	COX5B	cytochrome c oxidase subunit 5B	1.5299	0.0011	0.0923			mt-Nd4	0.13191	0.6273
Uqcrq	UQCRQ	ubiquinol-cytochrome c reductase, complex III subunit VII	1.4367	0.0023	0.0646			mt-Nd2	0.12706	0.69
Cox7a2l	COX7A2L	cytochrome c oxidase subunit 7A2 like	1.4356	0.0024	0.1251			mt-Co3	0.07639	0.8712
Ndufa13	NDUFA13	NADH:ubiquinone oxidoreductase subunit A13	1.3374	0.0026	0.0932			mt-Nd5	-0.0827	0.9109
Uqcrb	UQCRB	ubiquinol-cytochrome c reductase binding protein	1.3106	0.0056	0.1023			mt-Nd3	-0.15094	1
Uqcc3	UQCC3	ubiquinol-cytochrome c reductase complex assembly factor 3	1.3042	0.0023	0.1222			mt-Nd4l	-0.4919	0.4212
Ndufb8	NDUFB8	NADH:ubiquinone oxidoreductase subunit B8	1.1399	0.0163	0.1929			mt-Atp8	-1.93908	0.003962
Ndufb5	NDUFB5	NADH:ubiquinone oxidoreductase subunit B5	1.1095	0.0192	0.2137			mt-Nd6	-2.51081	1.079e-05
Cox6b1	COX6B1	cytochrome c oxidase, subunit 6B1	1.0913	0.0162	0.1922
Cox7b	COX7B	cytochrome c oxidase subunit 7B	1.0868	0.0207	0.2239
Cox6a1	COX6A1	cytochrome c oxidase subunit 6A1	1.0733	0.0178	0.2035
Ndufa7	NDUFA7	NADH:ubiquinone oxidoreductase subunit A7	1.0339	0.0221	0.2434
Ndufa8	NDUFA8	NADH:ubiquinone oxidoreductase subunit A8	1.0292	0.0253	0.2859
Ndufa2	NDUFA2	NADH:ubiquinone oxidoreductase subunit A2	0.9981	0.0289	0.2725
Ndufa11	NDUFA11	NADH:ubiquinone oxidoreductase subunit A11	0.9632	0.0406	0.33
Ndufb7	NDUFB7	NADH:ubiquinone oxidoreductase subunit B7	0.9369	0.0463	0.3556
Ndufb10	NDUFB10	NADH:ubiquinone oxidoreductase subunit B10	0.9001	0.0615	0.4144
Ndufs6	NDUFS6	NADH:ubiquinone oxidoreductase core subunit S6	0.8795	0.0602	0.4092
Ndufb9	NDUFB9	NADH:ubiquinone oxidoreductase subunit B9	0.8742	0.0603	0.4096
Uqcr11	UQCR11	ubiquinol-cytochrome c reductase, complex III subunit XI	0.8649	0.0648	0.426
Ndufb2	NDUFB2	NADH:ubiquinone oxidoreductase subunit B2	0.8481	0.0684	0.4463
Cox8a	COX8A	cytochrome c oxidase subunit 8A	0.8168	0.0204	0.2895
Ndufc2	NDUFC2	NADH:ubiquinone oxidoreductase subunit C2	0.7954	0.0909	0.5041
Afg1l	AFG1L	AFG1 like ATPase	-0.7749	0.0663	0.4304
Ndufs5	NDUFS5	NADH:ubiquinone oxidoreductase core subunit S5	0.7704	0.1005	0.5292
Cox4i1	COX4I1	cytochrome c oxidase subunit 4I1	0.755	0.0152	0.186
Ndufs3	NDUFS3	NADH:ubiquinone oxidoreductase core subunit S3	0.6942	0.1196	0.5807
Ndufa4	NDUFA4	Ndufa4, mitochondrial complex associated	0.6941	0.1084	0.5514
Cox7c	COX7C	cytochrome c oxidase subunit 7C	0.6695	0.0725	0.4513
Ndufb6	NDUFB6	NADH:ubiquinone oxidoreductase subunit B6	0.6614	0.1411	0.6281
Ndufab1	NDUFAB1	NADH:ubiquinone oxidoreductase subunit AB1	0.5948	0.1986	0.7354
Cox6a2	COX6A2	cytochrome c oxidase subunit 6A2	0.5522	0.0815	0.418
Cyc1	CYC1	cytochrome c-1	0.5323	0.229	0.781
Ndufv3	NDUFV3	NADH:ubiquinone oxidoreductase core subunit V3	0.4137	0.383	0.9611
Ndufb4	NDUFB4	NADH:ubiquinone oxidoreductase subunit B4	0.4095	0.3896	0.9661
Ndufs2	NDUFS2	NADH:ubiquinone oxidoreductase core subunit S2	0.4016	0.3759	0.9551
Cox6c	COX6C	cytochrome c oxidase subunit 6C	0.3973	0.3131	0.8922
Ndufv2	NDUFV2	NADH:ubiquinone oxidoreductase core subunit V2	0.3717	0.4336	1
Ndufa10	NDUFA10	NADH:ubiquinone oxidoreductase subunit A10	0.3653	0.4247	0.996
Ndufa5	NDUFA5	NADH:ubiquinone oxidoreductase subunit A5	0.3591	0.4461	1
Ndufa3	NDUFA3	NADH:ubiquinone oxidoreductase subunit A3	0.3246	0.4925	1
Uqcrfs1	UQCRFS1	ubiquinol-cytochrome c reductase, Rieske iron-sulfur polypep...	0.3054	0.5065	1
Sdhd	SDHD	succinate dehydrogenase complex, subunit D, integral membran...	0.2693	0.5205	1
Ndufa1	NDUFA1	NADH:ubiquinone oxidoreductase subunit A1	0.2659	0.5798	1
Sdhaf2	SDHAF2	succinate dehydrogenase complex assembly factor 2	-0.2231	0.5781	1
Ndufs4	NDUFS4	NADH:ubiquinone oxidoreductase core subunit S4	0.2218	0.6378	1
Ndufb1	NDUFB1	NADH:ubiquinone oxidoreductase subunit B1	0.2182	0.5987	1
Ndufa9	NDUFA9	NADH:ubiquinone oxidoreductase subunit A9	0.2145	0.6307	1
Ndufs7	NDUFS7	NADH:ubiquinone oxidoreductase core subunit S7	0.207	0.6567	1
Ndufb3	NDUFB3	NADH:ubiquinone oxidoreductase subunit B3	0.1835	0.6952	1
Uqcrc1	UQCRC1	ubiquinol-cytochrome c reductase core protein 1	-0.1713	0.7104	1
Sdhc	SDHC	succinate dehydrogenase complex, subunit C, integral membran...	-0.1679	0.7123	1
Uqcrc2	UQCRC2	ubiquinol cytochrome c reductase core protein 2	-0.1211	0.7941	1
Ndufv1	NDUFV1	NADH:ubiquinone oxidoreductase core subunit V1	-0.1127	0.7942	1
Cox15	COX15	cytochrome c oxidase assembly protein 15	-0.1053	0.7121	1
Ndufaf1	NDUFAF1	NADH:ubiquinone oxidoreductase complex assembly factor 1	0.0985	0.781	1
Ndufs1	NDUFS1	NADH:ubiquinone oxidoreductase core subunit S1	0.0769	0.8569	1
Cox4i2	COX4I2	cytochrome c oxidase subunit 4I2	-0.0446	0.8021	1
Ndufc1	NDUFC1	NADH:ubiquinone oxidoreductase subunit C1	0.0382	0.9373	1
Cox10	COX10	heme A:farnesyltransferase cytochrome c oxidase assembly fac...	-0.0314	0.9322	1
Sdha	SDHA	succinate dehydrogenase complex, subunit A, flavoprotein (Fp...	-0.0308	0.947	1
Ndufa12	NDUFA12	NADH:ubiquinone oxidoreductase subunit A12	0.0118	0.9795	1
Ndufs8	NDUFS8	NADH:ubiquinone oxidoreductase core subunit S8	0.0039	0.993	1

### Sheet: Cap1
symbol	human_ortholog	gene_title	fc	p	q			symbol	log2FC	q.value
Cox6b1	COX6B1	cytochrome c oxidase, subunit 6B1	1.7026	0	0			mt-Nd1	0.21313	0.3337
Cox5b	COX5B	cytochrome c oxidase subunit 5B	1.3976	0	0.0019			mt-Atp6	0.16049	0.2887
Ndufb11	NDUFB11	NADH:ubiquinone oxidoreductase subunit B11	1.2781	0.0001	0.0093			mt-Nd4	0.14784	0.4049
Ndufa13	NDUFA13	NADH:ubiquinone oxidoreductase subunit A13	1.2457	0.0001	0.0097			mt-Co2	0.14115	0.4423
Ndufb10	NDUFB10	NADH:ubiquinone oxidoreductase subunit B10	1.1855	0.0003	0.0204			mt-Co3	0.07836	0.7917
Ndufa11	NDUFA11	NADH:ubiquinone oxidoreductase subunit A11	1.1772	0.0002	0.0131			mt-Co1	0.07186	0.8314
Ndufb7	NDUFB7	NADH:ubiquinone oxidoreductase subunit B7	1.1219	0.0005	0.0211			mt-Nd5	0.06663	1
Cox7b	COX7B	cytochrome c oxidase subunit 7B	1.1082	0.0005	0.0203			mt-Nd2	0.01916	1
Ndufa7	NDUFA7	NADH:ubiquinone oxidoreductase subunit A7	1.05	0.0011	0.0484			mt-Nd3	-0.3629	0.632
Cox5a	COX5A	cytochrome c oxidase subunit 5A	1.0319	0.0021	0.0709			mt-Nd4l	-0.44117	0.3585
Ndufs6	NDUFS6	NADH:ubiquinone oxidoreductase core subunit S6	0.9559	0.0027	0.0713			mt-Nd6	-0.92139	0.09989
Ndufc2	NDUFC2	NADH:ubiquinone oxidoreductase subunit C2	0.9261	0.0039	0.0877			mt-Atp8	-1.92641	9.051e-07
Uqcc3	UQCC3	ubiquinol-cytochrome c reductase complex assembly factor 3	0.8588	0.004	0.1062
Cox6a1	COX6A1	cytochrome c oxidase subunit 6A1	0.8525	0.0057	0.1187
Cox8a	COX8A	cytochrome c oxidase subunit 8A	0.8368	0.0003	0.0142
Ndufa2	NDUFA2	NADH:ubiquinone oxidoreductase subunit A2	0.8301	0.0076	0.1328
Cox7c	COX7C	cytochrome c oxidase subunit 7C	0.7996	0.0035	0.0994
Uqcr10	UQCR10	ubiquinol-cytochrome c reductase, complex III subunit X	0.7947	0.0115	0.1898
Ndufa5	NDUFA5	NADH:ubiquinone oxidoreductase subunit A5	0.7529	0.019	0.225
Uqcr11	UQCR11	ubiquinol-cytochrome c reductase, complex III subunit XI	0.7437	0.0197	0.246
Uqcrb	UQCRB	ubiquinol-cytochrome c reductase binding protein	0.713	0.0274	0.2911
Ndufs5	NDUFS5	NADH:ubiquinone oxidoreductase core subunit S5	0.6926	0.0301	0.2925
Ndufb9	NDUFB9	NADH:ubiquinone oxidoreductase subunit B9	0.6909	0.0315	0.3084
Cox4i1	COX4I1	cytochrome c oxidase subunit 4I1	0.683	0.0013	0.0371
Ndufa6	NDUFA6	NADH:ubiquinone oxidoreductase subunit A6	0.6517	0.0386	0.3343
Uqcrq	UQCRQ	ubiquinol-cytochrome c reductase, complex III subunit VII	0.6011	0.0638	0.4212
Ndufs3	NDUFS3	NADH:ubiquinone oxidoreductase core subunit S3	0.5851	0.054	0.3781
Ndufa8	NDUFA8	NADH:ubiquinone oxidoreductase subunit A8	0.5842	0.0751	0.4609
Ndufb1	NDUFB1	NADH:ubiquinone oxidoreductase subunit B1	-0.5759	0.0572	0.4026
Ndufa12	NDUFA12	NADH:ubiquinone oxidoreductase subunit A12	0.5737	0.0658	0.4188
Cyc1	CYC1	cytochrome c-1	0.5368	0.0731	0.4419
Ndufs4	NDUFS4	NADH:ubiquinone oxidoreductase core subunit S4	0.534	0.1123	0.5224
Cox7a2l	COX7A2L	cytochrome c oxidase subunit 7A2 like	0.5237	0.0791	0.4601
Ndufv3	NDUFV3	NADH:ubiquinone oxidoreductase core subunit V3	0.5074	0.1161	0.5589
Ndufb2	NDUFB2	NADH:ubiquinone oxidoreductase subunit B2	0.5038	0.1053	0.5344
Ndufb8	NDUFB8	NADH:ubiquinone oxidoreductase subunit B8	0.5031	0.1194	0.5654
Ndufb6	NDUFB6	NADH:ubiquinone oxidoreductase subunit B6	0.4883	0.1106	0.5461
Ndufa10	NDUFA10	NADH:ubiquinone oxidoreductase subunit A10	0.4823	0.1195	0.5656
Cox6c	COX6C	cytochrome c oxidase subunit 6C	0.4714	0.0909	0.4829
Ndufb3	NDUFB3	NADH:ubiquinone oxidoreductase subunit B3	0.4574	0.1515	0.6344
Ndufs7	NDUFS7	NADH:ubiquinone oxidoreductase core subunit S7	0.4479	0.1579	0.6459
Afg1l	AFG1L	AFG1 like ATPase	-0.441	0.1981	0.6211
Cox10	COX10	heme A:farnesyltransferase cytochrome c oxidase assembly fac...	-0.3854	0.1256	0.5791
Ndufb5	NDUFB5	NADH:ubiquinone oxidoreductase subunit B5	0.384	0.2413	0.7599
Ndufa4	NDUFA4	Ndufa4, mitochondrial complex associated	0.3749	0.2026	0.7223
Ndufs2	NDUFS2	NADH:ubiquinone oxidoreductase core subunit S2	0.3446	0.2644	0.7954
Ndufab1	NDUFAB1	NADH:ubiquinone oxidoreductase subunit AB1	0.3445	0.274	0.8074
Ndufv1	NDUFV1	NADH:ubiquinone oxidoreductase core subunit V1	-0.3358	0.2746	0.7643
Uqcrfs1	UQCRFS1	ubiquinol-cytochrome c reductase, Rieske iron-sulfur polypep...	0.3327	0.2878	0.8247
Ndufb4	NDUFB4	NADH:ubiquinone oxidoreductase subunit B4	0.3318	0.3059	0.8436
Ndufa3	NDUFA3	NADH:ubiquinone oxidoreductase subunit A3	0.3199	0.3204	0.8586
Ndufa9	NDUFA9	NADH:ubiquinone oxidoreductase subunit A9	-0.2956	0.2932	0.8264
Sdha	SDHA	succinate dehydrogenase complex, subunit A, flavoprotein (Fp...	-0.2889	0.3606	0.8961
Ndufa1	NDUFA1	NADH:ubiquinone oxidoreductase subunit A1	0.2052	0.5302	1
Sdhd	SDHD	succinate dehydrogenase complex, subunit D, integral membran...	-0.18	0.5249	1
Cox15	COX15	cytochrome c oxidase assembly protein 15	-0.1722	0.3018	0.8397
Ndufs1	NDUFS1	NADH:ubiquinone oxidoreductase core subunit S1	-0.1721	0.5442	1
Uqcrc1	UQCRC1	ubiquinol-cytochrome c reductase core protein 1	-0.17	0.5908	1
Ndufc1	NDUFC1	NADH:ubiquinone oxidoreductase subunit C1	-0.1337	0.6855	1
Uqcrc2	UQCRC2	ubiquinol cytochrome c reductase core protein 2	-0.114	0.7183	1
Ndufv2	NDUFV2	NADH:ubiquinone oxidoreductase core subunit V2	0.0834	0.7963	1
Cox4i2	COX4I2	cytochrome c oxidase subunit 4I2	0.0789	0.7143	1
Sdhc	SDHC	succinate dehydrogenase complex, subunit C, integral membran...	-0.0761	0.798	1
Ndufs8	NDUFS8	NADH:ubiquinone oxidoreductase core subunit S8	0.0746	0.8056	1
Ndufaf1	NDUFAF1	NADH:ubiquinone oxidoreductase complex assembly factor 1	0.0608	0.7426	1
Cox6a2	COX6A2	cytochrome c oxidase subunit 6A2	-0.0234	0.8783	1
Sdhaf2	SDHAF2	succinate dehydrogenase complex assembly factor 2	0.0045	0.9867	1

### Sheet: Cap2
symbol	human_ortholog	gene_title	fc	p	q			symbol	log2FC	q.value
Ndufa13	NDUFA13	NADH:ubiquinone oxidoreductase subunit A13	1.5917	0.0006	0.2899			mt-Nd3	0.176676	1
Uqcrq	UQCRQ	ubiquinol-cytochrome c reductase, complex III subunit VII	1.5303	0.0015	0.3707			mt-Atp6	0.170612	0.908721
Cox5a	COX5A	cytochrome c oxidase subunit 5A	1.2945	0.0104	0.5728			mt-Nd4	0.140256	0.988311
Ndufa2	NDUFA2	NADH:ubiquinone oxidoreductase subunit A2	1.2749	0.006	0.5331			mt-Co1	0.1203	0.988311
Cox5b	COX5B	cytochrome c oxidase subunit 5B	1.2502	0.0071	0.4401			mt-Co2	0.110426	0.988311
Ndufb7	NDUFB7	NADH:ubiquinone oxidoreductase subunit B7	1.2207	0.0095	0.5604			mt-Nd1	0.108115	0.992546
Ndufb3	NDUFB3	NADH:ubiquinone oxidoreductase subunit B3	1.22	0.0167	0.6022			mt-Nd2	0.04125	1
Ndufb11	NDUFB11	NADH:ubiquinone oxidoreductase subunit B11	1.2072	0.0133	0.6022			mt-Co3	-0.001148	1
Cox4i1	COX4I1	cytochrome c oxidase subunit 4I1	1.1733	0.0054	0.5186			mt-Nd5	-0.068895	1
Uqcrb	UQCRB	ubiquinol-cytochrome c reductase binding protein	1.1634	0.0163	0.6022			mt-Nd4l	-0.924225	0.568925
Uqcr11	UQCR11	ubiquinol-cytochrome c reductase, complex III subunit XI	1.1601	0.0178	0.6146			mt-Nd6	-1.29586	0.349382
Cox7b	COX7B	cytochrome c oxidase subunit 7B	1.1462	0.0147	0.6022			mt-Atp8	-2.37416	0.0007945
Ndufc2	NDUFC2	NADH:ubiquinone oxidoreductase subunit C2	1.0016	0.04	0.6988
Ndufb8	NDUFB8	NADH:ubiquinone oxidoreductase subunit B8	0.9871	0.0425	0.6988
Ndufa7	NDUFA7	NADH:ubiquinone oxidoreductase subunit A7	0.9304	0.0514	0.6988
Ndufb5	NDUFB5	NADH:ubiquinone oxidoreductase subunit B5	0.8827	0.0666	0.7269
Ndufb10	NDUFB10	NADH:ubiquinone oxidoreductase subunit B10	0.8691	0.0711	0.7143
Cox6b1	COX6B1	cytochrome c oxidase, subunit 6B1	0.8595	0.0646	0.7269
Ndufa6	NDUFA6	NADH:ubiquinone oxidoreductase subunit A6	0.8131	0.0942	0.7269
Ndufb9	NDUFB9	NADH:ubiquinone oxidoreductase subunit B9	0.7799	0.0938	0.7269
Ndufb2	NDUFB2	NADH:ubiquinone oxidoreductase subunit B2	0.6206	0.1858	0.8974
Ndufa10	NDUFA10	NADH:ubiquinone oxidoreductase subunit A10	0.6174	0.1983	0.8974
Ndufs5	NDUFS5	NADH:ubiquinone oxidoreductase core subunit S5	0.6109	0.1928	0.9273
Ndufa1	NDUFA1	NADH:ubiquinone oxidoreductase subunit A1	0.6106	0.2042	0.9406
Cox7c	COX7C	cytochrome c oxidase subunit 7C	0.6106	0.1083	0.7418
Ndufb6	NDUFB6	NADH:ubiquinone oxidoreductase subunit B6	0.584	0.2413	0.9292
Uqcrc1	UQCRC1	ubiquinol-cytochrome c reductase core protein 1	0.5615	0.2475	0.9647
Sdhc	SDHC	succinate dehydrogenase complex, subunit C, integral membran...	-0.5573	0.2442	0.9395
Uqcr10	UQCR10	ubiquinol-cytochrome c reductase, complex III subunit X	0.5445	0.3025	0.9762
Sdha	SDHA	succinate dehydrogenase complex, subunit A, flavoprotein (Fp...	0.5338	0.2799	0.9909
Afg1l	AFG1L	AFG1 like ATPase	-0.5262	0.2786	0.9524
Cox7a2l	COX7A2L	cytochrome c oxidase subunit 7A2 like	0.504	0.3402	0.9909
Cyc1	CYC1	cytochrome c-1	0.5016	0.2864	0.9928
Cox8a	COX8A	cytochrome c oxidase subunit 8A	0.5011	0.1407	0.8361
Ndufa8	NDUFA8	NADH:ubiquinone oxidoreductase subunit A8	-0.4567	0.3533	1
Ndufa4	NDUFA4	Ndufa4, mitochondrial complex associated	0.4367	0.3398	1
Ndufs4	NDUFS4	NADH:ubiquinone oxidoreductase core subunit S4	0.4153	0.384	1
Sdhd	SDHD	succinate dehydrogenase complex, subunit D, integral membran...	0.4067	0.374	1
Cox10	COX10	heme A:farnesyltransferase cytochrome c oxidase assembly fac...	-0.4063	0.2717	1
Ndufab1	NDUFAB1	NADH:ubiquinone oxidoreductase subunit AB1	-0.3471	0.456	1
Cox6c	COX6C	cytochrome c oxidase subunit 6C	0.3429	0.4409	1
Ndufa9	NDUFA9	NADH:ubiquinone oxidoreductase subunit A9	0.3272	0.4725	1
Ndufv2	NDUFV2	NADH:ubiquinone oxidoreductase core subunit V2	0.3226	0.5005	1
Uqcrfs1	UQCRFS1	ubiquinol-cytochrome c reductase, Rieske iron-sulfur polypep...	0.3141	0.4946	1
Ndufa11	NDUFA11	NADH:ubiquinone oxidoreductase subunit A11	0.3074	0.5551	1
Cox6a1	COX6A1	cytochrome c oxidase subunit 6A1	0.2722	0.558	1
Ndufa5	NDUFA5	NADH:ubiquinone oxidoreductase subunit A5	0.2613	0.6011	1
Cox15	COX15	cytochrome c oxidase assembly protein 15	-0.2344	0.5236	1
Ndufaf1	NDUFAF1	NADH:ubiquinone oxidoreductase complex assembly factor 1	-0.2211	0.4165	1
Uqcrc2	UQCRC2	ubiquinol cytochrome c reductase core protein 2	0.2162	0.6413	1
Sdhaf2	SDHAF2	succinate dehydrogenase complex assembly factor 2	-0.2129	0.6344	1
Ndufs2	NDUFS2	NADH:ubiquinone oxidoreductase core subunit S2	0.2089	0.6528	1
Ndufa12	NDUFA12	NADH:ubiquinone oxidoreductase subunit A12	0.2022	0.6679	1
Ndufb4	NDUFB4	NADH:ubiquinone oxidoreductase subunit B4	0.1672	0.7309	1
Ndufs6	NDUFS6	NADH:ubiquinone oxidoreductase core subunit S6	0.1405	0.7639	1
Uqcc3	UQCC3	ubiquinol-cytochrome c reductase complex assembly factor 3	-0.1321	0.7704	1
Ndufs3	NDUFS3	NADH:ubiquinone oxidoreductase core subunit S3	-0.1062	0.8244	1
Ndufv3	NDUFV3	NADH:ubiquinone oxidoreductase core subunit V3	-0.1035	0.8317	1
Ndufs8	NDUFS8	NADH:ubiquinone oxidoreductase core subunit S8	0.089	0.8415	1
Ndufs1	NDUFS1	NADH:ubiquinone oxidoreductase core subunit S1	0.0823	0.8512	1
Cox6a2	COX6A2	cytochrome c oxidase subunit 6A2	-0.072	0.7486	1
Ndufv1	NDUFV1	NADH:ubiquinone oxidoreductase core subunit V1	-0.0641	0.8898	1
Ndufa3	NDUFA3	NADH:ubiquinone oxidoreductase subunit A3	0.059	0.908	1
Ndufb1	NDUFB1	NADH:ubiquinone oxidoreductase subunit B1	0.054	0.8978	1
Ndufs7	NDUFS7	NADH:ubiquinone oxidoreductase core subunit S7	0.0501	0.9174	1
Ndufc1	NDUFC1	NADH:ubiquinone oxidoreductase subunit C1	-0.0036	0.9943	1
Cox4i2	COX4I2	cytochrome c oxidase subunit 4I2	-0.0012	0.9963	1
