## Supplementary material for "Cell-Specific Transcriptomic and Mito-Nuclear Imbalance in Lungs Under Intermittent Hypoxia in Adult Male Mice": cf supplemental data 11

### Sheet: Sheet 1
symbol	gene_title	fc	p	q
Lgals1	lectin, galactose binding, soluble 1	4.943	0	0.0078
Fermt2	fermitin family member 2	4.5652	0	0.0042
Emp3	epithelial membrane protein 3	4.424	0.0001	0.014
Tpm2	tropomyosin 2, beta	4.2891	0.0005	0.038
Bgn	biglycan	4.271	0	0.0049
Col1a2	collagen, type I, alpha 2	4.1236	0.0001	0.0174
Col3a1	collagen, type III, alpha 1	4.007	0.0013	0.0621
Sgcd	sarcoglycan, delta (dystrophin-associated glycoprotein)	3.7645	0.0008	0.0468
Col1a1	collagen, type I, alpha 1	3.7431	0.0007	0.0468
Thbs1	thrombospondin 1	3.6442	0.0025	0.0752
Mylk	myosin, light polypeptide kinase	3.6203	0.0041	0.1026
Myl9	myosin, light polypeptide 9, regulatory	3.6092	0.0029	0.079
Col6a3	collagen, type VI, alpha 3	3.5557	0.0021	0.0718
Tagln	transgelin	3.529	0.0114	0.1486
Tgfbr3	transforming growth factor, beta receptor III	3.512	0.0022	0.0718
Acta2	actin alpha 2, smooth muscle, aorta	3.4956	0.008	0.1162
Fstl1	follistatin-like 1	3.4218	0.0021	0.0718
Col5a2	collagen, type V, alpha 2	3.3567	0.002	0.0718
Cap2	cyclase associated actin cytoskeleton regulatory protein 2	3.2822	0.0006	0.0422
Sgcg	sarcoglycan, gamma (dystrophin-associated glycoprotein)	3.2309	0.0018	0.0718
Col6a2	collagen, type VI, alpha 2	3.1544	0.0022	0.0718
Serpinh1	serine (or cysteine) peptidase inhibitor, clade H, member 1	3.1309	0.002	0.0718
Pmepa1	prostate transmembrane protein, androgen induced 1	3.0796	0.0011	0.0573
Tpm1	tropomyosin 1, alpha	3.0282	0.0238	0.1783
Wnt5a	wingless-type MMTV integration site family, member 5A	2.9901	0.0022	0.0718
Sdc4	syndecan 4	2.8799	0.0064	0.1161
Tgfbi	transforming growth factor, beta induced	2.8307	0.0062	0.1161
Igfbp4	insulin-like growth factor binding protein 4	2.7663	0.0081	0.1191
Gem	GTP binding protein overexpressed in skeletal muscle	2.7315	0.0127	0.1612
Serpine2	serine (or cysteine) peptidase inhibitor, clade E, member 2	2.7017	0.0163	0.1752
Ecm2	extracellular matrix protein 2, female organ and adipocyte s...	2.6919	0.0074	0.1162
Lrp1	low density lipoprotein receptor-related protein 1	2.6266	0.0139	0.172
Lama2	laminin, alpha 2	2.5542	0.0253	0.2074
Mmp14	matrix metallopeptidase 14 (membrane-inserted)	2.4874	0.0065	0.1161
Rhob	ras homolog family member B	2.4664	0.0101	0.1364
Qsox1	quiescin Q6 sulfhydryl oxidase 1	2.4472	0.0069	0.1161
Pcolce	procollagen C-endopeptidase enhancer protein	2.4257	0.0071	0.1161
Fbn1	fibrillin 1	2.41	0.0159	0.1752
Pdlim4	PDZ and LIM domain 4	2.3354	0.0198	0.176
Cald1	caldesmon 1	2.3257	0.0691	0.3004
Pmp22	peripheral myelin protein 22	2.3156	0.0347	0.2385
Lamc1	laminin, gamma 1	2.1805	0.0172	0.1752
Col12a1	collagen, type XII, alpha 1	2.0742	0.0187	0.1752
Htra1	HtrA serine peptidase 1	2.015	0.0163	0.1752
Col16a1	collagen, type XVI, alpha 1	2.0064	0.0178	0.1752
Fbln1	fibulin 1	2.004	0.024	0.2004
Ccn1	cellular communication network factor 1	2.0038	0.0443	0.2389
Mfap5	microfibrillar associated protein 5	1.9759	0.0381	0.2385
Plod2	procollagen lysine, 2-oxoglutarate 5-dioxygenase 2	1.9533	0.0175	0.1752
Dpysl3	dihydropyrimidinase-like 3	1.9366	0.0391	0.2385
Eln	elastin	1.8553	0.0448	0.2397
Tnc	tenascin C	1.8255	0.0382	0.2385
Calu	calumenin	1.8242	0.0452	0.2406
Col5a1	collagen, type V, alpha 1	1.8105	0.0391	0.2385
Copa	coatomer protein complex subunit alpha	1.7927	0.0554	0.2794
Sgcb	sarcoglycan, beta (dystrophin-associated glycoprotein)	1.7283	0.0383	0.2385
Loxl2	lysyl oxidase-like 2	1.7153	0.0391	0.2385
Igfbp3	insulin-like growth factor binding protein 3	1.6603	0.0831	0.3004
Prrx1	paired related homeobox 1	1.5942	0.0412	0.2385
Gja1	gap junction protein, alpha 1	1.5222	0.1089	0.3396
Col4a1	collagen, type IV, alpha 1	1.4733	0.1888	0.3826
Dcn	decorin	1.4317	0.1611	0.3721
Abi3bp	ABI family member 3 binding protein	1.4188	0.166	0.3721
Nnmt	nicotinamide N-methyltransferase	1.3757	0.0825	0.3004
Sfrp1	secreted frizzled-related protein 1	1.3668	0.0835	0.3004
Plaur	plasminogen activator, urokinase receptor	1.3608	0.0958	0.3062
Pcolce2	procollagen C-endopeptidase enhancer 2	1.3057	0.2051	0.4101
Itgb5	integrin beta 5	1.305	0.0829	0.3004
Mmp2	matrix metallopeptidase 2	1.293	0.0821	0.3004
Col4a2	collagen, type IV, alpha 2	1.2849	0.085	0.3004
Loxl1	lysyl oxidase-like 1	1.2647	0.0817	0.3004
Timp1	tissue inhibitor of metalloproteinase 1	1.2369	0.0816	0.3004
Inhba	inhibin beta-A	1.2143	0.0822	0.3004
Colgalt1	collagen beta(1-O)galactosyltransferase 1	1.1976	0.082	0.3519
Gas1	growth arrest specific 1	1.1898	0.0896	0.3004
Sparc	secreted acidic cysteine rich glycoprotein	1.1173	0.2015	0.3884
Tgm2	transglutaminase 2, C polypeptide	1.0806	0.2623	0.4722
Itgav	integrin alpha V	1.0527	0.2285	0.5937
Fuca1	fucosidase, alpha-L- 1, tissue	0.9951	0.2477	0.6015
Pdgfrb	platelet derived growth factor receptor, beta polypeptide	0.9418	0.2385	0.4225
Slit3	slit guidance ligand 3	0.922	0.168	0.3721
Postn	periostin, osteoblast specific factor	0.915	0.17	0.3721
Bmp1	bone morphogenetic protein 1	0.8873	0.1671	0.3721
Fas	Fas cell surface death receptor	0.8457	0.269	0.7206
Aplp1	amyloid beta precursor like protein 1	0.8123	0.1669	0.3721
Il6	interleukin 6	0.795	0.1839	0.3768
Efemp2	epidermal growth factor-containing fibulin-like extracellula...	0.7781	0.1673	0.3876
Magee1	MAGE family member E1	0.7732	0.1684	0.3721
P3h1	prolyl 3-hydroxylase 1	0.7682	0.1682	0.3721
Cdh6	cadherin 6	0.7645	0.1805	0.3767
Rgs4	regulator of G-protein signaling 4	0.7645	0.1805	0.3767
Pvr	poliovirus receptor	0.7601	0.2217	0.6801
Itga5	integrin alpha 5 (fibronectin receptor alpha)	0.7588	0.3696	0.6853
Gpx7	glutathione peroxidase 7	0.7227	0.1761	0.3721
Serpine1	serine (or cysteine) peptidase inhibitor, clade E, member 1	0.7173	0.3995	0.5823
Vcan	versican	0.6967	0.1735	0.3782
Mgp	matrix Gla protein	0.6926	0.3726	0.933
Id2	inhibitor of DNA binding 2	0.6916	0.4559	0.9238
Ecm1	extracellular matrix protein 1	0.6236	0.4829	0.8291
Timp3	tissue inhibitor of metalloproteinase 3	0.599	0.5404	0.9438
Gadd45b	growth arrest and DNA-damage-inducible 45 beta	0.5756	0.4524	1
Lum	lumican	0.5649	0.3409	0.4225
Pfn2	profilin 2	0.4789	0.497	0.6408
Fgf2	fibroblast growth factor 2	0.4344	0.4979	0.6862
Slit2	slit guidance ligand 2	0.429	0.3439	0.8887
Mmp3	matrix metallopeptidase 3	0.4174	0.3409	0.8804
Bdnf	brain derived neurotrophic factor	0.4123	0.3409	0.4863
Col8a2	collagen, type VIII, alpha 2	0.4123	0.3409	0.4587
Crlf1	cytokine receptor-like factor 1	0.4072	0.3409	0.5014
Fzd8	frizzled class receptor 8	0.4051	0.3409	0.5726
Dst	dystonin	0.383	0.7225	1
Plod1	procollagen-lysine, 2-oxoglutarate 5-dioxygenase 1	0.373	0.4952	1
Sntb1	syntrophin, basic 1	0.3559	0.6159	1
Nid2	nidogen 2	0.3559	0.3409	0.5933
Ntm	neurotrimin	0.3559	0.3409	0.5168
Cxcl12	C-X-C motif chemokine ligand 12	0.3418	0.5791	1
Ccn2	cellular communication network factor 2	0.3368	0.7023	1
Vegfa	vascular endothelial growth factor A	0.2918	0.6636	1
Plod3	procollagen-lysine, 2-oxoglutarate 5-dioxygenase 3	0.2918	0.6064	1
Cadm1	cell adhesion molecule 1	0.2895	0.6359	1
Vegfc	vascular endothelial growth factor C	0.2895	0.5857	1
Igfbp2	insulin-like growth factor binding protein 2	0.2895	0.414	0.9928
Lox	lysyl oxidase	0.2895	0.4558	1
Fstl3	follistatin-like 3	0.2803	0.6651	1
Gpc1	glypican 1	0.2394	0.5043	1
Capg	capping actin protein, gelsolin like	0.2283	0.8135	1
Gadd45a	growth arrest and DNA-damage-inducible 45 alpha	0.2107	0.7749	1
Tgfb1	transforming growth factor, beta 1	0.0889	0.9026	1
Ppib	peptidylprolyl isomerase B	0.071	0.9217	1
Cdh11	cadherin 11	0.0615	0.9095	1
Tnfaip3	tumor necrosis factor, alpha-induced protein 3	0	1	1
Vcam1	vascular cell adhesion molecule 1	0	1	1
Itga2	integrin alpha 2	0	1	1
Basp1	brain abundant, membrane attached signal protein 1	0	1	1
Thy1	thymus cell antigen 1, theta	0	1	1
Fbln5	fibulin 5	0	1	1
Glipr1	GLI pathogenesis related 1	0	1	1
Itgb3	integrin beta 3	0	1	1
Edil3	EGF-like repeats and discoidin I-like domains 3	0	1	1
Nt5e	5' nucleotidase, ecto	0	1	1
Fbln2	fibulin 2	0	1	1
Lama3	laminin, alpha 3	0	1	1
Adam12	ADAM metallopeptidase domain 12	0	1	1
Areg	amphiregulin	0	1	1
Spp1	secreted phosphoprotein 1	0	1	1
Lamc2	laminin, gamma 2	0	1	1
Anpep	alanyl aminopeptidase, membrane	0	1	1
Fap	fibroblast activation protein	0	1	1
Mest	mesoderm specific transcript	0	1	1
Matn2	matrilin 2	0	1	1
Col5a3	collagen, type V, alpha 3	0	1	1
Slc6a8	solute carrier family 6 (neurotransmitter transporter, creat...	0	1	1
Snai2	snail family zinc finger 2	0	1	1
Lama1	laminin, alpha 1	0	1	1
Cdh2	cadherin 2	0	1	1
Cthrc1	collagen triple helix repeat containing 1	0	1	1
Fmod	fibromodulin	0	1	1
Sfrp4	secreted frizzled-related protein 4	0	1	1
Msx1	msh homeobox 1	0	1	1
Tnfrsf11b	tumor necrosis factor receptor superfamily, member 11b (oste...	0	1	1
Eno2	enolase 2, gamma neuronal	0	1	1
Thbs2	thrombospondin 2	0	1	1
Cxcl5	C-X-C motif chemokine ligand 5	0	1	1
Tfpi2	tissue factor pathway inhibitor 2	0	1	1
Ptx3	pentraxin related gene	0	1	1
Pthlh	parathyroid hormone-like peptide	0	1	1
Matn3	matrilin 3	0	1	1
Foxc2	forkhead box C2	0	1	1
Comp	cartilage oligomeric matrix protein	0	1	1
Spock1	sparc/osteonectin, cwcv and kazal-like domains proteoglycan ...	0	1	1
Fbn2	fibrillin 2	0	1	1
Dab2	disabled 2, mitogen-responsive phosphoprotein	-0.023	0.9712	1
Fn1	fibronectin 1	-0.0366	0.9493	1
Itgb1	integrin beta 1 (fibronectin receptor beta)	-0.1368	0.8499	1
Mcm7	minichromosome maintenance complex component 7	-0.3422	0.6128	1
Sdc1	syndecan 1	-0.365	0.3693	0.9187
Jun	jun proto-oncogene	-0.5858	0.4456	1
Vim	vimentin	-0.6561	0.4192	0.7884
Flna	filamin, alpha	-0.8172	0.4917	0.7675
Il15	interleukin 15	-0.8864	0.1901	0.5219
Tpm4	tropomyosin 4	-2.074	0.0495	0.2569
Sat1	spermidine/spermine N1-acetyl transferase 1	-2.0829	0.0257	0.2094
Notch2	notch 2	-2.9092	0.0058	0.1161
Cd44	CD44 antigen	-3.2857	0.0024	0.0735
Wipf1	WAS/WASL interacting protein family, member 1	-3.9706	0.0002	0.0277
