## Supplementary material for "Cell-Specific Transcriptomic and Mito-Nuclear Imbalance in Lungs Under Intermittent Hypoxia in Adult Male Mice": see supplemental data 12

### Sheet: EMT LEC gene list
symbol	gene_title	fc	p	q
Cald1	caldesmon 1	3.5828	0.0001	0.0217
Lgals1	lectin, galactose binding, soluble 1	3.3178	0.0005	0.0611
Dst	dystonin	3.0634	0.001	0.0804
Sparc	secreted acidic cysteine rich glycoprotein	2.8425	0.0025	0.1013
Ppib	peptidylprolyl isomerase B	2.7355	0.0034	0.0877
Mylk	myosin, light polypeptide kinase	2.6134	0.0041	0.1558
Tgfb1	transforming growth factor, beta 1	2.6075	0.0007	0.0712
Lamc1	laminin, gamma 1	2.593	0.0021	0.1166
Pmepa1	prostate transmembrane protein, androgen induced 1	2.5839	0.0013	0.0954
Col4a1	collagen, type IV, alpha 1	2.4747	0.0053	0.1615
Fbln5	fibulin 5	2.3765	0.0028	0.1391
Tpm1	tropomyosin 1, alpha	2.3282	0.0065	0.1615
Igfbp4	insulin-like growth factor binding protein 4	2.1057	0.0226	0.1809
Emp3	epithelial membrane protein 3	2.0691	0.0131	0.1667
Eln	elastin	2.0441	0.0147	0.1728
Abi3bp	ABI family member 3 binding protein	1.9781	0.0444	0.2029
Calu	calumenin	1.926	0.0104	0.1667
Col4a2	collagen, type IV, alpha 2	1.8933	0.0269	0.181
Adam12	ADAM metallopeptidase domain 12	1.8703	0.0145	0.1722
Serpinh1	serine (or cysteine) peptidase inhibitor, clade H, member 1	1.8139	0.0092	0.1667
Fuca1	fucosidase, alpha-L- 1, tissue	1.734	0.0078	0.1667
Thy1	thymus cell antigen 1, theta	1.7213	0.0416	0.2029
Rhob	ras homolog family member B	1.6781	0.0307	0.1867
Gadd45b	growth arrest and DNA-damage-inducible 45 beta	1.6436	0.0096	0.1667
Timp3	tissue inhibitor of metalloproteinase 3	1.6377	0.1061	0.2531
Mmp14	matrix metallopeptidase 14 (membrane-inserted)	1.6362	0.0399	0.2029
Dab2	disabled 2, mitogen-responsive phosphoprotein	1.6152	0.0752	0.2399
Pmp22	peripheral myelin protein 22	1.5865	0.0436	0.2029
Gem	GTP binding protein overexpressed in skeletal muscle	1.5667	0.0194	0.1809
Sgcd	sarcoglycan, delta (dystrophin-associated glycoprotein)	1.555	0.0406	0.2029
Serpine1	serine (or cysteine) peptidase inhibitor, clade E, member 1	1.5532	0.015	0.1733
Itgav	integrin alpha V	1.5183	0.0328	0.1889
Pdlim4	PDZ and LIM domain 4	1.4786	0.0268	0.1809
Col3a1	collagen, type III, alpha 1	1.4372	0.0537	0.2091
Tgm2	transglutaminase 2, C polypeptide	1.4183	0.0797	0.2421
Capg	capping actin protein, gelsolin like	1.4118	0.0344	0.1928
Fstl1	follistatin-like 1	1.3965	0.0461	0.2029
Tgfbr3	transforming growth factor, beta receptor III	1.3566	0.1006	0.2521
Ptx3	pentraxin related gene	1.3298	0.0206	0.1809
Fbn1	fibrillin 1	1.3102	0.1034	0.2561
Plod1	procollagen-lysine, 2-oxoglutarate 5-dioxygenase 1	1.2992	0.0884	0.2421
Anpep	alanyl aminopeptidase, membrane	1.2743	0.0137	0.1681
Id2	inhibitor of DNA binding 2	1.2686	0.0412	0.1977
Dpysl3	dihydropyrimidinase-like 3	1.2666	0.0685	0.2283
Fbln2	fibulin 2	1.2637	0.0203	0.1809
Tagln	transgelin	1.2355	0.0542	0.2096
Cxcl12	C-X-C motif chemokine ligand 12	1.2051	0.1062	0.2597
Fermt2	fermitin family member 2	1.1358	0.1827	0.326
Ecm2	extracellular matrix protein 2, female organ and adipocyte s...	1.117	0.1304	0.2936
Gja1	gap junction protein, alpha 1	1.0756	0.1845	0.3272
Serpine2	serine (or cysteine) peptidase inhibitor, clade E, member 2	1.0669	0.0675	0.2266
Bmp1	bone morphogenetic protein 1	1.0591	0.04	0.2029
Col1a1	collagen, type I, alpha 1	1.0525	0.0611	0.2174
Plod2	procollagen lysine, 2-oxoglutarate 5-dioxygenase 2	0.9481	0.0359	0.1965
Col5a2	collagen, type V, alpha 2	0.8863	0.0624	0.2193
Sdc1	syndecan 1	0.8499	0.0867	0.2421
Postn	periostin, osteoblast specific factor	0.8307	0.0957	0.2469
Sgcb	sarcoglycan, beta (dystrophin-associated glycoprotein)	0.8031	0.1667	0.317
Nid2	nidogen 2	0.786	0.0837	0.2421
Ccn1	cellular communication network factor 1	0.7825	0.2763	0.396
Tnc	tenascin C	0.7435	0.0474	0.2034
Itga5	integrin alpha 5 (fibronectin receptor alpha)	0.7422	0.2117	0.423
Copa	coatomer protein complex subunit alpha	0.6786	0.2755	0.6252
Mcm7	minichromosome maintenance complex component 7	0.6535	0.124	0.3895
Lrp1	low density lipoprotein receptor-related protein 1	0.6424	0.3474	0.4385
Pfn2	profilin 2	0.6388	0.0457	0.2029
Gpx7	glutathione peroxidase 7	0.6148	0.1096	0.2783
Efemp2	epidermal growth factor-containing fibulin-like extracellula...	0.611	0.1029	0.3487
P3h1	prolyl 3-hydroxylase 1	0.5931	0.1123	0.2838
Notch2	notch 2	0.5845	0.5356	0.7088
Sntb1	syntrophin, basic 1	0.5595	0.3303	0.6962
Tpm2	tropomyosin 2, beta	0.5411	0.3307	0.494
Igfbp2	insulin-like growth factor binding protein 2	0.537	0.1778	0.3217
Edil3	EGF-like repeats and discoidin I-like domains 3	0.529	0.1819	0.4453
Thbs1	thrombospondin 1	0.5194	0.3277	0.6935
Mest	mesoderm specific transcript	0.4929	0.1674	0.3248
Plaur	plasminogen activator, urokinase receptor	0.4852	0.3983	0.7809
Glipr1	GLI pathogenesis related 1	0.4518	0.3359	0.7035
Qsox1	quiescin Q6 sulfhydryl oxidase 1	0.438	0.4426	0.8182
Comp	cartilage oligomeric matrix protein	0.4328	0.3288	0.396
Fzd8	frizzled class receptor 8	0.4123	0.2054	0.35
Mfap5	microfibrillar associated protein 5	0.4096	0.4041	0.5248
Foxc2	forkhead box C2	0.3944	0.2069	0.3512
Matn3	matrilin 3	0.3932	0.0873	0.2421
Mmp2	matrix metallopeptidase 2	0.3913	0.2038	0.5253
Slit2	slit guidance ligand 2	0.3547	0.3343	0.701
Col5a1	collagen, type V, alpha 1	0.3547	0.3343	0.61
Fas	Fas cell surface death receptor	0.3239	0.5831	0.9832
Loxl2	lysyl oxidase-like 2	0.3151	0.5662	0.695
Fgf2	fibroblast growth factor 2	0.3118	0.3343	0.6356
Fstl3	follistatin-like 3	0.3118	0.3343	0.64
Matn2	matrilin 2	0.3118	0.3343	0.5872
Col5a3	collagen, type V, alpha 3	0.3118	0.3343	0.5643
Gpc1	glypican 1	0.3118	0.3343	0.6364
Cdh2	cadherin 2	0.3118	0.3343	0.3965
Il15	interleukin 15	0.2983	0.5457	0.9432
Pvr	poliovirus receptor	0.296	0.5569	0.9564
Tfpi2	tissue factor pathway inhibitor 2	0.2861	0.1724	0.3411
Sdc4	syndecan 4	0.2665	0.6283	1
Itgb3	integrin beta 3	0.2617	0.5407	0.9385
Tgfbi	transforming growth factor, beta induced	0.2405	0.6371	0.9796
Ccn2	cellular communication network factor 2	0.2345	0.6363	1
Timp1	tissue inhibitor of metalloproteinase 1	0.229	0.4477	0.8402
Acta2	actin alpha 2, smooth muscle, aorta	0.2195	0.7071	1
Slit3	slit guidance ligand 3	0.1875	0.6576	1
Cthrc1	collagen triple helix repeat containing 1	0.167	0.4282	0.8149
Cap2	cyclase associated actin cytoskeleton regulatory protein 2	0.1623	0.5651	0.9645
Plod3	procollagen-lysine, 2-oxoglutarate 5-dioxygenase 3	0.1623	0.7235	1
Itga2	integrin alpha 2	0.158	0.7417	1
Gas1	growth arrest specific 1	0.1457	0.6152	1
Ecm1	extracellular matrix protein 1	0.116	0.8154	1
Aplp1	amyloid beta precursor like protein 1	0.116	0.5702	0.9695
Thbs2	thrombospondin 2	0.116	0.5001	0.8961
Col12a1	collagen, type XII, alpha 1	0.1081	0.7739	1
Lox	lysyl oxidase	0.1037	0.7842	1
Itgb5	integrin beta 5	0.094	0.839	1
Myl9	myosin, light polypeptide 9, regulatory	0.0886	0.8463	1
Cadm1	cell adhesion molecule 1	0.0854	0.8631	1
Colgalt1	collagen beta(1-O)galactosyltransferase 1	0.0781	0.8877	1
Vegfc	vascular endothelial growth factor C	0.0736	0.8641	1
Col1a2	collagen, type I, alpha 2	0.0445	0.9408	1
Spp1	secreted phosphoprotein 1	0.0385	0.9465	1
Cdh11	cadherin 11	0	1	1
Col6a2	collagen, type VI, alpha 2	0	1	1
Fbln1	fibulin 1	0	1	1
Prrx1	paired related homeobox 1	0	1	1
Htra1	HtrA serine peptidase 1	0	1	1
Vcan	versican	0	1	1
Lama3	laminin, alpha 3	0	1	1
Pdgfrb	platelet derived growth factor receptor, beta polypeptide	0	1	1
Areg	amphiregulin	0	1	1
Lum	lumican	0	1	1
Wnt5a	wingless-type MMTV integration site family, member 5A	0	1	1
Bdnf	brain derived neurotrophic factor	0	1	1
Crlf1	cytokine receptor-like factor 1	0	1	1
Fap	fibroblast activation protein	0	1	1
Slc6a8	solute carrier family 6 (neurotransmitter transporter, creat...	0	1	1
Snai2	snail family zinc finger 2	0	1	1
Lama1	laminin, alpha 1	0	1	1
Col8a2	collagen, type VIII, alpha 2	0	1	1
Sgcg	sarcoglycan, gamma (dystrophin-associated glycoprotein)	0	1	1
Fmod	fibromodulin	0	1	1
Sfrp4	secreted frizzled-related protein 4	0	1	1
Cdh6	cadherin 6	0	1	1
Rgs4	regulator of G-protein signaling 4	0	1	1
Magee1	MAGE family member E1	0	1	1
Msx1	msh homeobox 1	0	1	1
Tnfrsf11b	tumor necrosis factor receptor superfamily, member 11b (oste...	0	1	1
Eno2	enolase 2, gamma neuronal	0	1	1
Cxcl5	C-X-C motif chemokine ligand 5	0	1	1
Pthlh	parathyroid hormone-like peptide	0	1	1
Spock1	sparc/osteonectin, cwcv and kazal-like domains proteoglycan ...	0	1	1
Fbn2	fibrillin 2	0	1	1
Col16a1	collagen, type XVI, alpha 1	-0.0106	0.9781	1
Basp1	brain abundant, membrane attached signal protein 1	-0.0406	0.9258	1
Loxl1	lysyl oxidase-like 1	-0.0423	0.8824	1
Sfrp1	secreted frizzled-related protein 1	-0.0599	0.8566	1
Igfbp3	insulin-like growth factor binding protein 3	-0.1214	0.7943	1
Nt5e	5' nucleotidase, ecto	-0.1498	0.7292	1
Inhba	inhibin beta-A	-0.1553	0.4628	0.8577
Lamc2	laminin, gamma 2	-0.1671	0.4921	0.8878
Lama2	laminin, alpha 2	-0.1751	0.5784	0.978
Nnmt	nicotinamide N-methyltransferase	-0.1887	0.5097	0.9053
Il6	interleukin 6	-0.1965	0.6007	1
Mmp3	matrix metallopeptidase 3	-0.2125	0.5474	0.945
Pcolce	procollagen C-endopeptidase enhancer protein	-0.2348	0.4867	0.8828
Wipf1	WAS/WASL interacting protein family, member 1	-0.2641	0.7928	1
Dcn	decorin	-0.3445	0.5662	0.7738
Vcam1	vascular cell adhesion molecule 1	-0.396	0.3088	0.6711
Itgb1	integrin beta 1 (fibronectin receptor beta)	-0.4042	0.5772	0.843
Bgn	biglycan	-0.41	0.568	0.7158
Col6a3	collagen, type VI, alpha 3	-0.4115	0.2524	0.4409
Fn1	fibronectin 1	-0.4431	0.4572	0.7095
Tpm4	tropomyosin 4	-0.5383	0.5333	0.6878
Flna	filamin, alpha	-0.5988	0.5297	0.6867
Vim	vimentin	-0.6099	0.3008	0.5494
Pcolce2	procollagen C-endopeptidase enhancer 2	-0.6492	0.1923	0.2887
Ntm	neurotrimin	-0.6848	0.1576	0.2746
Gadd45a	growth arrest and DNA-damage-inducible 45 alpha	-0.6882	0.3298	0.425
Tnfaip3	tumor necrosis factor, alpha-induced protein 3	-0.7823	0.157	0.4487
Vegfa	vascular endothelial growth factor A	-0.7878	0.2105	0.432
Jun	jun proto-oncogene	-0.8612	0.3271	0.4658
Sat1	spermidine/spermine N1-acetyl transferase 1	-1.1197	0.2337	0.3575
Mgp	matrix Gla protein	-2.0987	0.013	0.1667
Cd44	CD44 antigen	-3.1616	0.0015	0.1044
