## Supplementary material for "Cell-Specific Transcriptomic and Mito-Nuclear Imbalance in Lungs Under Intermittent Hypoxia in Adult Male Mice": see supplemental data 13

### Sheet: TGFB LEC gene list
symbol	gene_title	fc	p	q
Ctnnb1	catenin beta 1	3.2408	0.0002	0.0369
Tgfb1	transforming growth factor, beta 1	2.6075	0.0007	0.0712
Pmepa1	prostate transmembrane protein, androgen induced 1	2.5839	0.0013	0.0954
Ncor2	nuclear receptor co-repressor 2	2.5414	0.0009	0.0804
Smad1	SMAD family member 1	2.4698	0.0088	0.1667
Id3	inhibitor of DNA binding 3	2.2893	0.0032	0.1458
Eng	endoglin	2.1608	0.0126	0.1667
Ppp1ca	protein phosphatase 1 catalytic subunit alpha	2.1604	0.0108	0.1667
Smurf1	SMAD specific E3 ubiquitin protein ligase 1	1.9979	0.0045	0.1602
Acvr1	activin A receptor, type 1	1.9627	0.0061	0.1647
Trim33	tripartite motif-containing 33	1.8592	0.0046	0.1615
Tjp1	tight junction protein 1	1.8506	0.0294	0.1835
Xiap	X-linked inhibitor of apoptosis	1.773	0.0248	0.1809
Hdac1	histone deacetylase 1	1.7587	0.0102	0.1667
Serpine1	serine (or cysteine) peptidase inhibitor, clade E, member 1	1.5532	0.015	0.1733
Id1	inhibitor of DNA binding 1, HLH protein	1.5167	0.0124	0.1667
Ski	ski sarcoma viral oncogene homolog (avian)	1.5125	0.0467	0.2032
Wwtr1	WW domain containing transcription regulator 1	1.4937	0.0701	0.2306
Klf10	Kruppel-like transcription factor 10	1.3856	0.0479	0.2034
Id2	inhibitor of DNA binding 2	1.2686	0.0412	0.1977
Hipk2	homeodomain interacting protein kinase 2	1.0671	0.0984	0.3401
Smurf2	SMAD specific E3 ubiquitin protein ligase 2	0.9762	0.2862	0.4094
Apc	APC, WNT signaling pathway regulator	0.9646	0.2832	0.4086
Rab31	RAB31, member RAS oncogene family	0.8843	0.1083	0.3596
Tgfbr1	transforming growth factor, beta receptor I	0.881	0.1602	0.4546
Ppm1a	protein phosphatase 1A, magnesium dependent, alpha isoform	0.8383	0.1733	0.4761
Tgif1	TGFB-induced factor homeobox 1	0.7952	0.1393	0.4179
Ifngr2	interferon gamma receptor 2	0.6942	0.2417	0.578
Fnta	farnesyltransferase, CAAX box, alpha	0.6894	0.2391	0.575
Furin	furin, paired basic amino acid cleaving enzyme	0.6356	0.2648	0.6108
Bmpr2	bone morphogenetic protein receptor type 2	0.5904	0.5251	0.6813
Bcar3	breast cancer anti-estrogen resistance 3	0.5504	0.2415	0.5778
Thbs1	thrombospondin 1	0.5194	0.3277	0.6935
Slc20a1	solute carrier family 20, member 1	0.4459	0.4042	0.7885
Cdk9	cyclin dependent kinase 9	0.4379	0.4469	0.8394
Skil	SKI-like	0.4044	0.6171	0.9116
Smad7	SMAD family member 7	0.3975	0.5094	0.9051
Cdkn1c	cyclin dependent kinase inhibitor 1C	0.396	0.3157	0.6798
Smad3	SMAD family member 3	0.3205	0.5729	0.9721
Map3k7	mitogen-activated protein kinase kinase kinase 7	0.3171	0.584	0.9842
Ppp1r15a	protein phosphatase 1, regulatory subunit 15A	0.201	0.7778	1
Bmpr1a	bone morphogenetic protein receptor, type 1A	0.1131	0.7957	1
Cdh1	cadherin 1	0	1	1
Ltbp2	latent transforming growth factor beta binding protein 2	-0.0338	0.9045	1
Bmp2	bone morphogenetic protein 2	-0.1498	0.5217	0.9186
Smad6	SMAD family member 6	-0.1965	0.6506	1
Rhoa	ras homolog family member A	-0.2623	0.5696	0.8907
Sptbn1	spectrin beta, non-erythrocytic 1	-0.6577	0.2467	0.4485
Arid4b	AT-rich interaction domain 4B	-0.9066	0.3422	0.4195
Junb	jun B proto-oncogene	-1.3834	0.1308	0.2943
