## Supplementary material for "Cell-Specific Transcriptomic and Mito-Nuclear Imbalance in Lungs Under Intermittent Hypoxia in Adult Male Mice": see supplemental data 14

### Sheet: GO_BP-Response to TGFb AEC gene
symbol	gene_title	fc	p	q
Runx1	runt related transcription factor 1	2.7469	0.0008	0.0466
Stub1	STIP1 homology and U-Box containing protein 1	1.5088	0.068	0.4221
Fos	FBJ osteosarcoma oncogene	1.2927	0.073	0.5009
Ankrd1	ankyrin repeat domain 1	1.1497	0.0717	0.3831
Zfp36l2	zinc finger protein 36, C3H type-like 2	1.0817	0.1674	0.5521
Mef2c	myocyte enhancer factor 2C	1.0149	0.0825	0.5178
Col3a1	collagen, type III, alpha 1	0.9893	0.1606	0.5521
Lrp1	low density lipoprotein receptor-related protein 1	0.8891	0.1305	0.5108
Tnrc6c	trinucleotide repeat containing 6C	0.834	0.2916	0.6482
Actr3	ARP3 actin-related protein 3	0.8143	0.2798	0.6018
Sap30l	SAP30-like	0.7718	0.2972	0.6734
Ogt	O-linked N-acetylglucosamine (GlcNAc) transferase (UDP-N-ace...	0.7503	0.38	0.7378
Gipc1	GIPC PDZ domain containing family, member 1	0.7374	0.1413	0.5846
Tgfbr2	transforming growth factor, beta receptor II	0.7252	0.3672	0.7211
Lrg1	leucine-rich alpha-2-glycoprotein 1	0.7223	0.113	0.4904
Pdcd5	programmed cell death 5	0.6331	0.4348	0.8996
Pmepa1	prostate transmembrane protein, androgen induced 1	0.5969	0.4489	0.8487
Stat3	signal transducer and activator of transcription 3	0.5823	0.4746	0.8626
Rock1	Rho-associated coiled-coil containing protein kinase 1	0.5291	0.4122	0.8152
Ppargc1a	peroxisome proliferative activated receptor, gamma, coactiva...	0.4961	0.1843	0.5186
Tab1	TGF-beta activated kinase 1/MAP3K7 binding protein 1	0.4802	0.1957	0.7003
Sinhcaf	SIN3-HDAC complex associated factor	0.404	0.511	1
Itgb8	integrin beta 8	0.3907	0.3046	0.754
Bmpr1a	bone morphogenetic protein receptor, type 1A	0.3662	0.4401	0.993
Stk16	serine/threonine kinase 16	0.3649	0.5378	1
Rasl11b	RAS-like, family 11, member B	0.3466	0.2798	0.8438
Arid4a	AT-rich interaction domain 4A	0.3191	0.7247	1
Got1	glutamic-oxaloacetic transaminase 1, soluble	0.3121	0.5122	1
Sdcbp	syndecan binding protein	0.2742	0.7547	1
Bmp2	bone morphogenetic protein 2	0.2637	0.2859	0.8002
Zfp703	zinc finger protein 703	0.2416	0.5893	1
Strap	serine/threonine kinase receptor associated protein	0.2408	0.6643	1
Spi1	Spi-1 proto-oncogene	0.2404	0.5724	1
Zfp36l1	zinc finger protein 36, C3H type-like 1	0.239	0.7258	1
Glg1	golgi apparatus protein 1	0.2012	0.8086	1
Col1a2	collagen, type I, alpha 2	0.1975	0.6736	1
Runx3	runt related transcription factor 3	0.187	0.6812	1
Cav3	caveolin 3	0.1818	0.4457	0.9901
Ccl2	C-C motif chemokine ligand 2	0.1719	0.6096	1
Fam89b	family with sequence similarity 89, member B	0.1555	0.8278	1
Nfkbiz	nuclear factor of kappa light polypeptide gene enhancer in B...	0.1553	0.8605	1
Il4	interleukin 4	0.1015	0.5442	1
Tgfb3	transforming growth factor, beta 3	0.1015	0.7601	1
Spred2	sprouty-related EVH1 domain containing 2	0.0944	0.8889	1
Dcp1a	decapping mRNA 1A	0.0814	0.8775	1
Smad3	SMAD family member 3	0.0618	0.9121	1
Mapk7	mitogen-activated protein kinase 7	0.0558	0.9103	1
Pparg	peroxisome proliferator activated receptor gamma	0.0523	0.9432	1
Thbs1	thrombospondin 1	0.0505	0.9229	1
Tet1	tet methylcytosine dioxygenase 1	0.0225	0.9648	1
Crkl	v-crk avian sarcoma virus CT10 oncogene homolog-like	0.0183	0.9763	1
Lats1	large tumor suppressor	0.0053	0.9938	1
Spry1	sprouty RTK signaling antagonist 1	0.0031	0.9941	1
Pbld2	phenazine biosynthesis-like protein domain containing 2	0	1	1
Src	Rous sarcoma oncogene	0	1	1
Htra3	HtrA serine peptidase 3	0	1	1
Arrb2	arrestin, beta 2	0	1	1
Myocd	myocardin	0	1	1
Epb41l5	erythrocyte membrane protein band 4.1 like 5	0	1	1
Scx	scleraxis scleraxis bHLH transcription factor	0	1	1
Cdkn2b	cyclin dependent kinase inhibitor 2B	0	1	1
Lpxn	leupaxin	0	1	1
Vasn	vasorin	0	1	1
Xcl1	chemokine (C motif) ligand 1	0	1	1
Ppara	peroxisome proliferator activated receptor alpha	0	1	1
Wfikkn2	WAP, follistatin/kazal, immunoglobulin, kunitz and netrin do...	0	1	1
Nkx2-1	NK2 homeobox 1	0	1	1
Ryr1	ryanodine receptor 1, skeletal muscle	0	1	1
Cilp	cartilage intermediate layer protein, nucleotide pyrophospho...	0	1	1
Sox9	SRY (sex determining region Y)-box 9	0	1	1
Cdh3	cadherin 3	0	1	1
Fermt1	fermitin family member 1	0	1	1
Cidea	cell death-inducing DNA fragmentation factor, alpha subunit-...	0	1	1
Peg10	paternally expressed 10	0	1	1
Wnt1	wingless-type MMTV integration site family, member 1	0	1	1
Fbn2	fibrillin 2	0	1	1
Ovol2	ovo like zinc finger 2	0	1	1
Akr1c18	aldo-keto reductase family 1, member C18	0	1	1
Ndp	Norrie disease (pseudoglioma) (human)	0	1	1
Bmp8b	bone morphogenetic protein 8b	0	1	1
Acvr1c	activin A receptor, type IC	0	1	1
Il17f	interleukin 17F	0	1	1
Gdnf	glial cell line derived neurotrophic factor	0	1	1
Veph1	ventricular zone expressed PH domain-containing 1	0	1	1
Aspn	asporin	0	1	1
Parp1	poly (ADP-ribose) polymerase family, member 1	-0.0055	0.9932	1
Cd109	CD109 antigen	-0.0182	0.9608	1
Smad7	SMAD family member 7	-0.0275	0.9762	1
Axin1	axin 1	-0.0286	0.9598	1
Amhr2	anti-Mullerian hormone type 2 receptor	-0.0355	0.9178	1
Itgb6	integrin beta 6	-0.0397	0.9088	1
Wwox	WW domain-containing oxidoreductase	-0.0745	0.9271	1
Flcn	folliculin	-0.0861	0.8224	1
Tgfbr3l	transforming growth factor, beta receptor III-like	-0.1113	0.7287	1
Zeb2	zinc finger E-box binding homeobox 2	-0.1135	0.8535	1
Jun	jun proto-oncogene	-0.14	0.8192	1
Slc2a10	solute carrier family 2 (facilitated glucose transporter), m...	-0.143	0.7322	1
Bambi	BMP and activin membrane-bound inhibitor	-0.1553	0.7271	1
Smad5	SMAD family member 5	-0.1609	0.7634	1
Spred3	sprouty-related EVH1 domain containing 3	-0.1795	0.5555	0.9528
Lrrc32	leucine rich repeat containing 32	-0.1979	0.7701	1
Sap30	sin3 associated polypeptide	-0.2246	0.5896	1
Brms1	breast cancer metastasis-suppressor 1	-0.2518	0.6302	1
Hspa5	heat shock protein 5	-0.2582	0.6583	1
Spry2	sprouty RTK signaling antagonist 2	-0.2605	0.629	1
Itga8	integrin alpha 8	-0.2689	0.506	1
Adamtsl2	ADAMTS-like 2	-0.2944	0.3343	0.8987
Bmpr1b	bone morphogenetic protein receptor, type 1B	-0.2986	0.3343	0.6061
Eid2	EP300 interacting inhibitor of differentiation 2	-0.3028	0.436	0.972
Zeb1	zinc finger E-box binding homeobox 1	-0.3041	0.6581	1
Ltbp3	latent transforming growth factor beta binding protein 3	-0.3111	0.6535	1
Cdkn1c	cyclin dependent kinase inhibitor 1C	-0.3128	0.6833	1
Dusp22	dual specificity phosphatase 22	-0.3237	0.4953	1
Pin1	peptidyl-prolyl cis/trans isomerase, NIMA-interacting 1	-0.3393	0.5828	1
Hdac2	histone deacetylase 2	-0.3399	0.539	1
Itga3	integrin alpha 3	-0.3429	0.5536	1
Serpine1	serine (or cysteine) peptidase inhibitor, clade E, member 1	-0.3579	0.3931	0.9918
Appl2	adaptor protein, phosphotyrosine interaction, PH domain and ...	-0.381	0.4697	1
Map3k1	mitogen-activated protein kinase kinase kinase 1	-0.3934	0.571	1
Npnt	nephronectin	-0.3947	0.3773	0.9767
Men1	multiple endocrine neoplasia 1	-0.411	0.4194	0.7917
Dbn1	drebrin 1	-0.4169	0.3563	0.7246
Emilin1	elastin microfibril interfacer 1	-0.4236	0.3811	0.8748
Adam17	a disintegrin and metallopeptidase domain 17	-0.4239	0.5811	1
Tgfb2	transforming growth factor, beta 2	-0.4243	0.3522	0.8666
Tgfbr1	transforming growth factor, beta receptor I	-0.4414	0.5565	1
Brms1l	breast cancer metastasis-suppressor 1-like	-0.4516	0.3668	0.9633
Itgb5	integrin beta 5	-0.4685	0.3038	0.8777
Zbtb7a	zinc finger and BTB domain containing 7a	-0.4726	0.5541	1
Htra1	HtrA serine peptidase 1	-0.478	0.4559	0.6681
Dand5	DAN domain family member 5, BMP antagonist	-0.4782	0.3914	0.6665
Arid4b	AT-rich interaction domain 4B	-0.4898	0.5286	0.989
Fyn	Fyn proto-oncogene	-0.4976	0.5454	1
Bmp8a	bone morphogenetic protein 8a	-0.5144	0.1643	0.5521
Pbld1	phenazine biosynthesis-like protein domain containing 1	-0.5189	0.1659	0.5521
Sap130	Sin3A associated protein	-0.5385	0.3908	0.9621
Crk	v-crk avian sarcoma virus CT10 oncogene homolog	-0.5436	0.4685	0.9633
Smad9	SMAD family member 9	-0.5635	0.2913	0.5521
Ldlrad4	low density lipoprotein receptor class A domain containing 4	-0.5814	0.5137	0.9536
Rock2	Rho-associated coiled-coil containing protein kinase 2	-0.59	0.2662	0.8235
Furin	furin, paired basic amino acid cleaving enzyme	-0.5966	0.4233	0.8549
Prdm16	PR domain containing 16	-0.6042	0.4784	0.6894
Ing1	inhibitor of growth family, member 1	-0.6061	0.3808	0.8373
Nrros	negative regulator of reactive oxygen species	-0.6095	0.3553	0.7849
Tgfb1i1	transforming growth factor beta 1 induced transcript 1	-0.6166	0.4205	0.6688
Dnmt1	DNA methyltransferase 1	-0.6187	0.3108	0.7914
Dab2	disabled 2, mitogen-responsive phosphoprotein	-0.6276	0.4294	0.6833
Smurf2	SMAD specific E3 ubiquitin protein ligase 2	-0.6482	0.4352	0.8891
Ing2	inhibitor of growth family, member 2	-0.6482	0.2893	0.7037
Cav1	caveolin 1, caveolae protein	-0.6496	0.4225	0.6996
Stk11	serine/threonine kinase 11	-0.6529	0.2924	0.7799
Trp53	transformation related protein 53	-0.654	0.3501	0.8139
Pml	promyelocytic leukemia	-0.6703	0.1881	0.6501
Lgals9	lectin, galactose binding, soluble 9	-0.6749	0.3843	0.7959
Appl1	adaptor protein, phosphotyrosine interaction, PH domain and ...	-0.6938	0.3503	0.8003
Sox5	SRY (sex determining region Y)-box 5	-0.6966	0.2155	0.6563
Nrep	neuronal regeneration related protein	-0.7024	0.1424	0.5521
Gcnt2	glucosaminyl (N-acetyl) transferase 2 (I blood group)	-0.7768	0.1948	0.613
Nos3	nitric oxide synthase 3, endothelial cell	-0.7806	0.3458	0.6569
Lemd3	LEM domain containing 3	-0.7899	0.2211	0.6482
Crebbp	CREB binding protein	-0.8014	0.252	0.5883
Adam9	ADAM metallopeptidase domain 9	-0.817	0.1534	0.5694
Nr3c1	nuclear receptor subfamily 3, group C, member 1	-0.8228	0.2389	0.567
Smurf1	SMAD specific E3 ubiquitin protein ligase 1	-0.8277	0.3423	0.6569
Zfhx3	zinc finger homeobox 3	-0.8302	0.3142	0.6299
Il17rd	interleukin 17 receptor D	-0.8306	0.1257	0.5521
Lats2	large tumor suppressor 2	-0.8329	0.2795	0.6411
Snx25	sorting nexin 25	-0.8543	0.2349	0.5551
Twsg1	twisted gastrulation BMP signaling modulator 1	-0.8601	0.085	0.5178
Pxn	paxillin	-0.8783	0.278	0.6018
Ppm1a	protein phosphatase 1A, magnesium dependent, alpha isoform	-0.8995	0.2563	0.5868
Cited2	Cbp/p300-interacting transactivator, with Glu/Asp-rich carbo...	-0.9036	0.1284	0.5521
Acvrl1	activin A receptor, type II-like 1	-0.9141	0.3185	0.6347
Sox6	SRY (sex determining region Y)-box 6	-0.9152	0.1927	0.5521
Dnm2	dynamin 2	-0.9231	0.2491	0.5614
Smad4	SMAD family member 4	-0.9263	0.2303	0.5563
Map3k7	mitogen-activated protein kinase kinase kinase 7	-0.9349	0.2087	0.5521
Hdac1	histone deacetylase 1	-0.9541	0.1923	0.5521
Col4a2	collagen, type IV, alpha 2	-0.9729	0.2823	0.5955
Ep300	E1A binding protein p300	-1.0219	0.187	0.5521
Zfp451	zinc finger protein 451	-1.03	0.1464	0.5521
Zfyve9	zinc finger, FYVE domain containing 9	-1.0305	0.1741	0.5521
Rnf111	ring finger 111	-1.0798	0.1572	0.5521
Smad2	SMAD family member 2	-1.0842	0.1557	0.5521
Sin3a	transcriptional regulator, SIN3A (yeast)	-1.0866	0.1415	0.5521
Snx6	sorting nexin 6	-1.0938	0.1486	0.5521
Kmt2a	lysine (K)-specific methyltransferase 2A	-1.1476	0.1571	0.5521
Hyal2	hyaluronoglucosaminidase 2	-1.1528	0.1364	0.5521
Smad1	SMAD family member 1	-1.1792	0.1159	0.5521
Cav2	caveolin 2	-1.18	0.1816	0.5521
Lox	lysyl oxidase	-1.1864	0.0691	0.4894
Ints9	integrator complex subunit 9	-1.1996	0.046	0.4118
Cflar	CASP8 and FADD-like apoptosis regulator	-1.2066	0.1283	0.5521
Tgfb1	transforming growth factor, beta 1	-1.2302	0.1362	0.5521
Sirt1	sirtuin 1	-1.2727	0.0531	0.4329
Spred1	sprouty protein with EVH-1 domain 1, related sequence	-1.3531	0.0454	0.4118
Zmiz1	zinc finger, MIZ-type containing 1	-1.3621	0.0659	0.4117
Igf1r	insulin-like growth factor I receptor	-1.3837	0.1168	0.5521
Trim33	tripartite motif-containing 33	-1.4059	0.0614	0.4651
Suds3	suppressor of defective silencing 3 homolog (S. cerevisiae)	-1.4383	0.0251	0.3298
Usp9x	ubiquitin specific peptidase 9, X chromosome	-1.4662	0.0702	0.4405
Pdgfd	platelet-derived growth factor, D polypeptide	-1.4679	0.113	0.5506
Bcl9l	B cell CLL/lymphoma 9-like	-1.492	0.063	0.4704
Ski	ski sarcoma viral oncogene homolog (avian)	-1.5872	0.0552	0.4118
Snx1	sorting nexin 1	-1.6197	0.0305	0.36
Usp15	ubiquitin specific peptidase 15	-1.6463	0.0395	0.4007
Ptprk	protein tyrosine phosphatase receptor type K	-1.7113	0.0492	0.3749
Eng	endoglin	-1.7326	0.0391	0.3237
Fbn1	fibrillin 1	-1.7978	0.0503	0.4166
Rbbp7	retinoblastoma binding protein 7, chromatin remodeling facto...	-1.8445	0.0154	0.2602
Snw1	SNW domain containing 1	-1.9122	0.0088	0.1989
Zyx	zyxin	-1.9536	0.0102	0.1627
Cldn5	claudin 5	-1.987	0.0218	0.2321
Smad6	SMAD family member 6	-2.0001	0.0219	0.2321
Fut8	fucosyltransferase 8	-2.0241	0.0071	0.182
Skil	SKI-like	-2.0503	0.0115	0.2292
Cdh5	cadherin 5	-2.0794	0.0175	0.2183
Creb1	cAMP responsive element binding protein 1	-2.1792	0.0069	0.1794
Tsc22d1	TSC22 domain family, member 1	-2.2346	0.0117	0.2114
Hpgd	hydroxyprostaglandin dehydrogenase 15 (NAD)	-2.2415	0.014	0.1932
Yes1	YES proto-oncogene 1, Src family tyrosine kinase	-2.2759	0.0046	0.148
Acvr1	activin A receptor, type 1	-2.2868	0.0055	0.1585
Chst11	carbohydrate sulfotransferase 11	-2.3769	0.0078	0.1643
Fermt2	fermitin family member 2	-2.4923	0.0022	0.0719
Apaf1	apoptotic peptidase activating factor 1	-2.5624	0.0008	0.0703
Ltbp1	latent transforming growth factor beta binding protein 1	-2.6304	0.0011	0.0804
Hipk2	homeodomain interacting protein kinase 2	-2.6418	0.0024	0.113
Cd2ap	CD2-associated protein	-2.6648	0.0008	0.0464
Ptk2	PTK2 protein tyrosine kinase 2	-2.8454	0.0012	0.055
Ltbp4	latent transforming growth factor beta binding protein 4	-2.8591	0.0008	0.0456
Rbbp4	retinoblastoma binding protein 4, chromatin remodeling facto...	-2.9056	0.0001	0.0279
Tgfbr3	transforming growth factor, beta receptor III	-3.0574	0.0001	0.0132
Nlk	nemo like kinase	-3.3428	0	0.0244
Xbp1	X-box binding protein 1	-3.5795	0	0.0056

### Sheet: GO_BP-sprouting anigiogenesis A
symbol	gene_title	fc	p	q
Pkm	pyruvate kinase, muscle	2.1933	0.0145	0.2542
Anxa1	annexin A1	2.0803	0.0093	0.154
Rhoa	ras homolog family member A	1.9782	0.0032	0.1284
Nr4a1	nuclear receptor subfamily 4, group A, member 1	1.5667	0.0779	0.5146
Hmgb1	high mobility group box 1	1.0721	0.0813	0.5178
Cdc42	cell division cycle 42	0.7792	0.0829	0.5178
Cdh13	cadherin 13	0.5753	0.577	0.7693
Akt1	thymoma viral proto-oncogene 1	0.5607	0.4753	0.8901
Cib1	calcium and integrin binding 1	0.5366	0.3288	0.8593
Epn1	epsin 1	0.4984	0.4049	0.979
Klf2	Kruppel-like transcription factor 2 (lung)	0.4502	0.4086	1
Lef1	lymphoid enhancer binding factor 1	0.4415	0.3148	0.8915
Bmper	BMP-binding endothelial regulator	0.3915	0.2764	0.6018
Hdac9	histone deacetylase 9	0.3423	0.6672	1
Jak1	Janus kinase 1	0.3286	0.6474	1
Naxe	NAD(P)HX epimerase	0.2602	0.6493	1
Hdac5	histone deacetylase 5	0.2266	0.64	1
Pdcd10	programmed cell death 10	0.2166	0.7911	1
Fgf1	fibroblast growth factor 1	0.1508	0.7125	1
Pik3r2	phosphoinositide-3-kinase regulatory subunit 2	0.1402	0.6777	1
Il12a	interleukin 12a	0.1402	0.5886	1
Otulin	OTU deubiquitinase with linear linkage specificity	0.1277	0.858	1
Meox2	mesenchyme homeobox 2	0.0844	0.8071	1
Klf4	Kruppel-like transcription factor 4 (gut)	0.067	0.9369	1
Rtn4	reticulon 4	0.0582	0.9323	1
Thbs1	thrombospondin 1	0.0505	0.9229	1
Vegfb	vascular endothelial growth factor B	0.0195	0.9761	1
Mia3	MIA SH3 domain ER export factor 3	0.0086	0.9914	1
Gpld1	glycosylphosphatidylinositol specific phospholipase D1	0	1	1
Fgf2	fibroblast growth factor 2	0	1	1
Agtr1b	angiotensin II receptor, type 1b	0	1	1
Srpx2	sushi-repeat-containing protein, X-linked 2	0	1	1
Alox5	arachidonate 5-lipoxygenase	0	1	1
Rspo3	R-spondin 3	0	1	1
Il10	interleukin 10	0	1	1
Tnn	tenascin N	0	1	1
Ghrl	ghrelin	0	1	1
E2f8	E2F transcription factor 8	0	1	1
Agtr1a	angiotensin II receptor, type 1a	0	1	1
Adtrp	androgen dependent TFPI regulating protein	0	1	1
Shh	sonic hedgehog	0	1	1
Tmem215	transmembrane protein 215	0	1	1
Ngfr	nerve growth factor receptor (TNFR superfamily, member 16)	0	1	1
Pgf	placental growth factor	0	1	1
Fgfbp1	fibroblast growth factor binding protein 1	0	1	1
Il12b	interleukin 12b	0	1	1
Slc39a12	solute carrier family 39 (zinc transporter), member 12	0	1	1
S100a1	S100 calcium binding protein A1	-0.0354	0.9693	1
Sema3e	sema domain, immunoglobulin domain (Ig), short basic domain,...	-0.0355	0.9178	1
Itgb1	integrin beta 1 (fibronectin receptor beta)	-0.0451	0.9513	1
Pik3cb	phosphatidylinositol-4,5-bisphosphate 3-kinase catalytic sub...	-0.0641	0.9146	1
Nrp1	neuropilin 1	-0.0691	0.9217	1
Ptgs2	prostaglandin-endoperoxide synthase 2	-0.1003	0.8221	1
Bmp4	bone morphogenetic protein 4	-0.1509	0.855	1
Hmox1	heme oxygenase 1	-0.1512	0.6746	1
Zfp354c	zinc finger protein 354C	-0.1512	0.6304	1
Sema5a	sema domain, seven thrombospondin repeats (type 1 and type 1...	-0.158	0.7231	1
Vegfd	vascular endothelial growth factor D	-0.1773	0.5953	1
Jmjd8	jumonji domain containing 8	-0.2085	0.5867	1
Robo1	roundabout guidance receptor 1	-0.2527	0.4501	1
Vstm4	V-set and transmembrane domain containing 4	-0.2527	0.3703	0.9672
Creb3l1	cAMP responsive element binding protein 3-like 1	-0.2568	0.4225	1
Aplnr	apelin receptor	-0.2944	0.3343	0.7335
Adgra2	adhesion G protein-coupled receptor A2	-0.4308	0.3362	0.7749
Reck	reversion-inducing-cysteine-rich protein with kazal motifs	-0.4459	0.3031	0.8772
Parva	parvin, alpha	-0.4708	0.5336	0.8965
E2f2	E2F transcription factor 2	-0.4793	0.2046	0.7169
Angpt1	angiopoietin 1	-0.4809	0.5523	0.7914
Egr3	early growth response 3	-0.5009	0.4475	0.7812
Tbxa2r	thromboxane A2 receptor	-0.5935	0.1684	0.5521
Srf	serum response factor	-0.6241	0.1666	0.5521
Foxc2	forkhead box C2	-0.6326	0.139	0.5521
Hif1a	hypoxia inducible factor 1, alpha subunit	-0.6329	0.4346	0.8738
Jmjd6	jumonji domain containing 6	-0.6681	0.212	0.6485
Loxl2	lysyl oxidase-like 2	-0.6839	0.1847	0.5521
Slit2	slit guidance ligand 2	-0.7245	0.3048	0.603
Dll1	delta like canonical Notch ligand 1	-0.7396	0.2096	0.5521
Epha2	Eph receptor A2	-0.7627	0.1381	0.5521
Synj2bp	synaptojanin 2 binding protein	-0.7891	0.2749	0.6588
Abl1	c-abl oncogene 1, non-receptor tyrosine kinase	-0.8005	0.2969	0.6267
Ptk2b	PTK2 protein tyrosine kinase 2 beta	-0.8554	0.2067	0.5521
Ceacam1	CEA cell adhesion molecule 1	-0.8735	0.2067	0.5521
Akt3	thymoma viral proto-oncogene 3	-0.8904	0.2165	0.5906
Sh2b3	SH2B adaptor protein 3	-0.9276	0.1398	0.5521
Tspan18	tetraspanin 18	-0.929	0.2801	0.6018
Ephb4	Eph receptor B4	-0.9357	0.253	0.5842
Stard13	StAR related lipid transfer domain containing 13	-0.9675	0.2803	0.603
Itgb1bp1	integrin beta 1 binding protein 1	-0.9908	0.1032	0.5359
Adamts9	ADAM metallopeptidase with thrombospondin type 1 motif 9	-0.9914	0.2055	0.5521
Rnf213	ring finger protein 213	-1.0664	0.2276	0.5521
Vegfc	vascular endothelial growth factor C	-1.0957	0.1517	0.5521
E2f7	E2F transcription factor 7	-1.1347	0.068	0.4866
Card10	caspase recruitment domain family, member 10	-1.1694	0.0896	0.5185
Smad1	SMAD family member 1	-1.1792	0.1159	0.5521
Flt4	FMS-like tyrosine kinase 4	-1.2178	0.0373	0.3961
Tgfb1	transforming growth factor, beta 1	-1.2302	0.1362	0.5521
Ppp1r16b	protein phosphatase 1, regulatory subunit 16B	-1.2334	0.1332	0.5521
Clec14a	C-type lectin domain family 14, member a	-1.2621	0.1619	0.5521
Map3k3	mitogen-activated protein kinase kinase kinase 3	-1.2654	0.133	0.5521
Spred1	sprouty protein with EVH-1 domain 1, related sequence	-1.3531	0.0454	0.4118
Plk2	polo like kinase 2	-1.4385	0.0959	0.5178
Vegfa	vascular endothelial growth factor A	-1.4768	0.0983	0.5008
Hdac7	histone deacetylase 7	-1.5164	0.082	0.4902
Kdr	kinase insert domain protein receptor	-1.7045	0.0428	0.4118
Itga5	integrin alpha 5 (fibronectin receptor alpha)	-1.7192	0.0437	0.4118
Esm1	endothelial cell-specific molecule 1	-1.7909	0.0091	0.2029
Fbxw7	F-box and WD-40 domain protein 7	-1.806	0.0186	0.2862
Pik3c2a	phosphatidylinositol-4-phosphate 3-kinase catalytic subunit ...	-1.8177	0.0166	0.2704
Sema6a	sema domain, transmembrane domain (TM), and cytoplasmic doma...	-1.8531	0.0383	0.3631
Nrarp	Notch-regulated ankyrin repeat protein	-1.9155	0.0097	0.2088
Efnb2	ephrin B2	-1.9402	0.0258	0.2499
Rhoj	ras homolog family member J	-1.9557	0.0298	0.3016
Map2k5	mitogen-activated protein kinase kinase 5	-2.0279	0.006	0.1674
Ramp2	receptor (calcitonin) activity modifying protein 2	-2.0383	0.0304	0.2748
Jcad	junctional cadherin 5 associated	-2.0675	0.0101	0.1618
Pik3r3	phosphoinositide-3-kinase regulatory subunit 3	-2.0685	0.0215	0.3082
Tjp1	tight junction protein 1	-2.0878	0.0142	0.1943
Mmrn2	multimerin 2	-2.115	0.011	0.2036
Gata2	GATA binding protein 2	-2.142	0.0047	0.141
Flt1	FMS-like tyrosine kinase 1	-2.1846	0.0091	0.1531
Tek	TEK receptor tyrosine kinase	-2.5719	0.0017	0.0636
Notch1	notch 1	-2.7197	0.0008	0.0472
Epn2	epsin 2	-2.8418	0.0005	0.056
Glul	glutamate-ammonia ligase	-2.8619	0.0001	0.0244
Tgfbr3	transforming growth factor, beta receptor III	-3.0574	0.0001	0.0132
Dll4	delta like canonical Notch ligand 4	-3.3326	0	0.0072

### Sheet: GO_BP-regulation of Notch signa
symbol	fc	p	q
Poglut1	1.2599	0.0623	0.3776
Tcim	0.6719	0.1721	0.5178
Stat3	0.5823	0.4746	0.8626
Tspan5	0.5614	0.3684	0.9124
Robo2	0.3151	0.5944	0.9279
Hif1an	0.2562	0.5538	1
Jag2	0.2485	0.7062	0.9744
Gdpd5	0.2329	0.6686	1
Ccn3	0.2244	0.4457	0.8512
Pdcd10	0.2166	0.7911	1
Mmp14	0.1884	0.6608	1
Slc35c1	0.1869	0.5323	1
Enho	0.1402	0.631	1
Ccnc	0.1217	0.8238	1
Lfng	0.1015	0.8313	1
Llgl2	0.1015	0.7509	1
Gas2	0.017	0.9619	1
Rian	0.0146	0.9644	1
Src	0	1	1
Fgf10	0	1	1
Bmp7	0	1	1
Dtx1	0	1	1
Cntn6	0	1	1
Gata5	0	1	1
Bend6	0	1	1
Neurl1a	0	1	1
Trp63	0	1	1
Wnt1	0	1	1
Hes5	0	1	1
Ovol2	0	1	1
Tspear	0	1	1
Dlk2	0	1	1
Ascl1	0	1	1
Sox2	0	1	1
Kctd10	-0.0588	0.9373	1
Nod2	-0.0676	0.9033	1
Prag1	-0.1487	0.7751	1
Tspan15	-0.2	0.6056	1
Eya1	-0.2159	0.4819	1
Nfkbia	-0.2223	0.7398	1
Bcl6	-0.2281	0.6784	1
Slc35c2	-0.2502	0.5877	1
Postn	-0.2527	0.3343	0.8568
Robo1	-0.2527	0.4501	1
Arrdc1	-0.2783	0.569	1
Mfng	-0.3424	0.6117	1
Rita1	-0.3729	0.2876	0.5967
Tgfb2	-0.4243	0.3522	0.8666
Llgl1	-0.4328	0.3927	0.8049
Reck	-0.4459	0.3031	0.8772
Zbtb7a	-0.4726	0.5541	1
Numb	-0.5096	0.5432	1
Nepro	-0.6077	0.1697	0.5521
Kit	-0.6523	0.3934	0.6569
Chac1	-0.7254	0.1322	0.5521
Dll1	-0.7396	0.2096	0.5521
Bmp2k	-0.7501	0.1957	0.7003
Jag1	-0.7776	0.2675	0.5784
Synj2bp	-0.7891	0.2749	0.6588
Rfng	-0.8252	0.0893	0.5185
Cd46	-0.8858	0.1993	0.5521
Acvrl1	-0.9141	0.3185	0.6347
Pofut1	-0.9548	0.0958	0.5213
Itgb1bp1	-0.9908	0.1032	0.5359
Galnt11	-0.9927	0.116	0.5521
Hey2	-1.031	0.1473	0.5521
Adam10	-1.2009	0.1499	0.5521
Egfl7	-1.3538	0.0748	0.3892
Zmiz1	-1.3621	0.0659	0.4117
Hes1	-1.4291	0.0902	0.5185
Dicer1	-1.6159	0.0203	0.3011
Yap1	-1.7349	0.0142	0.2506
Tspan14	-1.7586	0.0183	0.2854
Cbfa2t2	-1.7647	0.004	0.141
Notch4	-1.8336	0.0212	0.3073
Hey1	-1.856	0.0192	0.2931
Nrarp	-1.9155	0.0097	0.2088
Gata2	-2.142	0.0047	0.141
Il6st	-2.6413	0.0009	0.056
Notch1	-2.7197	0.0008	0.0472
Aak1	-2.7634	0.0004	0.043
Epn2	-2.8418	0.0005	0.056
Arrb1	-2.9803	0.0002	0.0306
Dll4	-3.3326	0	0.0072

### Sheet: GO_MF-Notch binding AEC gene li
symbol	gene_title	fc	p	q
Tcim	transcriptional and immune response regulator	0.6719	0.1721	0.5178
Hif1an	hypoxia-inducible factor 1, alpha subunit inhibitor	0.2562	0.5538	1
Jag2	jagged 2	0.2485	0.7062	0.9744
Ccn3	cellular communication network factor 3	0.2244	0.4457	0.8512
Cul3	cullin 3	0.123	0.8898	1
Dtx1	deltex 1, E3 ubiquitin ligase	0	1	1
Dner	delta/notch-like EGF repeat containing	0	1	1
Megf10	multiple EGF-like-domains 10	0	1	1
Dlk2	delta like non-canonical Notch ligand 2	0	1	1
Kctd10	potassium channel tetramerisation domain containing 10	-0.0588	0.9373	1
Ncor2	nuclear receptor co-repressor 2	-0.2771	0.7447	1
Sned1	sushi, nidogen and EGF-like domains 1	-0.4093	0.4031	0.9307
Adam17	a disintegrin and metallopeptidase domain 17	-0.4239	0.5811	1
Chac1	ChaC, cation transport regulator 1	-0.7254	0.1322	0.5521
Dll1	delta like canonical Notch ligand 1	-0.7396	0.2096	0.5521
Jag1	jagged 1	-0.7776	0.2675	0.5784
Galnt11	polypeptide N-acetylgalactosaminyltransferase 11	-0.9927	0.116	0.5521
Egfl7	EGF-like domain 7	-1.3538	0.0748	0.3892
Notch4	notch 4	-1.8336	0.0212	0.3073
Snw1	SNW domain containing 1	-1.9122	0.0088	0.1989
Notch1	notch 1	-2.7197	0.0008	0.0472
Aak1	AP2 associated kinase 1	-2.7634	0.0004	0.043
Atrnl1	attractin like 1	-3.0191	0.0001	0.0173
Dll4	delta like canonical Notch ligand 4	-3.3326	0	0.0072
